# Brain region-specific changes in neurons and glia and dysregulation of dopamine signaling in *Grin2a* mutant mice

**DOI:** 10.1101/2022.11.15.516665

**Authors:** Zohreh Farsi, Ally Nicolella, Sean K Simmons, Sameer Aryal, Nate Shepard, Kira Brenner, Sherry Lin, Linnea Herzog, Wangyong Shin, Vahid Gazestani, Bryan Song, Kevin Bonanno, Hasmik Keshishian, Steven A Carr, Evan Macosko, Sandeep Robert Datta, Borislav Dejanovic, Eunjoon Kim, Joshua Z Levin, Morgan Sheng

## Abstract

Schizophrenia disease mechanisms remain poorly understood, in large part due to a lack of valid animal models. Rare heterozygous loss-of-function mutations in *GRIN2A*, encoding a subunit of the NMDA (N-methyl-d-aspartate) receptor, greatly increase the risk of schizophrenia. By transcriptomic, proteomic, electroencephalogram (EEG) recording and behavioral analysis, we report that heterozygous *Grin2a* mutant mice show: (i) large-scale gene expression changes across multiple brain regions and in neuronal (excitatory and inhibitory) and non-neuronal cells (astrocytes, oligodendrocytes); (ii) evidence of reduced activity in prefrontal cortex and increased activity in hippocampus and striatum; (iii) elevated dopamine signaling in striatum; (iv) altered cholesterol biosynthesis in astrocytes; (v) reduction of glutamatergic receptor signaling proteins in the synapse; (iv) heightened gamma oscillation power in EEG; (vi) aberrant locomotor behavioral pattern opposite of that induced by antipsychotic drugs. These findings reveal potential pathophysiologic mechanisms, provide support for both the “hypo-glutamate” and “hyper-dopamine” hypotheses of schizophrenia, and underscore the utility of *Grin2a*-deficient mice as a new genetic model of schizophrenia.
