## Supplemental tables for "Brain region-specific changes in neurons and glia and dysregulation of dopamine signaling in *Grin2a* mutant mice": S3.xlsx

### Sheet: avg_read_counts
Age	Region	Genotype	Average_Read_Count	DE_Count (padj < 0.05 & |logFC| > 0.2)
2_week	HP	Grin2a+/-	48889653	268
		Grin2a-/-	6.26715e+07	97
		Grin2a+/+	6.03186e+07
		Grin2b+/-	4.754e+07	6
		Grin2b+/+	44978617
	PFC	Grin2a+/-	5.4579e+07	6
		Grin2a-/-	5.89265e+07	40
		Grin2a+/+	4.77765e+07
		Grin2b+/-	4.62813e+07	5
		Grin2b+/+	5.51315e+07
	SSC	Grin2a+/-	5.78322e+07	6
		Grin2a-/-	5.2473e+07	59
		Grin2a+/+	5.37503e+07
		Grin2b+/-	52979181	6
		Grin2b+/+	50280432
	ST	Grin2a+/-	4.76062e+07	2
		Grin2a-/-	4.92671e+07	8
		Grin2a+/+	4.54625e+07
		Grin2b+/-	3.29309e+07	5
		Grin2b+/+	3.09527e+07
	TH	Grin2a+/-	57870725	2
		Grin2a-/-	4.51627e+07	8
		Grin2a+/+	46720781
		Grin2b+/-	3.5772e+07	1
		Grin2b+/+	3.37129e+07
4_week	HP	Grin2a+/-	4.39418e+07	108
		Grin2a-/-	5.02016e+07	29
		Grin2a+/+	4.08587e+07
		Grin2b+/-	5.43469e+07	830
		Grin2b+/+	57818867
	PFC	Grin2a+/-	6.13184e+07	228
		Grin2a-/-	52401473	200
		Grin2a+/+	5.37803e+07
		Grin2b+/-	5.22133e+07	20
		Grin2b+/+	5.71583e+07
	SSC	Grin2a+/-	53752951	515
		Grin2a-/-	5.04022e+07	149
		Grin2a+/+	50718558
		Grin2b+/-	6.1491e+07	93
		Grin2b+/+	5.70579e+07
	ST	Grin2a+/-	5.73138e+07	0
		Grin2a-/-	4.76046e+07	5
		Grin2a+/+	5.55722e+07
		Grin2b+/-	4.79464e+07	1141
		Grin2b+/+	3.1429e+07
	TH	Grin2a+/-	4.56303e+07	5
		Grin2a-/-	46082869	16
		Grin2a+/+	5.12888e+07
		Grin2b+/-	46849770	1507
		Grin2b+/+	51128242
12_week	HP	Grin2a+/-	2.89904e+07	529
		Grin2a-/-	2.78828e+07	356
		Grin2a+/+	2.92769e+07
		Grin2b+/-	3.51855e+07	1
		Grin2b+/+	3.70968e+07
	PFC	Grin2a+/-	2.92517e+07	256
		Grin2a-/-	44138083	252
		Grin2a+/+	40539207
		Grin2b+/-	39599283	5
		Grin2b+/+	3.34659e+07
	SSC	Grin2a+/-	3.31445e+07	63
		Grin2a-/-	44036609	153
		Grin2a+/+	2.77764e+07
		Grin2b+/-	3.55153e+07	11
		Grin2b+/+	3.39607e+07
	ST	Grin2a+/-	3.63258e+07	392
		Grin2a-/-	39577847	747
		Grin2a+/+	3.05836e+07
		Grin2b+/-	3.24929e+07	0
		Grin2b+/+	3.09578e+07
	TH	Grin2a+/-	32304269	10
		Grin2a-/-	3.14776e+07	624
		Grin2a+/+	3.63106e+07
		Grin2b+/-	6.30917e+07	36
		Grin2b+/+	2.97898e+07
20_week	HP	Grin2a+/-	6.92621e+07	99
		Grin2a-/-	6.42836e+07	49
		Grin2a+/+	5.62982e+07
		Grin2b+/-	47561197	41
		Grin2b+/+	4.10761e+07
	PFC	Grin2a+/-	56329453	35
		Grin2a-/-	5.00791e+07	68
		Grin2a+/+	5.43593e+07
		Grin2b+/-	4.82897e+07	24
		Grin2b+/+	5.64618e+07
	SSC	Grin2a+/-	71286709	92
		Grin2a-/-	51122276	80
		Grin2a+/+	5.87162e+07
		Grin2b+/-	5.40894e+07	558
		Grin2b+/+	3.38282e+07
	ST	Grin2a+/-	64803154	51
		Grin2a-/-	4.55749e+07	11
		Grin2a+/+	5.80904e+07
		Grin2b+/-	19455008	0
		Grin2b+/+	18340779
	TH	Grin2a+/-	7.03082e+07	182
		Grin2a-/-	5.70333e+07	13
		Grin2a+/+	5.01164e+07
		Grin2b+/-	3.90883e+07	458
		Grin2b+/+	4.19003e+07

### Sheet: 2_week
Replicate	Total Raw Reads	Total Reads Aligned to Transcriptome	Alignment Rate
Grin2a
HP
P14-HP-HT1	51007002	44823604	0.8788
P14-HP-HT2	49652190	43641295	0.8789
P14-HP-HT3	42489304	37306147	0.878
P14-HP-HT4	45336429	39731796	0.8764
P14-HP-HT5	55963340	49147330	0.8782
P14-HP-KO1	65159171	57205170	0.8779
P14-HP-KO2	61496320	53184474	0.8648
P14-HP-KO3	56567932	49143067	0.8687
P14-HP-KO4	67907144	60060806	0.8845
P14-HP-KO5	62226721	54522304	0.8762
P14-HP-WT1	75528955	66277559	0.8775
P14-HP-WT2	34291968	30238748	0.8818
P14-HP-WT3	66860917	58958253	0.8818
P14-HP-WT4	73557893	64859558	0.8817
P14-HP-WT5	51353193	45018299	0.8766
PFC
P14-PFC-HT1	65841523	57268699	0.8698
P14-PFC-HT2	56308125	49404059	0.8774
P14-PFC-HT3	13898221	12087261	0.8697
P14-PFC-HT4	69821505	60813386	0.871
P14-PFC-HT5	67025715	58690405	0.8756
P14-PFC-KO1	61216132	53727475	0.8777
P14-PFC-KO2	42649692	37550059	0.8804
P14-PFC-KO3	50007671	44184007	0.8835
P14-PFC-KO4	81832627	72091992	0.881
P14-PFC-WT1	80090687	70232830	0.8769
P14-PFC-WT2	55188818	48659743	0.8817
P14-PFC-WT3	14654628	13130766	0.896
P14-PFC-WT4	44191571	38922288	0.8808
P14-PFC-WT5	44756857	39269756	0.8774
SSC
P14-SSC-HT1	57592899	50407475	0.8752
P14-SSC-HT2	75253445	66113591	0.8785
P14-SSC-HT3	37145048	32439002	0.8733
P14-SSC-HT4	46043898	40789630	0.8859
P14-SSC-HT5	73125467	63836214	0.873
P14-SSC-KO1	51814052	44906967	0.8667
P14-SSC-KO2	67025276	58515868	0.873
P14-SSC-KO3	61977540	54546097	0.8801
P14-SSC-KO4	46033339	39459991	0.8572
P14-SSC-KO5	35514710	29517874	0.8311
P14-SSC-WT1	43895274	38775233	0.8834
P14-SSC-WT2	56964161	50405230	0.8849
P14-SSC-WT3	54863585	48441520	0.8829
P14-SSC-WT4	53005487	46635562	0.8798
P14-SSC-WT5	60023115	52921685	0.8817
ST
P14-ST-HT1	40510235	35430436	0.8746
P14-ST-HT2	46701145	40953569	0.8769
P14-ST-HT3	60017502	52832856	0.8803
P14-ST-HT4	43196064	38034345	0.8805
P14-ST-KO1	45097080	39212905	0.8695
P14-ST-KO2	62775078	54260791	0.8644
P14-ST-KO3	33498890	29633668	0.8846
P14-ST-KO4	28164875	24727319	0.8779
P14-ST-KO5	76799563	67604173	0.8803
P14-ST-WT1	39444893	34803292	0.8823
P14-ST-WT2	50537682	44619265	0.8829
P14-ST-WT3	52371809	45870801	0.8759
P14-ST-WT4	44536435	39091590	0.8777
P14-ST-WT5	40421433	34780289	0.8604
TH
P14-TH-HT1	58423690	50748658	0.8686
P14-TH-HT2	35983286	31334744	0.8708
P14-TH-HT3	52236383	46078887	0.8821
P14-TH-HT4	45466111	39450390	0.8677
P14-TH-HT5	97244155	85053818	0.8746
P14-TH-KO1	47133770	38356349	0.8138
P14-TH-KO2	43718252	38221241	0.8743
P14-TH-KO3	58935143	51540493	0.8745
P14-TH-KO4	29714297	26114182	0.8788
P14-TH-KO5	46312051	40858507	0.8822
P14-TH-WT1	46663398	40797772	0.8743
P14-TH-WT2	39690939	34799420	0.8768
P14-TH-WT3	61302459	53304189	0.8695
P14-TH-WT4	41483892	36485540	0.8795
P14-TH-WT5	44463217	38819609	0.8731
Grin2b
HP
P14-HP-HT1	52388913	42885087	0.818591
P14-HP-HT2	42133955	35652606	0.846173
P14-HP-HT3	47588261	38417658	0.807293
P14-HP-HT4	50685272	42220781	0.832999
P14-HP-HT5	44903370	36147639	0.805009
P14-HP-WT1	61889544	52211007	0.843616
P14-HP-WT2	41671500	34267660	0.822328
P14-HP-WT3	36265670	29073381	0.801678
P14-HP-WT4	29934361	24821034	0.829182
P14-HP-WT5	55132010	44811507	0.812804
PFC
P14-PFC-HT1	43244395	36703273	0.848741
P14-PFC-HT2	54134093	46119436	0.851948
P14-PFC-HT3	49249435	41755647	0.84784
P14-PFC-HT4	44606852	37385412	0.838109
P14-PFC-HT5	40171694	33238630	0.827414
P14-PFC-WT1	60673240	51856418	0.854684
P14-PFC-WT2	40771236	34326193	0.841922
P14-PFC-WT3	62137865	52104147	0.838525
P14-PFC-WT4	55185901	46552081	0.84355
P14-PFC-WT5	56889442	48151033	0.846397
SSC
P14-SSC-HT1	51188328	42472758	0.829735
P14-SSC-HT2	53114808	43543132	0.819793
P14-SSC-HT3	42705337	34774333	0.814285
P14-SSC-HT4	60410928	53730479	0.889417
P14-SSC-HT5	57476504	45900702	0.798599
P14-SSC-WT1	49541975	41047782	0.828546
P14-SSC-WT2	57479847	47144035	0.820184
P14-SSC-WT3	37032429	29695563	0.80188
P14-SSC-WT4	57419742	47791900	0.832325
P14-SSC-WT5	49928167	40233020	0.805818
ST
P14-ST-HT1	42542050	37613008	0.884137
P14-ST-HT2	29056242	25770307	0.886911
P14-ST-HT3	27194521	23992075	0.882239
P14-ST-WT1	30472622	27088891	0.888958
P14-ST-WT2	31932777	28001693	0.876895
P14-ST-WT3	27507047	23314834	0.847595
P14-ST-WT4	33339821	29424604	0.882566
P14-ST-WT5	31511047	27781764	0.881652
TH
P14-TH-HT1	32192831	26795607	0.832347
P14-TH-HT2	35914769	30500766	0.849254
P14-TH-HT3	31620066	26863477	0.849571
P14-TH-HT4	36421969	30853262	0.847106
P14-TH-HT5	42710236	35934246	0.84135
P14-TH-WT1	38000887	32786438	0.862781
P14-TH-WT2	37524035	15058940	0.876072
P14-TH-WT3	28145545	25016041	0.88881
P14-TH-WT4	29963177	25599208	0.854356
P14-TH-WT5	34930687	29264027	0.837774

### Sheet: 4_week
Replicate	Total Raw Reads	Total Reads Aligned to Transcriptome	Alignment Rate
Grin2a
HP
P28-HP-HT1	38830531	34559315	0.890004
P28-HP-HT2	52503269	47246857	0.899884
P28-HP-HT3	42418201	35215002	0.830186
P28-HP-HT4	35521008	29149718	0.820633
P28-HP-HT5	50436005	45057729	0.893364
P28-HP-KO1	53932117	48103166	0.891921
P28-HP-KO2	51451866	45444230	0.883238
P28-HP-KO3	45806290	40114035	0.875732
P28-HP-KO4	45161003	38799924	0.859147
P28-HP-KO5	54656503	49322984	0.902417
P28-HP-WT1	34741992	30820124	0.887114
P28-HP-WT2	43730908	38561725	0.881796
P28-HP-WT3	31493362	26857349	0.852794
P28-HP-WT4	42728854	36879989	0.863117
P28-HP-WT5	51598632	43856755	0.84996
PFC
P28-PFC-HT1	36145541	32025277	0.886009
P28-PFC-HT2	99545416	85542642	0.859333
P28-PFC-HT3	49274640	40198058	0.815796
P28-PFC-HT4	59323616	52413954	0.883526
P28-PFC-HT5	62302825	50582910	0.811888
P28-PFC-KO1	60809673	52950202	0.870753
P28-PFC-KO2	30269979	25719165	0.849659
P28-PFC-KO3	43242074	35569914	0.822577
P28-PFC-KO4	50932088	44685417	0.877353
P28-PFC-KO5	76753551	65740109	0.856509
P28-PFC-WT1	46321668	40425137	0.872705
P28-PFC-WT2	39695623	35165324	0.885874
P28-PFC-WT3	55224700	49033983	0.887899
P28-PFC-WT4	56795288	48300264	0.850427
P28-PFC-WT5	70864437	61457719	0.867258
		0
SSC		0
P28-SSC-HT1	54256314	47807972	0.88115
P28-SSC-HT2	45533028	39753058	0.87306
P28-SSC-HT3	51938852	44371158	0.854296
P28-SSC-HT4	63283610	55074007	0.870273
P28-SSC-HT5	39439305	34817978	0.882824
P28-SSC-KO1	54400629	47535875	0.873811
P28-SSC-KO2	50256158	44044256	0.876395
P28-SSC-KO3	53381747	46101476	0.863619
P28-SSC-KO4	48567679	42807364	0.881396
P28-SSC-KO5	56367683	50328958	0.892869
P28-SSC-WT1	44773027	39966493	0.892647
P28-SSC-WT2	53155752	45943375	0.864316
P28-SSC-WT3	49407433	41037312	0.83059
P28-SSC-WT4	50164083	43154858	0.860274
P28-SSC-WT5	56092495	49834705	0.888438
ST
P28-ST-HT1	56830511	45443340	0.799629
P28-ST-HT2	45864770	38381493	0.83684
P28-ST-HT3	59182714	53034133	0.896108
P28-ST-HT4	46021366	39508088	0.858473
P28-ST-HT5	78669656	69212628	0.879788
P28-ST-KO1	55156523	48398082	0.877468
P28-ST-KO2	36782830	28954177	0.787166
P28-ST-KO3	40488523	34426728	0.850284
P28-ST-KO4	50882226	43204896	0.849116
P28-ST-KO5	54713125	47789825	0.873462
P28-ST-WT1	57434470	50774612	0.884044
P28-ST-WT2	39800259	30529940	0.767079
P28-ST-WT3	39752944	32951113	0.828897
P28-ST-WT4	75036062	65461644	0.872402
P28-ST-WT5	65837189	54946704	0.834585
TH
P28-TH-HT1	40944895	37001951	0.903701
P28-TH-HT2	33985079	29552677	0.869578
P28-TH-HT3	50759833	42811595	0.843415
P28-TH-HT4	25176080	20882454	0.829456
P28-TH-HT5	77285526	69281037	0.89643
P28-TH-KO1	53358352	47684667	0.893668
P28-TH-KO2	35141464	31340393	0.891835
P28-TH-KO3	47217191	40323307	0.853996
P28-TH-KO4	42203239	35700428	0.845917
P28-TH-KO5	52494099	47183346	0.898831
P28-TH-WT1	72173420	64315260	0.891121
P28-TH-WT2	30043468	25281639	0.841502
P28-TH-WT3	42971758	35512191	0.826408
P28-TH-WT4	51652162	42859319	0.829768
P28-TH-WT5	59603401	53219269	0.89289
Grin2b
HP
P28-HP-HT1	47721631	40306139	0.844609
P28-HP-HT2	55319648	46135253	0.833976
P28-HP-HT3	58064930	48154842	0.829327
P28-HP-HT4	56773519	48173696	0.848524
P28-HP-HT5	53854800	46428192	0.862099
P28-HP-WT1	60229389	50055884	0.831087
P28-HP-WT2	56014398	45090334	0.804978
P28-HP-WT3	68051568	56517412	0.830509
P28-HP-WT4	55647615	47306594	0.85011
P28-HP-WT5	49151365	41113669	0.836471
PFC
P28-PFC-HT1	47421888	40699304	0.858239
P28-PFC-HT2	66924563	58725741	0.877492
P28-PFC-HT3	53357164	46296579	0.867673
P28-PFC-HT4	46645485	40032369	0.858226
P28-PFC-HT5	46717582	40128329	0.858956
P28-PFC-WT1	55922828	48706320	0.870956
P28-PFC-WT2	47138206	41504915	0.880494
P28-PFC-WT3	71595455	62013772	0.866169
P28-PFC-WT4	53976852	49225617	0.911976
SSC
P28-SSC-HT1	57109551	47481982	0.831419
P28-SSC-HT2	58319301	49031107	0.840736
P28-SSC-HT3	67998109	56745334	0.834513
P28-SSC-HT4	63655014	54871866	0.86202
P28-SSC-HT5	60372838	50212328	0.831704
P28-SSC-WT1	62543871	51691165	0.826479
P28-SSC-WT2	65440714	55383404	0.846314
P28-SSC-WT3	61942318	50540449	0.815928
P28-SSC-WT4	44428319	37887452	0.852777
P28-SSC-WT5	50934160	41754780	0.819779
ST
P28-ST-HT1	112046981	98622490	0.880189
P28-ST-HT2	36190033	32494167	0.897876
P28-ST-HT3	28878406	25539585	0.884383
P28-ST-HT4	37217795	33173279	0.891328
P28-ST-HT5	25398642	22609560	0.890188
P28-ST-WT1	32643426	28671339	0.878319
P28-ST-WT2	33094181	28514257	0.861609
P28-ST-WT3	24682398	22019988	0.892133
P28-ST-WT4	32290953	28550685	0.88417
P28-ST-WT5	34434253	30088446	0.873794
TH
P28-TH-HT1	47475146	40793980	0.85927
P28-TH-HT2	62278719	53072890	0.852183
P28-TH-HT3	35591933	30080059	0.845137
P28-TH-HT4	42053282	35636781	0.84742
P28-TH-WT1	51934773	44061719	0.848405
P28-TH-WT2	53123300	45256063	0.851906
P28-TH-WT3	57024955	48856666	0.856759
P28-TH-WT4	46440358	39353280	0.847394
P28-TH-WT5	47117824	39216894	0.832315

### Sheet: 12_week
Replicate	Total Raw Reads	Total Reads Aligned to Transcriptome	Alignment Rate
Grin2a
HP
12w-HP-HT1	29076762	25843464	0.888801
12w-HP-HT2	29137081	24327292	0.834926
12w-HP-HT3	29598031	24981214	0.844016
12w-HP-HT4	30173494	25843211	0.856487
12w-HP-HT5	26966866	23074093	0.855646
12w-HP-KO1	30092230	25559865	0.849384
12w-HP-KO2	26926703	22825102	0.847675
12w-HP-KO3	32547493	27446120	0.843264
12w-HP-KO4	22648779	19197256	0.847607
12w-HP-KO5	27198703	22765505	0.837007
12w-HP-WT1	29750644	24973241	0.839419
12w-HP-WT2	26964635	22415756	0.831302
12w-HP-WT3	30737910	24776330	0.806051
12w-HP-WT4	28390156	24566496	0.865317
12w-HP-WT5	30540917	25223671	0.825898
PFC (HT)
12w-PFC-HT1	26033760	21519479	0.826599
12w-PFC-HT2	30977337	25793846	0.832668
12w-PFC-HT3	28730951	22949666	0.798779
12w-PFC-HT4	33808923	28476127	0.842267
12w-PFC-HT5	26707645	21598886	0.808715
12w-PFC-WT1	55355825	47692430	0.861561
12w-PFC-WT2	44936335	39327089	0.875173
12w-PFC-WT3	44261335	37225131	0.84103
12w-PFC-WT4	44871703	39295679	0.875734
12w-PFC-WT5	49788954	43079527	0.865243
PFC (KO)
PFC-12w-KO1	47532318	40724014	0.856765
PFC-12w-KO2	43355241	37599555	0.867244
PFC-12w-KO3	43619868	37508668	0.859899
PFC-12w-KO4	43672187	38303176	0.877061
PFC-12w-KO5	42510801	36710349	0.863553
12w-PFC-WT6	30616671	26387648	0.861872
12w-PFC-WT7	41835150	36615165	0.875225
12w-PFC-WT8	25072729	21007033	0.837844
12w-PFC-WT9	32920067	27618240	0.838948
12w-PFC-WT10	35733301	29695820	0.83104
SSC
12w-SSC-HT1	31441743	26459184	0.84153
12w-SSC-HT2	41408108	35052537	0.846514
12w-SSC-HT3	26949934	22986898	0.852948
12w-SSC-HT4	32503951	26988148	0.830304
12w-SSC-HT5	33418802	27657030	0.827589
12w-SSC-KO1	51990221	42893137	0.825023
12w-SSC-KO2	54890319	46867818	0.853845
12w-SSC-KO3	39217737	19904738	0.507544
12w-SSC-KO4	38863634	33262065	0.855866
12w-SSC-KO5	35221134	29704231	0.843364
12w-SSC-WT1	26019886	22359458	0.859322
12w-SSC-WT2	29637990	24954323	0.841971
12w-SSC-WT3	24450317	20007091	0.818275
12w-SSC-WT4	28572992	23990385	0.839618
12w-SSC-WT5	30200854	25298926	0.837689
ST
12w-ST-HT1	47247874	39787250	0.842096
12w-ST-HT2	27299791	22425091	0.821438
12w-ST-HT3	35516733	30368463	0.855047
12w-ST-HT4	28374573	24486609	0.862977
12w-ST-HT5	43190103	36945191	0.855409
12w-ST-KO1	29726953	25132299	0.845438
12w-ST-KO2	34631814	29800682	0.8605
12w-ST-KO3	33756454	29064888	0.861017
12w-ST-KO4	49164738	41417248	0.842418
12w-ST-KO5	50609276	44138986	0.872152
12w-ST-WT1	27696676	22638712	0.81738
12w-ST-WT2	28326622	23565186	0.83191
12w-ST-WT3	31362009	26287150	0.838185
12w-ST-WT4	33220968	27741528	0.835061
12w-ST-WT5	32311608	26655693	0.824957
TH
12w-TH-HT1	54425987	45179114	0.830102
12w-TH-HT2	29901519	24774635	0.828541
12w-TH-HT3	29724536	25149776	0.846095
12w-TH-HT4	23141713	19146468	0.827357
12w-TH-HT5	24327590	19443656	0.799243
12w-TH-KO1	46428064	40181475	0.865457
12w-TH-KO2	28854961	23699142	0.821319
12w-TH-KO3	30380402	25066047	0.825073
12w-TH-KO4	22548097	18893962	0.83794
12w-TH-KO5	29176254	24104297	0.826161
12w-TH-WT1	57972307	48680391	0.839718
12w-TH-WT2	31763561	26558929	0.836145
12w-TH-WT3	28616915	23697788	0.828104
12w-TH-WT4	34907541	30249930	0.866573
12w-TH-WT5	28292515	24002997	0.848387
Grin2b
HP
12w-HP-HT1	47155628	41478153	0.879601
12w-HP-HT2	33038760	29289762	0.886527
12w-HP-HT3	31634212	27142168	0.858
12w-HP-HT4	36878431	32220266	0.873689
12w-HP-HT5	27220640	23571655	0.865948
12w-HP-WT1	39379819	34432432	0.874367
12w-HP-WT2	28369802	24947867	0.879381
12w-HP-WT3	35102864	30299623	0.863167
12w-HP-WT4	45534704	39407542	0.86544
PFC
12w-PFC-HT1	37380151	32404273	0.866884
12w-PFC-HT2	37239637	32459839	0.871648
12w-PFC-HT3	44178061	38559928	0.87283
12w-PFC-HT4	43996648	38490342	0.874847
12w-PFC-WT1	29969000	26138745	0.872193
12w-PFC-WT2	40272263	35235130	0.874923
12w-PFC-WT3	23814870	20928125	0.878784
12w-PFC-WT4	40578243	34910868	0.860335
12w-PFC-WT5	32694912	28265872	0.864534
SSC
12w-SSC-HT1	38642279	33836643	0.875638
12w-SSC-HT2	30203874	26371376	0.873112
12w-SSC-HT3	28787061	24666906	0.856875
12w-SSC-HT4	44707360	38998816	0.872313
12w-SSC-HT5	35235949	30444180	0.864009
12w-SSC-WT1	31720130	27752610	0.874921
12w-SSC-WT2	31744625	27622080	0.870134
12w-SSC-WT3	33054402	29370440	0.888549
12w-SSC-WT4	39323817	34630125	0.88064
		0
ST		0
12w-ST-HT1	29023030	12920478	0.44518
12w-ST-HT2	28192024	24156720	0.856864
12w-ST-HT3	37340894	32775281	0.877732
12w-ST-HT4	35415563	30862478	0.871438
12w-ST-WT1	30678907	27012680	0.880497
12w-ST-WT2	26553211	22563681	0.849753
12w-ST-WT3	30879968	26541614	0.859509
12w-ST-WT4	33022873	28995870	0.878054
12w-ST-WT5	33654195	29564209	0.87847
TH
12w-TH-HT1	59026975	51178961	0.867044
12w-TH-HT2	30804633	26206664	0.850738
12w-TH-HT3	84324579	73234530	0.868484
12w-TH-HT4	56704243	49543373	0.873715
12w-TH-HT5	84597923	73554284	0.869457
12w-TH-WT1	25240265	22098516	0.875526
12w-TH-WT2	29170741	25774020	0.883557
12w-TH-WT3	38383509	33273410	0.866867
12w-TH-WT4	26335016	23040217	0.874889
12w-TH-WT5	29819701	25469186	0.854106

### Sheet: 20_week
Replicate	Total Raw Reads	Total Reads Aligned to Transcriptome	Alignment Rate
Grin2a
HP (HT)
20w-HP-HT1	85478134	76583947	0.8959
20w-HP-HT2	66509823	60094812	0.9035
20w-HP-HT3	76700249	68534503	0.8935
20w-HP-HT4	40444951	35722239	0.8832
20w-HP-HT5	77177417	70137710	0.9088
20w-HP-WT1	57363677	51617027	0.8998
20w-HP-WT2	53709138	47602645	0.8863
20w-HP-WT3	60059950	53739351	0.8948
20w-HP-WT4	67933999	61134259	0.8999
20w-HP-WT5	52964514	46750300	0.8827
HP (KO)
HP-20w-KO1	47471259	42728552	0.9001
HP-20w-KO2	69332514	62106791	0.8958
HP-20w-KO3	73777305	65764164	0.8914
HP-20w-KO4	66553285	59773394	0.8981
20w-HP-WT6	50414370	45659425	0.9057
20w-HP-WT7	49776060	44655594	0.8971
20w-HP-WT8	54333385	48743610	0.8971
20w-HP-WT9	49598139	44885505	0.905
20w-HP-WT10	66828291	60354160	0.9031
PFC (HT)
20w-PFC-HT1	44596189	39532378	0.8865
20w-PFC-HT2	62020308	54477490	0.8784
20w-PFC-HT3	60807279	52643111	0.8657
20w-PFC-HT4	74286323	66417073	0.8941
20w-PFC-HT5	39937166	34503753	0.864
20w-PFC-WT1	55685199	49263308	0.8847
20w-PFC-WT2	42647889	38212792	0.896
20w-PFC-WT3	40867618	36031664	0.8817
20w-PFC-WT4	78840980	68317880	0.8665
20w-PFC-WT5	66114831	57832100	0.8747
PFC (KO)
PFC-20w-KO1	61777960	55275629	0.8947
PFC-20w-KO2	55187743	49213645	0.8917
PFC-20w-KO3	36845193	32303546	0.8767
PFC-20w-KO4	46505395	41650585	0.8956
20w-PFC-WT6	63858182	56208406	0.8802
20w-PFC-WT7	48101776	38648727	0.8035
20w-PFC-WT8	36301002	31983774	0.8811
20w-PFC-WT9	47207899	42434389	0.8989
20w-PFC-WT10	63967745	57267560	0.8953
SSC (HT)
20w-SSC-HT1	70283400	64092920	0.9119
20w-SSC-HT2	52641882	45522674	0.8648
20w-SSC-HT3	60854435	52275146	0.859
20w-SSC-HT4	73740675	63867178	0.8661
20w-SSC-HT5	98913153	87342980	0.883
20w-SSC-WT1	73233709	65495709	0.8943
20w-SSC-WT2	47955847	42247631	0.881
20w-SSC-WT3	70095381	62339658	0.8894
20w-SSC-WT4	70992508	59139835	0.833
20w-SSC-WT5	66931383	58919290	0.8803
SSC (KO)
SSC-20w-KO1	37875445	33929383	0.8958
SSC-20w-KO2	52917899	47575484	0.899
SSC-20w-KO3	52229474	43999220	0.8424
SSC-20w-KO4	61466286	54703889	0.89
20w-SSC-WT6	46137040	41530249	0.9001
20w-SSC-WT7	46640724	41478020	0.8893
20w-SSC-WT8	54606348	48418162	0.8867
20w-SSC-WT9	49522355	43274930	0.8738
20w-SSC-WT10	61047071	52287970	0.8565
ST (HT)
20w-ST-HT1	60835274	54518899	0.8962
20w-ST-HT2	80513254	72464025	0.9
20w-ST-HT3	78522444	68710036	0.875
20w-ST-HT4	47428209	42368285	0.8933
20w-ST-HT5	56716589	49674001	0.8758
20w-ST-WT1	66011672	58978084	0.8934
20w-ST-WT2	101814084	90342940	0.8873
20w-ST-WT3	40739314	36316321	0.8914
20w-ST-WT4	69629639	61639988	0.8853
20w-ST-WT5	49089266	42728760	0.8704
ST (KO)
ST-20w-KO1	39572985	35131851	0.8878
ST-20w-KO2	41209995	36391287	0.8831
ST-20w-KO3	41830364	37479500	0.896
ST-20w-KO4	59686371	53248525	0.8921
20w-ST-WT6	61102682	53960291	0.8831
20w-ST-WT7	46583862	41720937	0.8956
20w-ST-WT8	54199028	48536692	0.8955
20w-ST-WT9	46634819	39359822	0.844
20w-ST-WT10	45099945	40394307	0.8957
TH (HT)
20w-TH-HT1	23321516	21192643	0.9087
20w-TH-HT2	91536153	81910325	0.8948
20w-TH-HT3	52080558	46097852	0.8851
20w-TH-HT4	107590207	93464015	0.8687
20w-TH-HT5	77012423	70635246	0.9172
20w-TH-WT1	28679763	24759482	0.8633
20w-TH-WT2	50031814	43532454	0.8701
20w-TH-WT3	45650751	41095503	0.9002
20w-TH-WT4	72008456	63850730	0.8867
20w-TH-WT5	51456732	44160808	0.8582
TH (KO)
20w-TH-KO1	56402266	51402530	0.9114
20w-TH-KO2	60230089	54175831	0.8995
20w-TH-KO3	67817949	60623212	0.8939
20w-TH-KO4	43682881	35301140	0.8081
20w-TH-WT6	43917676	46519799	0.903
20w-TH-WT7	69857042	36927486	0.9112
20w-TH-WT8	51514489	42866050	0.902
20w-TH-WT9	40526711	31952829	0.7276
20w-TH-WT10	47520855	60947880	0.8725
Grin2b
HP
20w-HP-HT1	31438821	25604837	0.814434
20w-HP-HT2	41397973	35129614	0.848583
20w-HP-HT3	61093143	52946120	0.866646
20w-HP-HT4	49722585	41581341	0.836267
20w-HP-HT5	54153463	48245778	0.890908
20w-HP-WT1	31971316	26416691	0.826262
20w-HP-WT2	39616455	31643392	0.798744
20w-HP-WT3	48210724	39345257	0.81611
20w-HP-WT4	37790188	31246798	0.826849
20w-HP-WT5	47791973	39751998	0.831771
PFC
20w-PFC-HT1	56760132	46286442	0.815475
20w-PFC-HT2	53575957	41144727	0.76797
20w-PFC-HT3	35243377	27944968	0.792914
20w-PFC-HT4	47579495	36902875	0.775605
20w-PFC-WT1	56056892	46682812	0.832776
20w-PFC-WT2	59710272	49381975	0.827026
20w-PFC-WT3	56832895	46391578	0.81628
20w-PFC-WT4	53246948	44901892	0.843276
SSC
20w-SSC-HT1	69147968	60494720	0.874859
20w-SSC-HT2	58124375	52325137	0.900227
20w-SSC-HT3	50546419	45908819	0.908251
20w-SSC-HT4	51023073	43140423	0.845508
20w-SSC-HT5	41605231	35476899	0.852703
20w-SSC-WT1	26266800	21921344	0.834565
20w-SSC-WT2	36959055	30656713	0.829478
20w-SSC-WT3	32170683	26712103	0.830324
20w-SSC-WT4	38053163	32332815	0.849675
20w-SSC-WT5	35691301	29926648	0.838486
ST
20w-ST-HT1	35797727	31394360	0.876993
20w-ST-HT2	15647178	13654717	0.872663
20w-ST-HT3	10779251	9468829	0.878431
20w-ST-HT4	14305349	12420907	0.86827
20w-ST-HT5	20745535	18413927	0.887609
20w-ST-WT1	16600609	14824272	0.892996
20w-ST-WT2	16368706	14883224	0.909249
20w-ST-WT3	17479122	15681701	0.897168
20w-ST-WT4	22914679	20479446	0.893726
TH
20w-TH-HT1	40635449	31859489	0.784032
20w-TH-HT2	48137446	40525067	0.841862
20w-TH-HT3	31987488	26173202	0.818232
20w-TH-HT4	35592728	27983034	0.786201
20w-TH-WT1	44254096	37842379	0.855116
20w-TH-WT2	43004202	36525979	0.849358
20w-TH-WT3	35482195	29731922	0.837939
20w-TH-WT4	39906567	33379662	0.836445
20w-TH-WT5	46854678	38666278	0.825238
