## Supplemental tables for "Brain region-specific changes in neurons and glia and dysregulation of dopamine signaling in *Grin2a* mutant mice": S6.xlsx

### Sheet: CNS_GWAS+Exome sequencing genes
Exome Sequencing			GWAS-Psychiatric							GWAS-Neurological
Schema	ASD	NDD	Schizophrenia	PTSD	Psychosis	Depression	Bipolar_disorder	Autism	ADHD	Epilepsy	Narcolepsy	Parkinsons_disease	Multiple_sclerosis	MSA	Brain_aging	Alzheimers_disease	ALS
Setd1a	Chd8	Abl1	Abcb9	Adcy8	Abcc1	Adamtsl1	Adamtsl3	Abcb9	Acoxl	Fancl	A1cf	Aak1	Abi3bp	Arhgap44	Ablim1	Abca1	Abcc12
Cul1	Scn2a	Adcy5	Acads	Akt3	Gm7271	Adcyap1r1	Adcy1	Arl6ip4	Actr3b	Bcl11a	Cpt1b	Acmsd	Acp5	Arid1b	Abr	Abca7	Abcg1
Xpo7	Syngap1	Adnp	Acd	Ankrd55	Ank3	Aktip	Adcy2	2810006K23Rik	Adamts2	Scn3a	Ctsh	Alas1	Adcy3	Asb1	Actn1	Abi3	Adamts18
Trio	Adnp	Aff3	Acsm1	Cobl	Apoe	Alg8	Add3	Kmt5a	Amotl1	Scn2a	Tead4	Ank2	Aff1	Ascc3	Actrt2	Acp2	Adamtsl1
Grin2a	Foxp1	Ago1	Actr5	Csmd1	Arid1b	Ano8	Xpnpep1	Mphosph9	Ano3	Ttc21b	Ubxn2b	Anxa1	Agap2	Asxl3	Adam29	Adam10	Adamtsl3
Cacna1g	Pogz	Ahdc1	Adam10	Dpp6	Bin1	Arsb	Adgrl4	Ogfod2	Ano4	Scn1a	Zfp365	Apoe	Agbl2	Card6	Adcy2	Adamts1	Alcam
Sp4	Arid1b	Alg13	Adamts6	Fam49b	Cacna1c	Astn2	Akap6	Pitpnm2	Apela	Heatr3		Arhgap27	Ahi1	Cdh4	Alcam	Adamts20	Aldh3a1
Gria3	Kmt5b	Amer1	Adamtsl3	Gabbr2	Ccdc141	Atxn7l2	Akr1d1	Rilpl2	Arhgef12	Brd7		Asxl3	Akap13	Ddx18	Ankrd7	Adamts4	Ank3
Herc1	Dyrk1a	Ankrd11	Adgrv1	Gprin3	Ccr4	Bag5	Alg14	Sbno1	Arhgef3	Stat4		Atf6	Aldh1l1	Ebf2	Anxa5	Adamts9	Ankrd29
Rb1cc1	Slc6a1	Ap2S1	Adm	Grid1	Cdkn2b	Bcar3	Tmem56	Abcc10	Arnt2	Pcdh7		Bag3	Alpk2	Edn1	Apoe	Aff1	Anks1b
Hcn4	Grin2b	Arf1	Agbl1	Grin1	Cerkl	Bmp2	Anapc7	Crip3	Arsb	Gabra2		Barx1	Ankrd55	Elovl7	Arl15	Ahnak	Anxa3
Akap11	Pten	Arhgap35	Akap10	Il15	Chn2	3632451O06Rik	Arpc3	Slc22a7	Asb17	Kcnn2		Bckdk	Apoa5	Eny2	Arpp21	Akap12	Arap2
Znf136	Shank3	Arid1A	Akap6	Kat2b	Cldn10	2310022B05Rik	Gpn3	Ttbk1	Astn2	Atxn1		Bin3	Arhgap26	Fbn2	Atp2b2	Aldh4a1	Arhgef2
Nr3c2	Med13l	Arid1B	Akt3	6430573F11Rik	Cnr2	2310007B03Rik	Fam216a	Zfp318	Atp2c2	Pnpo		Bmp4	Arhgef10	Fbxo47	Auts2	Alpk2	Asb13
Kdm6b	Gigyf1	Arid2	Ambra1	Lgr6	Csmd1	6430571L13Rik	Ank3	Abcf1	Atp8b1	Grik1		Brip1	Arhgef3	Foxl1	Azi2	Ankrd31	Atp2b2
Srrm2	Chd2	Asxl1	Anapc7	Lhx2	Dip2c	2510009E07Rik	Ankrd6	Abhd16a	Bcl11a	Stx1b		Bst1	Arl11	Foxn3	Bnip3l	Ankrd55	Atxn1
Zmym2	Ankrd11	Asxl3	Ank3	Mex3b	Fam98b	1700010I14Rik	Anks1b	Ager	Bmpr1b	Zeb2		4930452B06Rik	Asap1	Lmo7	Btbd3	Ano4	Auts2
Fam120a	Ank2	Atp1A3	Ankrd44	Ndrg1	Fbxo32	Gm136	Antxr2	Agpat1	Btbd9	C3orf33		B230219D22Rik	Asf1a	Lmx1b	1700037H04Rik	Antxr1	B4galt6
Slf2	Tlk2	Atp6V0A1	Ankrd63	Otor	Itgbl1	Cacna2d1	Ap1m2	Aif1	9530068E07Rik	Slc33a1		1810011O10Rik	Atf1	Loxl4	1700007G11Rik	Ap2a2	Bend7
Stag1	Ctnnb1	Atp6V1A	Anp32e	Pogk	Kiss1	Cacna2d2	Slc44a2	Apom	Caap1	Kcnab1		Car8	Atp6v1g3	Mdga2	Cadps	Apob	Bmpr1b
Dnm3	Deaf1	Atrx	Anxa1	Prkca	Klhl25	Cacna2d3	Ilf3	Atat1	Cadps2	Gja1		Cab39l	Atxn1	Nde1	Camk1g	Apoc1	6430550D23Rik
Sv2a	Kdm6b	Auts2	Ap3b2	Rps29	Mmp17	Casp8ap2	Qtrt1	Atf6b	Cald1			Ccdc82	B4galt5	Nkx2-6	Cass4	Apoe	1810043G02Rik
Ash1l	Dscam	Bcl11A	Apopt1	Sdc2	Mpp7	Ccbe1	Dnm2	Bag6	Camta1			Cd19	Bach2	Rasgrp3	Ccm2l	Arhgap20	9530068E07Rik
Prep	Setd5	Bcl11B	Arhgap31	Sipa1l2	Mtif3	Ccnd2	Apopt1	Btnl2	Ccdc3			Chd9	Bak1	Rims2	Cd200	Arid1b	AI661453
H1-4	Kcnq3	Bcor	Arl3	Slc4a5	Prlr	Ccser1	Klc1	C2	Cdh13			Chl1	Batf	Rreb1	Cdc45	Atm	3110043O21Rik
Magec1	Srpra	Braf	Arntl	Tbc1d2	Gm27782	Cdca2	Xrcc3	BC051142	Chrnb4			Chrnb1	Batf3	Slc28a3	Cdh4	Atp5c1	Caln1
Magi2	Kdm5b	Brpf1	As3mt	Tecrl	Pygl	Cdh13	Zfyve21	2310061I04Rik	Cidea			Clcn3	Bcas1	Thsd7b	Chd6	Atp5j	Camk1g
Or4p4	Wac	Cacna1A	Ash2l	Tll1	Rimbp2	Cdh18	Ppp1r13b	2300002M23Rik	Clybl			Clrn3	Bcl10	Usp31	Cox7b2	Atxn7l1	Cd2ap
Slc22a11	Shank2	Cacna1C	Asphd1	Trps1	Slc1a2	Cdh19	2010107E04Rik	D17H6S53E	Creb5			Cnksr3	Bcl2	Wnt3	Ctbp2	Bcam	Cenpv
Eif2s3	Nrxn1	Cacna1E	Atp2a2	Unc13c	Slc24a3	Cdkal1	Arf3	Cchcr1	Crygc			Cntn1	Bcl2l11	Xdh	Cwf19l2	Bcar3	Cep250
Dagla	Tbl1xr1	Cacna1G	Atp5sl	Ust	Slc2a9	Chrm3	Wnt10b	Cdsn	Csmd2			Col13a1	Bcl6		Depdc1a	Bcas3	Chd2
Ankrd12	Dnmt3a	Camk2B	Atpaf2	Zmat3	Snap25	Cnih4	Wnt1	Clic1	Csrnp3			Col5a2	Bcl9l		Dgki	Bche	Chodl
Pclo	Myt1l	Camk2G	Atxn7		St18	Cnr1	Ddn	Csnk2b	Cux1			Coq7	Bhlhe40		Dnah11	Bcl3	Cnot2
Sobp	Bcl11a	Camta1	Bag4		Stk11	Cntn6	Prkag1	Cyp21a1	Cxcr4			Crls1	Btnl2		Dpp6	Bin1	Cntln
Nrxn3	Rorb	Cask	Bak1		Tmc7	Cntnap1	Rhebl1	Ddah2	Cyp24a1			Ctsb	C1galt1		Ebf1	Bmper	Cntn4
Bscl2	Rai1	Cbl	Bank1		Tnf	Cpm	Dhh	Ddr1	Dennd5b			Cyp1b1	5730559C18Rik		Eif4g3	Bsg	Cntn5
Nr4a2	Dync1h1	Cdk13	Bcl11b		Trmt11	Crtap	Lmbr1l	Ddx39b	Dlc1			Daam1	2410004B18Rik		Emc10	Bzw2	Cpne4
Xkr6	Dpysl2	Cdk8	Bcl9		Ube2e2	Cryba1	Tuba1b	Dhx16	Dlg2			Ddrgk1	5730508B09Rik		Enpep	1700029I15Rik	Crbn
Nelfcd	Ap2s1	Cdkl5	Bdh2		Vsnl1	Csmd2	Arhgef15	Dpcr1	Dnm1			Dgkq	BC051142		F13a1	1500009L16Rik	Creb5
Hmgb2	Kmt2c	Champ1	Bmpr1b		Vwa5b1	Dcc	Ctc1	Dxo	Dst			Dlg2	4930415F15Rik		Fam170a	1700021F05Rik	Csmd1
Fabp4		Chd2	Bnip3l			Ddx21	Pfas	Egfl8	Dusp6			Dmrt2	Camk2g		Fam216b	Cacna1g	Csnk1g3
Crat		Chd3	Brd1			Dennd1a	Arnt2	Ehmt2	Elovl6			Dnah17	Card11		Fgf12	Cacna2d3	Ctnnd2
Atp9a		Chd4	Brinp2			Dennd1b	Asap2	Fkbpl	Emp2			Dsg3	Casp8		Fmo4	Cadm2	Cx3cr1
Fyn		Chd7	Btbd18			Deptor	Ascc2	Flot1	Erc1			Dyrk1a	Cbfa2t3		Frmd6	Camk4	Cxcr4
Dctn5		Chd8	Btg1			Dffa	Astn2	Gnl1	Ereg			Elovl7	Cblb		Fstl4	Cass4	Dach1
Nprl3		Clcn4	AI593442			Dgkb	Atp2b2	Gpank1	Fbxl16			Ercc6l2	Cbln2		G2e3	Catsperb	Disc1
Scaf1		Cltc	1700113H08Rik			Dlst	Atp6v1h	Gpsm3	Fermt3			Fam126a	Ccdc12		Gabra1	Cblc	Dock4
Rbm14-rbm4		Cnksr2	2810006K23Rik			Dmrt3	Auts2	Gtf2h4	Fgf20			Fam171a1	Ccl22		Gabrr1	Ccdc116	Dpf1
Hmgcr		Cnot3	3110079O15Rik			Dse	Basp1	Hspa1l	Fgf3			Fam171a2	Ccr4		Gnai1	Ccdc134	Dpp6
Mpped1		Cog4	1700010I14Rik			Dsel	Bcas1	Ier3	Fgfr2			Fam49b	Cd2		Grik2	Ccdc85c	Dyrk2
Slc34a2		Col2A1	Car8			Eif3f	Bcl11b	Lsm2	Fhit			Fbrsl1	Cd226		Hhex	Cd2ap	Efemp1
Znf318		Col4A1	Cacna1c			Elovl6	Braf	Lst1	Foxn3			Fgd4	Cd28		Hira	Cdc42se2	Egr1
Cgref1		Col4A3Bp	Cacna1i			Eml1	Mrps33	Lta	Foxp1			Fgf10	Cd40		Hp1bp3	Cdkal1	Epb41
Potef		Col6A1	Cacnb2			Enah	Tmem178b	Ltb	Foxp2			Fgf20	Cd48		Hpse	Cdon	Erbb4
Scn2a		Crebbp	Caln1			Eno4	Btg4	Ly6g5c	Gpc6			Fyn	Cd5		Hs3st5	Ceacam16	Erg
Fabp7		Csnk2A1	Ccdc182			Enox1	4833427G06Rik	Ly6g6c	Grik4			Gak	Cd6		Ifngr1	Ceacam20	Fam167a
Trappc10		Csnk2B	Ccdc39			Epn1	Layn	Ly6g6d	Grm5			Galc	Cd69		Kbtbd11	Celf1	Fam19a1
Zmynd11		Ctbp1	Ccdc60			Esrrg	Gm960	Mdc1	Gsx1			Gba	Cd86		Krt25	Chrna2	Fank1
Ap3d1		Ctcf	Ccdc68			Ets1	Sptbn2	Mrps18b	Has3			Gbf1	Cdc37		Krt28	Chst1	Fat3
Ptger1		Ctnnb1	Cdc25c			Evpl	Dagla	Gm9573	Hnf4g			Gch1	Cdh3		Lamp3	Ckm	Fbxo15
Pcnx3		Ddx23	Cdh11			Ext1	Fen1	Nelfe	Ifnar2			Gpnmb	Cdhr3		Lasp1	Clasrp	Fgf9
Aktip		Ddx3X	Cdh13			Faf1	Fads1	Neu1	Il19			Gprin3	Cenpo		Magi3	Clmn	Fli1
Cacna2d1		Deaf1	Cdip1			Fam155a	Fads2	Nfkbil1	Itga1			Gxylt1	Chd7		Med13l	Clnk	Fyn
Srpk1		Dhdds	Cdsn			Fam171a1	A530016L24Rik	Notch4	Itga11			Hip1r	Chst12		Myoc	Clptm1	Glrx5
Hivep2		Dlg4	Cenpm			Fasn	Tmem179	Nrm	Itgae			Hsd17b1	Cldn7		Myt1l	Clu	Gna14
Or2t8		Dnm1	Chadl			Fat1	Rasgrp1	Pbx2	Jph2			Htr2a	Clec16a		Nalcn	Cntnap2	Hadh
Lmbr1l		Dnm1L	Chrna2			Fbxl4	4932415D10Rik	Ppp1r10	Kdelr2			Igsf9b	Clstn2		Nit2	Cps1	Hdac4
Fam193a		Dnmt3A	Chrna3			Fgf12	Zfp512	Ppp1r18	Kif6			Il1r2	Cmc1		Npffr1	Cradd	Hoxc13
Kcnn3		Dpf2	Cilp2			Fhit	Gpn1	Ppt2	Kirrel3			Inpp5f	Cnr2		Opcml	Csmd1	Hoxd10
Slitrk5		Dsp	Clcn3			Fig4	Supt7l	Prr3	Lig4			Ip6k2	Cog6		Otol1	Ctnna2	Ifnk
Slc25a43		Dync1H1	Clstn3			Fmn1	Slc4a1ap	Prrc2a	Lmod2			Itga8	Crtap		Pdgfc	Dab1	Ifrd1
Cnot4		Dyrk1A	Clu			Frmd4a	Mrpl33	Prrt1	Lrrc7			Itpkb	Csgalnact2		Pgbd5	Dapl1	Ift74
S100p		Ebf3	Cnksr2			Fshr	Rbks	Psors1c2	Lrrtm4			Kansl1	Csmd1		Pom121l12	Dchs2	Inpp4b
		Eef1A2	Cnnm2			Fyb	3110079O15Rik	Rnf5	Man2a2			Kcnip3	Ctsh		Ppargc1a	Ddx18	Inpp5b
		Eftud2	Cnot1			Gabrb1	Ngef	Sapcd1	Map1b			Kcnip4	Cuedc1		Prr16	Disc1	Ints6
		Ehmt1	Cntn2			Galm	Cacna1b	Sfta2	Mctp2			Kcns3	Cxcr4		Psd3	Dmxl1	Iqcf5
		Ep300	Cntn4			Gdnf	Cacna1c	Skiv2l	Mef2c			Klhdc1	Cxcr5		Ptpn14	Dst	Itga9
		Erf	Col25a1			Glo1	Cacng5	Slc44a4	Mlip			Klhl7	Cyp24a1		Ptprd	Echdc3	Itpr2
		Fbn1	Cpeb1			Glra3	Cadm2	Gm25744	Mmp24			Kpna1	Cyp27b1		Rbfox1	Edil3	Kalrn
		Fbxo11	Csdc2			Gnat2	Cadm3	Snord52	Mobp			Krtcap2	Ddah1		Rtn2	Efna5	Kctd16
		Fbxw7	Csf2ra			Gnl1	Camk1d	Gm22589	Msh4			Lcorl	Ddx6		Runx1	Egln3	6430548M08Rik
		Fgf12	Csmd1			Gphn	Tagln2	Stk19	Myt1l			Lhfpl2	Diras2		Sall1	Elmo1	Kif5a
		Fgfr2	Ctdp1			Grin2b	Igsf9	Tcf19	Ncl			Lmnb1	Dkkl1		Scara5	Epc2	Kifap3
		Fgfr3	Ctnna2			Grm7	Slamf9	Tnf	Nell1			Lrrk2	Dll4		Sdk1	Epha1	Lama2
		Foxg1	Ctnna3			Grm8	Pigm	Tnxb	Nrl			Lsm7	Dnmt3a		Snx16	Exoc4	Lama3
		Foxp1	Cul3			Hace1	Ccdc63	Tubb5	Nuak1			Map3k14	Dock10		Spp2	Fam20c	Ldhc
		Foxp2	Cxcl12			Hdac9	Ccnh	Vars	Oca2			Map4k4	Dpp4		Spred2	Fancd2	Lipc
		Gabra1	Cxxc4			Homer1	Cd276	Vars2	Pard3b			Mapt	Drap1		Stxbp6	Farp1	Lpin2
		Gabrb2	Cyp26b1			Hspa4l	6030419C18Rik	Vwa7	Pawr			Mbnl2	Dsc1		Svil	Fat1	Lrrc3
		Gabrb3	Dcc			Igfbp1	Cd47	Zbtb12	Pbx4			Mccc1	Egfl6		Tbc1d8	Fbxl13	Lrrc8c
		Gata3	Dclk3			Il12a	Ift57	Rpp21	Pcdh7			Mdga2	Elmo1		Tdrd5	Fbxl7	Lrrtm4
		Gatad2B	Ddc			Insig2	Cdc25c	Ppp1r11	Pitrm1			Med12l	En1		Tek	Fbxo40	Macrod2
		Gigyf1	Ddr1			Irf8	Fam53c	Rnf39	Piwil4			Mex3c	Enthd1		Tfap2c	Fermt2	Map3k7
		Gnai1	Dfna5			Itga11	Kdm3b	Trim10	Pkd1l3			Micu3	Eomes		Tgfbr2	Fgf10	Masp1
		Gnao1	Dgki			Itgb1	Reep2	Trim15	Pmepa1			Mipol1	Eps15l1		Tlr4	Fmn2	Mat2b
		Gnas	Dlg2			Itpr2	Cdh13	Trim26	Pou6f2			Mmrn1	Erg		Tmcc3	Fnip1	Mgll
		Gnb1	Dnajc19			Itpripl1	Cdh23	Trim31	Ppm1f			Nckipsd	Espn		Tmem114	Foxe1	Mobp
		Gnb2	Dpcr1			Kcnh5	Cdkal1	Trim40	Prelp			Ndufaf2	Ets1		Tmem132c	Frmd4a	Mras
		Gria2	Dpp4			Kcnj2	Cdr2l	Znrd1	Ptprd			Nod2	Evi5		Tmem132d	Gabrg3	Msc
		Grin1	Dpyd			Kcnq1	Kctd2	Gabbr1	Ptprf			Nsf	Exoc2		Tmem2	Glis3	Myo18b
		Grin2A	Drd2			Kctd15	Slc16a5	Mog	Ranbp2			Nucks1	Extl2		Tmem38b	Gpc6	Nedd4l
		Grin2B	Ecm1			9430020K01Rik	Armc7	Olfr95	Reep5			Oca2	Fam167a		Tmtc2	Grin2b	Neurog2
		H3F3A	Eepd1			Klf2	Celf1	Olfr96	Sall3			Ogfod2	Fam167b		Tns1	Grin3a	Nfasc
		Hdac4	Efhd1			Klhdc8b	Kbtbd4	Gm26252	Sema3a			Pabpn1l	Fam213b		Tomm40	Hbegf	Nfatc2
		Hdac8	Egr1			Krba1	Ndufs3	Ubd	Sema6d			Pam	Fam221b		Trim6	Hecw1	Nkain3
		Hecw2	Elavl4			Ksr2	C1qtnf4	Olfr109	Setd5			Paqr3	Fam69a		Trps1	Hesx1	Nog
		Hist1H1E	Emb			L3mbtl2	Cep85l	Olfr125	Slc28a3			Pde10a	Fam71b		Ttc21a	Hrk	Nr3c2
		Hivep2	Emx1			Laptm4a	Cers6	Trim27	Slc6a9			Pkp2	Fam76b		Ttll2	Hs3st1	Nrxn3
		Hk1	Epc2			Ldlrad4	Cgnl1	H2-Ob	Slc9a9			Pmvk	Fbxo45		Vamp4	Htr7	Nt5c1a
		Hnrnpd	Ercc4			Lpgat1	Clta	Psmb8	Sorcs2			Prdm15	Fbxo48		Vit	Igsf23	Ntrk3
		Hnrnpk	Ergic3			Lrfn5	Gne	Psmb9	Sorcs3			Prdm2	Fcrl1		Vnn3	Il19	Nudt12
		Hnrnpu	Eri1			Luzp2	Rnf38	Tap1	Sox5			Prickle1	Foxp1		Vti1a	Il21	Olfm4
		Hras	Esam			Ly86	Glipr2	Abt1	Spag16			Qser1	Frmd6		Wdfy2	Inpp5d	Pax3
		Huwe1	Etf1			Lysmd4	Reck	Btn1a1	Spata7			Rab29	Fuca2		Wnt4	Iqck	Pcsk5
		Iqsec2	Ets2			Maf	Cmklr1	Hfe	St3gal3			Fam134c	Fut8		Wscd1	Irf6	Pdgfrl
		Irf2Bpl	Exoc2			Mbp	Cnksr2	Hist1h1a	Stip1			Rims1	Galc		Ywhaz	Isyna1	Pfkp
		Itpr1	Fam184a			Mc5r	Cnn3	Hist1h1c	Sulf2			Rit2	Gata3			Itga1	Pigl
		Kansl1	Fam53c			Mccc2	Cntn5	Hist1h1d	Supt3			Rnf141	Gfi1			Itga6	Pmp22
		Kat6A	Fancl			Mcm9	Cntnap2	Hist1h1e	Sv2c			Rps6kl1	Gimap6			Kansl1	Ppp2r2d
		Kat6B	Fbxo11			Mdga2	Colec12	Hist1h1t	Tbl1xr1			Satb1	Gpc5			Kat8	Ppp2r5d
		Kcna2	Fes			Meis2	Thoc1	Hist1h2ao	Tenm4			Scaf11	Gpr65			Kbtbd8	Procr
		Kcnb1	Fez1			Mgat4b	Commd10	Hist1h2ba	Tfeb			Scarb2	Grb2			Kcnn2	Pth2r
		Kcnd3	Fhit			Mical1	Actr1b	Hist1h2bm	Tll2			Scn3a	Gtdc1			Kcnn3	Ptprf
		Kcnh1	Flot1			Mpped2	Zap70	Hist1h2bc	Tmx3			Sema4a	Hace1			Kcnv2	Gm27782
		Kcnk3	Flrt2			Mrpl14	Tmem131	Hist2h2be	Tnr			Sema5a	Hbs1l			Kctd2	Rab3gap2
		Kcnq2	Foxo3			Mrpl48	Otub1	Hist1h4i	Top3b			SETD1A	Hhex			Klhl4	Rbm19
		Kcnq3	Foxp1			Ms4a13	Macrod1	Hist1h4b	Trpt1			Sfxn2	Hormad1			Lcorl	Rbms1
		Kcnt1	Furin			Msc	Cpne8	Pom121l2	Unc5b			Sh3gl2	Hoxa1			Lemd2	Rgs6
		Kdm5B	Fut9			Msx2	Ctnna2	Prss16	Upf1			Sipa1l2	Htr3a			Lhx1	Rnf165
		Kdm5C	Fxr1			Mtnr1a	Ctsh	Scgn	Ywhaz			Slc2a13	Ifngr2			Lims2	Rnf19a
		Kdm6A	Fyn			Muc5b	Dctn5	Slc17a1	Zfp488			Slc41a1	Igsf23			Lingo2	Rp1l1
		Kdm6B	Fzd1			Mylip	Palb2	Slc17a2	Zfp622			Slc44a4	Ikzf1			Lipc	Rps6ka1
		Kidins220	Gabbr1			Myo10	Ndufab1	Slc17a3	Zfp831			Slc45a3	Ikzf2			Lipg	Ryr3
		Kif11	Gabbr2			Ndfip2	Dgkh	Slc17a4	Cwc15			Snca	Ikzf3			Luzp2	Sarm1
		Kif1A	Galnt10			Ndn	Dlc1	Trim38	Kpna4			Sorbs3	Il12a			Macrod2	Scfd1
		Kif5C	Galnt13			Negr1	Dlgap2	Zfp322a	Arl14			Sp1	Il12b			Map4k4	Scn7a
		Klf7	Gigyf2			Nfyc	Mocs3	Hist1h2bb	Fezf1			Sppl2b	Il20ra			Mapk7	Sdc1
		Kmt2A	Glt8d1			Nlgn1	Kcng1	Hist1h3i	Camk1d			Sptssb	Il22ra2			Mapt	Sec16b
		Kmt2B	Gnat1			Nr4a3	Dpy19l3	Olfr11	Pfdn4			Srebf1	Il2ra			Mark4	Sell
		Kmt2C	Gpd1l			Nrg1	Elf4	Zfp184	Dleu7			Stbd1	Il6			Mef2c	Sema6a
		Kmt2D	Gpm6a			Nrip1	Aifm1	Acp2	Etv3			Stk39	Il7			Megf10	Slc10a2
		Kmt2E	Gramd1b			Nudt12	Rab33a	Ambra1	Gpr85			Sv2c	Il7r			Mki67	Slc25a12
		Kmt5B	Gria1			Olfm4	Ephx2	Arfgap2	Fzd7			Syt11	Ildr1			Mobp	Slc28a3
		Kras	Grik3			Opa1	Erbb2	Arhgap1	Rgl1			Syt17	Ints8			Mpzl1	Slc39a11
		Lztr1	Grin2a			Opa3	Erc2	Atg13	Pdx1			Syt4	Ip6k3			Ms4a2	Slc5a8
		Magel2	Grm3			Orai1	Ercc4	1110051M20Rik	Il10			Tas1r2	Iqcb1			Ms4a3	Slco2a1
		Map2K1	Gsdmd			Oraov1	Etv5	Chrm4	Tox2			Tceanc2	Iqgap1			Msra	Slitrk1
		Map3K7	Hace1			Ostm1	F7	Ckap5	Daglb			Tial1	Irf8			Mthfd1l	Smarca2
		Mast1	Hcn1			Oxtr	F10	Creb3l1	Abhd13			Tmc3	Itpr1			Myo16	Snx19
		Mbd5	Hfe			Pard3	Proz	Ddb2	Olfr125			Tmem163	Itpr3			Nars2	Sod1
		Mecp2	Hhat			Parp9	Pcid2	Dgkz	1700030J22Rik			Tmem175	Jade2			Nckap5	Sp4
		Med12	Hip1r			Parva	Cul4a	F2	Dhodh			Tmem229b	Jak1			Ncs1	Sqle
		Med13L	Hist2h2be			Pax5	Lamp1	Harbi1	Yae1d1			Tox3	Jarid2			Ndufaf6	Srebf2
		Mef2C	H2-Ob			Pax6	Fam110b	Lrp4	Fmod			Tpm1	Jazf1			Negr1	Sstr4
		Meis2	Hspb1			Pbrm1	Fam160b1	Madd	Slc5a9			Trim40	Jdp2			Nfib	St3gal3
		Mfn2	Hyal3			Pcdh1	Fam178b	Mdk	Chmp7			Trps1	Kcnb2			Nfic	St6galnac5
		Mib1	Ifi44l			Pcdh7	Fam69a	Mybpc3	Loxl2			Ubap2	Kcp			Nhlrc3	Stk36
		Mmgt1	Ift88			Pcdh9	Fat4	Nr1h3				Ubtf	Kif1b			Nkain2	Ston1
		Mn1	Igsf9b			Pclo	Fbln2	Pacsin3				Unc13b	Kif27			Nme8	Stox1
		Morc2	Immp2l			Pcmtd1	Fbxl17	Snord67				Usp25	Klf3			Npvf	Susd1
		Msl2	Itih1			Pdcd5	Fer1l5	Zfp408				Vamp4	Klf6			Nr3c2	Susd2
		Msl3	Itih3			Pdgfc	Lman2l	Actr1a				Vps13c	Kpnb1			Nrsn1	Synpo2
		Mtor	Jmjd1c			Phf21b	Cnnm4	Arl3				Wnt3	L3mbtl3			Oard1	Syt16
		Mycn	Kalrn			Pias1	Fgf12	As3mt				Wnt9a	Lbh			Ofcc1	Tapt1
		Myt1L	Kcnb1			Pipox	Fstl5	Cnnm2				Zfp64	Lck			Osbpl6	Tbc1d1
		Naa10	Kcng2			Pkd1	Fxr1	Cyp17a1				Zfp184	Lef1			Osbpl7	Tbk1
		Naa15	Kcnv1			Pklr	Fyn	Ina				Zfp608	Limk2			Parvb	Tbxas1
		Nacc1	Kctd13			Plcg1	Gabrr1	Mfsd13a				Zfp646	Lipg			Pax2	Tfap2a
		Nexmif	Kdm4a			Plek2	Garnl3	Nt5c2					Lpcat1			Pax5	Thrb
		Nfia	Kdm4c			Plxnc1	Slc2a8	Pcgf6					Lpp			Pcdh7	Tll1
		Nfix	Etl4			Pmfbp1	Gltp	Pdcd11					Lrrc34			Pcsk5	Tmem132b
		Notch1	Kif26b			Prkar2a	Tchp	Sfxn2					Ltbr			Pde1a	Tmem132e
		Nr2F1	Kit			Ptprg	Git2	Sufu					Ly86			Pde7b	Tmprss2
		Nr4A2	Kmt2e			Pum3	Ankrd13a	Taf5					Lztfl1			Pex6	Tnip1
		Nsd1	Lemd2			Rab27b	Ift81	Trim8					Maf			Pfdn1	Trp53i11
		Nsd2	Letm2			Ralyl	Gna14	Usmg5					Malt1			Picalm	Trpm8
		Odc1	Lin28b			Rapgef5	Gnaq	Wbp1l					Mamstr			Pik3r1	Tspan9
		Ogt	Lingo2			Rasa1	Gnl3	Actr5					Manba			Pknox2	Tyrp1
		Pacs1	Lipc			Rasgef1b	Pbrm1	Ppp1r16b					Map3k14			Plcg2	Unc13a
		Pacs2	Lmbr1			Rbfox1	Gpsm3	Adamts7					Mapk1			Plekhg1	Wwc2
		Pbx1	Lrp1			Rbms3	Notch4	Chrna3					Mapk10				Zfp64
		Pcdh19	Lrriq3			Rere	BC051142	Chrna5					Mapk3				Zfyve26
		Pdha1	Lrrtm4			Rgs10	Gramd1b	Chrnb4					Maz				Zfp746
		Phf21A	Lsm1			Rgs7	Grik5	Hykk					Mcl1				Nsmce2
		Phf6	Luzp2			Ripk1	Grin2a	Ireb2					Mctp1				Ttll4
		Phip	Mad1l1			Rngtt	Gypa	Psma4					Mef2c				Zfp142
		Pik3Ca	Magi2			Rnls	Hivep2	Adamtsl3					Mertk				Cabin1
		Pik3R1	Man2a1			Rora	Hlf	Alpk3					Met				Ggt5
		Pik3R2	Matn1			Rorc	Homer1	Nmb					Mgat5
		Pogz	Mau2			Rpl38	Smc4	Sec11a					Mink1
		Pou3F3	Mdk			Rsrc1	Trim59	Slc28a1					Mlana
		Ppm1D	Mecr			Rsu1	Kpna4	Wdr73					Mllt10
		Ppp1Cb	Mef2c			Scg2	Gm22009	Zfp592					Mmel1
		Ppp2Ca	Mkl1			Sdr16c5	Il12a	Zscan2					Mmp10
		Ppp2R1A	Mknk1			Sdr9c7	Immp2l	Brd2					Mms22l
		Ppp2R5D	Mmp16			Sf3b1	Inpp4a	H2-DMa					Mphosph9
		Prkar1B	Mogat1			Sgcz	Irf2bp2	Alas1					Mpo
		Prpf8	Mphosph9			Sh3bp4	Itch	Bap1					Mpv17l2
		Prr12	Mrap2			Shc4	Dynlrb1	Dnah1					Mrgpre
		Psmc5	Msi2			Shisa4	Map1lc3a	Glt8d1					Mthfr
		Ptch1	Msl2			Shisa9	Pigu	Glyctk					Myb
		Pten	Msra			Slc18a1	Trp53inp2	Gnl3					Mybpc3
		Ptpn11	Mtmr7			Slc1a3	Ncoa6	Itih1					Bmyc
		Puf60	Myo18b			Slc25a37	Ggt7	Itih3					Mynn
		Pura	Nab2			Slc2a8	Acss2	Itih4					Myo5b
		Qrich1	Ndst3			Slc30a9	Gss	Nek4					Nab1
		Rab14	Ndufa2			Slc6a15	Myh7b	Nisch					Nadk
		Rac1	Nfkb1			Sncaip	Itih1	Nt5dc2					Ncf4
		Rai1	Ngef			Sod3	Nek4	Pbrm1					Ncoa2
		Rere	Ngf			Sorcs2	Kansl3	Phf7					Ncoa5
		Rhobtb2	Nkain2			Sorcs3	Cnnm3	Ppm1m					Ncor2
		Rit1	Nkapl			Sox5	Ankrd23	Sema3g					Ndfip1
		Rps6Ka3	Nlrc5			Sp4	Kcnn3	Smim4					Nfkb1
		Samd9	Nol4			Sppl3	Pmvk	Snord19					Nfkbiz
		Satb1	Nos1			Stk3	Pbxip1	Gm24916					Ngrn
		Satb2	Nosip			Syne2	Pygo2	Snord69					Nlrc5
		Scn1A	Notch4			Synpr	Shc1	Spcs1					Npepps
		Scn2A	Npas3			Syt13	Cks1b	Stab1					Nr1d1
		Scn8A	Nrbf2			Tcf4	Flad1	Tnnc1					Nudt12
		Set	Nrgn			Tenm2	Lenep	Twf2					Odf3b
		Setbp1	Nrp1			Tgm4	Zbtb7b	Wdr82					Olig3
		Setd1A	Nrxn3			Tmem106b	Dcst2	Asphd1					Os9
		Setd2	Nsun6			Tmem150b	Dcst1	4930451I11Rik					Papolg
		Setd5	Nt5c2			Tmem161b	Adam15	Doc2a					Pde3b
		Shank3	Nt5dc2			Topaz1	Kcnq2	Fam57b					Pde4a
		Shoc2	Olfr109			Trappc9	Eef1a2	Gdpd3					Pde4b
		Sin3A	Otol1			Trio	Ppdpf	Hirip3					Pdzrn4
		Ski	Pacrg			Trps1	Ptk6	Ino80e					Phgdh
		Slc2A1	Papd5			Tsc2	Srms	Kctd13					Phkg1
		Slc35A2	Pbrm1			Tspan5	4932438A13Rik	Mapk3					Phldb1
		Slc6A1	Gm27330			Tubgcp6	Adad1	Ppp4c					Pitpnm2
		Smad4	Pde4b			Unc13d	Il2	Sez6l2					Plcl2
		Smarca2	Pepd			Unc5c	Il21	Taok2					Plek
		Smarca4	Phactr3			Vcan	Kif5b	Tbx6					Plekhg5
		Smarcb1	Phf7			Vrk2	Kit	Tmem219					Plxnc1
		Smc1A	Pik3c2a			Wbscr17	Lama4	Ypel3					Popdc3
		Snap25	Pja1			Wdr64	Nap1l2	Ampd1					Pou2af1
		Son	Plaa			Wdr7	Srbd1	Nras					Prdx5
		Sox10	Plch2			Xylb	Lingo2	Csde1					Prep
		Sox11	Plcl1			Zbtb24	Atxn3	Ank3					Prickle1
		Sox5	Podxl			Zc3h7a	Marcks	Ankrd44					Prkra
		Spast	Pom121l2			Zcchc2	Rrs1	Boll					Prr5l
		Spen	Pop7			Zdhhc3	Adhfe1	Coq10b					Pten
		Sptan1	Ppargc1a			Zmat2	3110035E14Rik	Hspd1					Ptger4
		Srcap	Ppfia2			Zfp326	Zcchc7	Hspe1					Ptpn11
		Srrm2	Ppp1r10			Zfp354c	Grhpr	Mars2					Pus10
		Stag2	Ppp1r16b			Zfp536	Zbtb5	Mob4					Pvr
		Stxbp1	Ppp1r3a				Zscan2	Plcl1					Gm27782
		Syngap1	Ppp2r2b				Wdr73	Rftn2					Pxt1
		Syt1	Prdm14				Nmb	Sf3b1					Rab38
		Tab2	Prkd1				Sec11a	Anks1b					Rad51b
		Taf1	Prkg1				Zfp592	Ano5					Rasgef1a
		Taok1	Prmt7				Alpk3	Slc17a6					Rasgrp1
		Tbl1Xr1	Prrc2a				Slc28a1	Apopt1					Rcl1
		Tcf20	Prrg2				Gpr20	Bag5					Rcor1
		Tcf4	Psd3				Lrrc3c	2010107E04Rik					Rdx
		Tcf7L2	Ptbp2				Psmd3	Ckb					Reln
		Tfe3	Ptgis				Csf3	Eif5					Rfk
		Tlk2	Ptprf				Med24	Klc1					Rgcc
		Tmem106B	Qpct				Gm22059	Mark3					Rgs1
		Traf7	Ralgps1				Thra	Ppp1r13b					Rgs14
		Trio	Rassf1				Lrriq3	Rd3l					Rgs21
		Trip12	Rbks				Lsm12	Tdrd9					Rhoh
		Trpm3	Rbms3				G6pc3	Trmt61a					Rmi2
		Trrap	Reln				Hdac5	Xrcc3					Rnasel
		U2Af2	Renbp				BC030867	Zfyve21					Rora
		Ube3A	Rere				Asb16	Arl5b					Rpap2
		Ubtf	Rgs6				Tmub2	Cacnb2					Rpl5
		Upf1	Rims1				Atxn7l3	Nsun6					Rps6ka5
		Usp7	Robo1				Ubtf	Artn					Rps6kb1
		Usp9X	Rora				Slc4a1	Atp6v0b					Rras2
		Vamp2	Rtn1				Lyzl4	B4galt2					Rreb1
		Wac	Ryr3				Vipr1	Ccdc24					Runx3
		Wdr26	Satb2				Mad1l1	Dph2					S1pr1
		Wdr37	Sdccag8				Maip1	Ipo13					Sae1
		Wdr45	Sec16b				Map2	Kdm4a					Samd12
		Yy1	Sf3b1				Map2k5	Ptprf					Scaf11
		Zbtb18	Sfxn5				Mark1	Slc6a9					Scamp2
		Zbtb20	Sgk1				Mctp1	St3gal3					SETD1A
		Zc4H2	Sgsm2				Mctp2	Atp2b2					Sfmbt1
		Zeb2	Sh3rf1				Rfxank	Ghrl					Sgcd
		Zfhx4	Sipa1l2				Nr2c2ap	Sec13					Sgsm2
		Zmynd11	Slamf1				Ncan	B3galt4					Sh2b3
		Znf148	Slc17a4				Hapln4	Cuta					Sh3bp2
		Znf292	Slc38a8				Tm6sf2	Daxx					Sh3gl2
			Slc39a8				Sugp1	Pfdn6					Shmt1
			Slc7a6				Mau2	Phf1					Sidt1
			Slc9b1				Gatad2a	Rgl2					Sla
			Snap91				Tssk6	Rps18					Slamf1
			Snx19				Ndufa13	Syngap1					Slamf7
			Snx8				Yjefn3	Tapbp					Slc15a2
			Sox5				Cilp2	Vps52					Slc25a36
			Sp4				Pbx4	Wdr46					Slc30a7
			Spag16				Lpar2	Zbtb22					Slc44a2
			Spats2l				Gmip	Zbtb9					Slc6a16
			Specc1				Atp13a1	Bag4					Slc7a10
			Sphkap				Mef2c	Ddhd2					Slc7a6os
			Srpk2				Mgat4a	Fgfr1					Slc9a8
			Srr				2010300C02Rik	Letm2					Slc9b1
			Stag1				Mkl1	Lsm1					Smarca4
			Stk19				Mchr1	Plpp5					Smg6
			Stt3a				Slc25a17	Bak1					Socs1
			Syngap1				St13	Bank1					Sox8
			Syt13				Xpnpep3	Slc39a8					Spred2
			Taok2				Dnajb7	Sfmbt1					Stat3
			Tbc1d5				Rbx1	Bcas2					Stat4
			Tbx1				Mkln1	Trim33					Sumf1
			Tcf20				Srpk2	H2-Oa					Syde2
			Tcf4				Mmp16	Brd8					Syk
			Tcf7l2				Mpp6	Cdc23					Tbx6
			Tenm2				Dfna5	Cdc25c					Tcf7
			Thoc7				Osbpl3	Egr1					Tef
			Tle1				Mitd1	Fam13b					Tert
			Tle3				Lyg1	Fam53c					Tet2
			Tmem132d				Lyg2	Gfra3					Tgfbr3
			Tmtc1				Lipt1	Kdm3b					Thada
			Tnxb				Eif5b	Kif20a					Themis
			Trank1				Txndc9	Nme5					Timmdc1
			Trim26				Tsga10	Pkd2l2					Tll1
			Trim27				Rev1	Reep2					Tmem47
			Trim8				Msra	Wnt8a					Tnfaip3
			Tspan18				Mvb12b	Brinp2					Tnfaip8
			Ttc12				Nron	Btbd18					Tnfrsf14
			Ufm1				Myo1a	Clp1					Tnfrsf1a
			Vps13c				Nab2	Med19					Tnfsf14
			Vrk2				Stat6	Serping1					Tnip2
			Ywhae				Lrp1	Tmx2					Tnip3
			Ywhag				Myo1h	Ypel4					Tnp2
			Zdhhc2				Myom3	Zdhhc5					Tox2
			Zeb2				Myrf	1700066M21Rik					Traf3
			Zfyve28				Tmem258	Spats2l					Treh
			Zfp365				Fads3	Tyw5					Trim14
			Zfp536				Nalcn	3110079O15Rik					Trim2
			Zfp804a				Negr1	Gigyf2					Trim71
			Zswim6				Nfia	Kcnj13					Tsfm
							Nfix	Ngef					Ttc28
							Nisch	Clcn3					Txk
							Stab1	Nek1					Tyk2
							Nt5dc2	4930578I06Rik					Ubash3b
							Smim4	Sox7					Ube2e3
							Snord19	Pinx1					Ubxn6
							Gm24916	Cacna1c					Uck2
							Snord69	Cacna1i					Unk
							Glt8d1	Cadps					Vangl2
							Spcs1	Ccdc68					Vav2
							Itih3	Cdh10					Vcam1
							Itih4	Cdh9					Vmp1
							Nlgn1	Chadl					Vti1a
							Nlrc5	Dnajb7					Wdr7
							Nme2	Ep300					Wwox
							Mbtd1	L3mbtl2					Ywhag
							Utp18	Mchr1					Zbtb38
							Nmur2	Rangap1					Zbtb46
							Npas3	Rbx1					Zbtb7b
							Nptx1	Slc25a17					Zc2hc1a
							Nrf1	St13					Zc3hav1
							Nrg3	Tef					Zfp36l1
							Numb	Tob2					Zhx3
							Olfr221	Xpnpep3					Zic1
							Otud7b	Zc3h7b					Zmiz1
							Vps45	Chrna2					Zfp217
							Plekho1	Clu					Zfp365
							Anp32e	Ephx2					Zfp438
							Car14	Ptk2b					Zfp652
							Aph1a	Scara3					Znhit3
							BC028528	Cnot1					Zpld1
							Pabpc1l	Setd6
							Tomm34	Cntn4
							Stk4	Csmd1
							Kcns1	Depdc1b
							Wfdc5	Elovl7
							Wfdc12	Ercc8
							Pan3	Ndufaf2
							Siae	Smim15
							Spa17	Zswim6
							Tbrg1	Ctu2
							Pard6b	Cuedc2
							Pex5l	Fam109b
							Pfdn1	Naga
							Hbegf	Ndufa6
							Slc4a9	2022-09-03
							Eif4ebp3	Smdt1
							Pgm5	Tcf20
							Sar1b	Wbp2nl
							Phf7	Dcp1b
							Glyctk	Dgki
							Dnah1	Mkl1
							Bap1	Dpyd
							Alas1	Drd2
							Prkcd	Eef1a2
							Wdr82	Ppdpf
							Twf2	Ptk6
							Tnnc1	Srms
							Sfmbt1	Etf1
							Sema3g	Hspa9
							Ppm1m	Gm26109
							Slpi	Epm2aip1
							Pigyl	Golga4
							Plec	Lrrfip2
							Parp10	Mlh1
							Grina	Trank1
							Spatc1	Esam
							Oplah	Msantd2
							Exosc4	Nrgn
							Gpaa1	Vsig2
							Plxna4	Ext1
							Pou3f2	Fam155a
							Ppil2	Fancl
							Ypel1	Vrk2
							Mapk1	Fes
							Ppm1f	Furin
							Top3b	Fhit
							Prkag2	Foxp1
							Prkca	Mad1l1
							Ube2r2	Nudt1
							Pde3b	Snx8
							Cyp2r1	Gpx5
							Ptgfr	Gpx6
							Ptprg	Nkapl
							Ptprn2	Pgbd1
							Ptpru	Zkscan8
							Pxn	Zscan12
							Sirt4	Zscan26
							Pla2g1b	Galnt10
							Msi1	Grik1
							Cox6a1	Grin2a
							Rapgef3	Grm3
							Slc48a1	9330182L06Rik
							Hdac7	Hcn1
							Rasal2	Hdac4
							Rce1	Ifi44l
							Rbm4b	Ifi44
							Rbm14	Igsf9b
							Rab1b	Il20rb
							Peli3	Msl2
							Pcx	Nck1
							Npas4	Pccb
							Mrpl11	Ppp2r3a
							Lrfn4	Slc35g2
							Klc2	Stag1
							Dpp3	Immp2l
							Ctsf	Lrrn3
							Cnih2	Kif5c
							Cd248	Lypd6b
							Ccs	Kiz
							Ccdc87	Xrn2
							2010003K11Rik	Nkx2-2
							Gal3st3	Nkx2-4
							Brms1	Kmt2e
							Actn3	Lhfpl3
							Pacs1	Srpk2
							Sf3b2	Tcf4
							Zdhhc24	Man2a1
							Yif1a	Snx19
							Tmem151a	Sgsm2
							Syt12	Smg6
							Slc29a2	Srr
							Rin1	Tsr1
							Rims1	Ptbp2
							Rin2	Rere
							Rnd1
							Ddx23
							Acot12
							Ssbp2
							Ror2
							Nfil3
							Auh
							Ros1
							Dcbld1
							Rpa1
							Rtn4rl1
							Rpgrip1l
							Rps6ka2
							Rptor
							Rxrg
							Ryr2
							Sart1
							Eif1ad
							Banf1
							Cst6
							Catsper1
							Scn2a
							Csrnp3
							Sctr
							Serinc3
							Sgcg
							Shank2
							Slain2
							Zar1
							Fryl
							Slc4a10
							Slc8a3
							Slit1
							Slitrk1
							Slitrk6
							Smad3
							Aagab
							Iqch
							Smc1a
							Ribc1
							Hsd17b10
							Huwe1
							Smyd3
							Tfb2m
							Snap23
							Lrrc57
							Haus2
							Stard9
							Snap91
							Prss35
							Sp4
							Dnah11
							Sp8
							Sphk2
							Rpl18
							Ntn5
							Fam83e
							Dbp
							Fut2
							Izumo1
							Fut1
							Car11
							Mamstr
							Fgf21
							Rasip1
							Spred1
							Sptlc1
							Pus7
							St6galnac3
							St8sia2
							Cdan1
							Ttbk2
							Svep1
							Syne1
							Tcf7l2
							Tenm4
							Tfap2d
							Tfap2b
							Thsd7a
							Tmem132b
							Tmem212
							Tmem217
							Tnks
							Trank1
							Trim42
							Ttc39b
							Ubap2l
							Hax1
							Atp8b2
							Ubap2
							Gm22888
							Vav3
							Bckdk
							Kat8
							Prss8
							Prss36
							Fus
							Letm2
							Fgfr1
							Wnk2
							Wscd2
							Wwox
							Zan
							Ephb4
							Slc12a9
							Trip6
							Srrt
							Ufsp1
							Ache
							Zcchc2
							Zdbf2
							Gpr1
							Adam23
							Zmiz1
							Zfp105
							1110059G10Rik
							Kif15
							Tmem42
							Tgm4
							Zdhhc3
							Zfp541
							Zfp804a

### Sheet: Curated gene sets
Activity regulated genes	CREB target genes	Nuropeptides	Dopamine-induces genes
Egr4	Tcf8	Npy	Mest
Fosb	Znf331	Gal	Homer1
Npas4	Sod2	Penk	Zhx2
Fos	Sgk	Sst	Nr4a3
Btg2	Areg	Cck	Klhdc10
Ier2	Nr4A1	Vip	Cnih3
Amigo3	Gem	Tac1	Sik3
Egr3	Atf3	Nts	Gad1
Dusp1	Ptger3	Glp1	Zdbf2
Klf4	Il1A	Trh	Fosl2
Arc	Vnn3	Galr1	Tiparp
Gadd45g	Rtp801	Npy1r	Cwc25
Ppp1r15a	Mgc4504	Npy2r	Sik1
Egr2	Rrad	Npy4r	Atp10d
Dusp5	Tiparp	Npy5r	Junb
Maff	Fos	Npy6r	Pde4a
Junb	Epha2	Vipr1	Pde10a
Nr4a1	Adm	Tacr1	Kpna1
Egr1	Arhe	Cckar	Fos
Fndc9	Cebpb	Cckbr	Hnrnpll
Scg2	Vip32	Ntsr1	Oprm1
Glt28d2	Ocm	Glp1r	Bcl2
Mbnl2	Nup50	Trhr	Tle4
Maml3	Arhb	Sstr1	Srrm4
Csrnp1	Rgs1	Sstr2	Mxi1
Sv2c	Cmkor1	Sstr3	Btg2
Hsd17b12	Hk2	Sstr4	Ptprn
Crhbp	Nfil3	Sstr5	Nr4a1
Col10a1	Flj21870	Cort
Gch1	Tgif
Tac1	Dkfzp434F0318
Errfi1	Piga
C2cd4b	Rgs2
Prok2	Tob1
Slc2a3	Clecsf2
Cartpt	Spry2
Kcnj3	G1P2
Chrm2	Pim1
Mlf1	Hist1H4E
Dusp4	Pfkfb3
Popdc3	Birc3
Ccdc184	Il6
Dusp14	Pck1
Kcnf1	Zfp36L2
Alpk1	Daf
Rgs2	Plab
Wdr90	Nedd9
Grasp	Plaur
Coq10b	Efna1
Fam126b	Stk22B
Mctp2	Cks2
Bdnf	Inhba
Gem	Bmp8B
Tiparp	Cebpd
Gpr22	Ror1
Pcsk1	C14Orf113
Cystm1	Ddit3
Ptgs2	Jmjd1
Dmxl1	Bcl2
Per1	Id2B
Cdkn1a	Nr4A3
Ptger4	Snrk
Fbxo33	Zfp36L1
Adm	Vegf
Sik1	Socs3
Pax1	Ly64
Crem	G0S2
Pou3f1	Sbbi26
Spty2d1	C8Orf4
Chst8	Hmgb2
Tbc1d8b	Hig2
Pgap1	Hspa6
Zdbf2	Tnc
Lipg	Lif
Bves	Ptenp1
Adcyap1	Ugcg
Chml	Upp1
Slc7a1	His1
Klf14	Bmp2
Pcdh8	Ereg
Rgs4	Kiss1
Areg	Riok3
Rnf128	Htn3
Nap1l5	Znf288
Peg10	Pmaip1
Tnn	Hspa1A
Nr4a3
Stk40
Atp10d
Rel
Slc6a17
Slc40a1
Mthfd2
Brinp1
Nrn1
Per2
Msantd1
Rem2
Gprc5a
Eprs
Pam
Sertad1
Tacr3
Hcrtr2
Herpud1
Stard4
Nppc
Pard6a
Plagl1
Pcdh20
Osgin2
Mpp7
Kcns2
Cort
Sstr2
Ell2
Gpr26
Sult2b1
Rheb
Acsl4
Nr4a2
Nefl
Fosl2
Tec
Fam46a
Gmeb2
Rasgrp1
Gltscr2
Atf3
Kitl
Baz1a
Npbwr1
4931440P22Rik
Cfap43
D16Ertd472e
Meox1
Kcnj4
Gpr3
Trip10
Cd109
Gpr63
Tll1
Bmp3
Stc1
Klhl4
Sostdc1
Spred3
Sowahb
Slitrk4
Mfap3l
Kcna1
Fezf2
Dennd2c
Stc2
Hdac9
Hunk
Pthlh
Pnoc
Kcnh8
Acan
Gper1
Omg
Chac1
Stac
Nptx2
Kcna4
Sema3e
Palmd
Rab39
Serpinb2
Hspb3
5430416O09Rik
9430020K01Rik
