## Supplemental tables for "Brain region-specific changes in neurons and glia and dysregulation of dopamine signaling in *Grin2a* mutant mice": S7.xlsx

### Sheet: cell_type_marker_genes
Category	Cell type/Subtype Name	Region(s)	Markers
Major Cell Types	Excitatory Neurons	HP, PFC, SSC, TH	Slc17a6, Slc17a7, Neurod6, Snap25
	ODC	All Regions	Plp1, Mbp, Mobp, Opalin
	Astrocytes	All Regions	Slc1a3, Gfap, Aqp4
	Inhibitory Neurons	All Regions	Gad1, Gad2
	Microglia	All Regions	Csf1r, P2ry12, C1qa
	OPC	All Regions	Pdgfra, Olig1
	Fibroblast-like	PFC, SSC	Bnc2
	Granule Neuroblasts	HP, ST	Igfbpl1, Tiam2
Excitatory Neuron Subtypes	CA1	HP	Mpped1
	CA2	HP	Map3k15
	CA3	HP	Cdh24
	DG	HP	Prox1
	L2/3 IT	PFC, SSC	Cux2
	L5 IT	PFC, SSC	Rorb
	L5 ET	PFC, SSC	Tafa1
	L6 CT	PFC, SSC	Foxp2
	L5/6 NP	PFC, SSC	Tshz2
	L6IT	PFC, SSC	Tenm3
	DECHO2	TH	Gng8
	DEGLU1	TH	Prkcd
	DEGLU3	TH	Slc17a6
	DEGLU4	TH	Megf11
	DEGLU5	TH	Htr2c
Inhibitory Neuron Subtypes	Lamp5	HP, PFC, SSC	Lamp5
	Pvalb	HP, PFC, SSC	Pvab
	Sst	HP, PFC, SSC	Sst
	Vip	HP, PFC, SSC	Vip
	Neuron_dSPN_Drd1	ST	Ppp1r1b, Drd1
	Neuron_iSPN_Adora2a	ST	Drd2, Adora2a
	Neuron_eSPN	ST	Otof
	Interneuron_Pvalb_Th_Pnoc	ST	Pvalb
	Interneuron_Sst	ST	Sst
	DEINH1	TH	Six3

### Sheet: HP_4weeks
	Estimated Number of Cells	Mean Reads per Cell	Median Genes per Cell	Number of Reads	Valid Barcodes	Sequencing Saturation	Q30 Bases in Barcode	Q30 Bases in RNA Read	Q30 Bases in Sample Index	Q30 Bases in UMI	Reads Mapped to Genome	Reads Mapped Confidently to Genome	Reads Mapped Confidently to Intergenic Regions	Reads Mapped Confidently to Intronic Regions	Reads Mapped Confidently to Exonic Regions	Reads Mapped Confidently to Transcriptome	Reads Mapped Antisense to Gene	Fraction Reads in Cells	Total Genes Detected	Median UMI Counts per Cell
grin2a_P28HP-HT1	9888	35687	1320	352874781	0.937	0.286	0.942	0.918	0.935	0.938	0.91	0.894	0.051	0	0.843	0.193	0.645	0.744	26480	2147
grin2a_P28HP-HT2	6123	64924	2282	397530134	0.957	0.38	0.943	0.923	0.944	0.938	0.918	0.902	0.051	0	0.851	0.201	0.644	0.831	26477	4839
grin2a_P28HP-HT3	6326	43401	1886	274556855	0.958	0.307	0.942	0.919	0.924	0.939	0.917	0.902	0.051	0	0.851	0.214	0.632	0.82	26068	3688
grin2a_P28HP-KO1	6470	57678	2246	373178985	0.935	0.349	0.942	0.917	0.942	0.938	0.923	0.907	0.053	0	0.854	0.201	0.649	0.835	26459	4309
grin2a_P28HP-KO2	5720	70731	2292	404582951	0.958	0.392	0.942	0.922	0.912	0.937	0.92	0.904	0.05	0	0.853	0.22	0.629	0.786	26413	5037
grin2a_P28HP-KO3	5456	64778	2340	353432648	0.957	0.36	0.942	0.916	0.927	0.938	0.913	0.896	0.049	0	0.847	0.209	0.634	0.822	26258	5071
grin2a_P28HP-KO4	7466	52348	2300	390836651	0.955	0.374	0.942	0.922	0.929	0.938	0.923	0.907	0.05	0	0.857	0.243	0.609	0.815	26414	4908
grin2a_P28HP-WT1	5695	84216	2428	479610163	0.936	0.424	0.943	0.918	0.932	0.939	0.921	0.905	0.05	0	0.855	0.19	0.661	0.78	26606	4945
grin2a_P28HP-WT2	6286	75634	2219	475440431	0.938	0.397	0.944	0.924	0.93	0.94	0.919	0.902	0.053	0	0.85	0.187	0.659	0.82	26595	4370
grin2a_P28HP-WT3	7215	54660	2155	394376099	0.958	0.425	0.943	0.92	0.933	0.939	0.919	0.904	0.049	0	0.855	0.281	0.569	0.787	26248	4795

### Sheet: HP_12weeks
	Estimated Number of Cells	Mean Reads per Cell	Median Genes per Cell	Number of Reads	Valid Barcodes	Sequencing Saturation	Q30 Bases in Barcode	Q30 Bases in RNA Read	Q30 Bases in Sample Index	Q30 Bases in UMI	Reads Mapped to Genome	Reads Mapped Confidently to Genome	Reads Mapped Confidently to Intergenic Regions	Reads Mapped Confidently to Intronic Regions	Reads Mapped Confidently to Exonic Regions	Reads Mapped Confidently to Transcriptome	Reads Mapped Antisense to Gene	Fraction Reads in Cells	Total Genes Detected	Median UMI Counts per Cell
grin2a_12wHP-HT1	7861	55826	2560	438851951	0.95	0.299	0.952	0.926	0.882	0.954	0.897	0.878	0.052	0	0.826	0.233	0.588	0.842	26722	5385
grin2a_12wHP-HT2	5485	55096	2350	302202091	0.949	0.297	0.951	0.923	0.944	0.952	0.896	0.878	0.052	0	0.826	0.234	0.587	0.799	26236	4859
grin2a_12wHP-HT3	6804	42085	2103	286349826	0.948	0.246	0.951	0.93	0.927	0.952	0.897	0.879	0.052	0	0.827	0.225	0.598	0.841	26215	4105
grin2a_12wHP-HT4	6127	63334	2577	388048209	0.949	0.299	0.95	0.915	0.927	0.953	0.853	0.835	0.05	0	0.785	0.203	0.578	0.86	26477	5670
grin2a_12wHP-HT5	5756	66167	2341	380862739	0.948	0.318	0.955	0.93	0.95	0.95	0.857	0.836	0.05	0	0.786	0.175	0.607	0.747	26199	4825
grin2a_12wHP-KO1	6891	61989	2415	427166321	0.948	0.319	0.951	0.92	0.962	0.952	0.882	0.863	0.051	0	0.812	0.239	0.569	0.817	26740	5068
grin2a_12wHP-KO2	7032	45900	2116	322772001	0.95	0.285	0.952	0.925	0.95	0.953	0.895	0.876	0.052	0	0.825	0.249	0.571	0.81	26485	4224
grin2a_12wHP-KO3	3102	84395	2802	261795290	0.936	0.34	0.949	0.92	0.944	0.952	0.842	0.825	0.05	0	0.775	0.218	0.553	0.842	25897	6330
grin2a_12wHP-KO4	6374	49157	2070	313329857	0.95	0.27	0.95	0.908	0.921	0.953	0.816	0.798	0.05	0	0.748	0.216	0.527	0.796	26431	3998
grin2a_12wHP-KO5	7207	55384	2499	399153832	0.95	0.335	0.953	0.937	0.947	0.949	0.886	0.868	0.05	0	0.818	0.236	0.578	0.786	26248	5362
grin2a_12wHP-WT1	6211	68339	2518	424454727	0.949	0.324	0.95	0.931	0.964	0.952	0.89	0.871	0.054	0	0.816	0.226	0.586	0.801	26723	5369
grin2a_12wHP-WT2	7256	47089	2124	341681574	0.949	0.271	0.952	0.926	0.969	0.952	0.896	0.878	0.054	0	0.824	0.221	0.599	0.825	26535	4270
grin2a_12wHP-WT3	6287	48574	1726	305388465	0.939	0.479	0.951	0.932	0.952	0.951	0.917	0.898	0.049	0	0.848	0.207	0.636	0.678	25525	2407
grin2a_12wHP-WT4	5533	68929	2834	381388617	0.948	0.386	0.955	0.94	0.894	0.951	0.897	0.879	0.051	0	0.828	0.232	0.591	0.808	26197	6446
grin2a_12wHP-WT5	4972	70815	2763	352096446	0.947	0.39	0.954	0.934	0.946	0.949	0.901	0.884	0.051	0	0.833	0.224	0.603	0.826	26200	6279

### Sheet: PFC_4weeks
	Estimated Number of Cells	Mean Reads per Cell	Median Genes per Cell	Number of Reads	Valid Barcodes	Sequencing Saturation	Q30 Bases in Barcode	Q30 Bases in RNA Read	Q30 Bases in Sample Index	Q30 Bases in UMI	Reads Mapped to Genome	Reads Mapped Confidently to Genome	Reads Mapped Confidently to Intergenic Regions	Reads Mapped Confidently to Intronic Regions	Reads Mapped Confidently to Exonic Regions	Reads Mapped Confidently to Transcriptome	Reads Mapped Antisense to Gene	Fraction Reads in Cells	Total Genes Detected	Median UMI Counts per Cell
grin2a_P28PFC-HT1	7357	59283	3085	436151750	0.957	0.3	0.936	0.913	0.911	0.931	0.912	0.894	0.055	0	0.839	0.246	0.588	0.813	26841	7212
grin2a_P28PFC-HT2	5438	81852	3375	445115859	0.956	0.301	0.937	0.913	0.918	0.932	0.901	0.883	0.056	0	0.827	0.206	0.616	0.834	26791	8273
grin2a_P28PFC-HT3	6294	61781	3303	388853868	0.958	0.295	0.933	0.916	0.915	0.928	0.907	0.887	0.057	0	0.83	0.269	0.557	0.825	26735	8109
grin2a_P28PFC-KO1	8529	52907	2980	451250967	0.957	0.28	0.936	0.903	0.936	0.932	0.899	0.881	0.056	0	0.825	0.227	0.592	0.824	26947	6187
grin2a_P28PFC-KO2	6839	64983	3394	444422447	0.958	0.287	0.937	0.916	0.926	0.933	0.894	0.875	0.053	0	0.822	0.254	0.563	0.802	26734	8312
grin2a_P28PFC-KO3	5479	77715	3391	425804306	0.96	0.282	0.939	0.91	0.804	0.934	0.881	0.862	0.055	0	0.808	0.218	0.585	0.806	26734	8505
grin2a_P28PFC-WT1	7597	40815	2616	310076173	0.954	0.233	0.935	0.914	0.931	0.93	0.9	0.883	0.056	0	0.827	0.24	0.581	0.829	26467	5374
grin2a_P28PFC-WT2	6087	58834	2712	358125976	0.955	0.326	0.935	0.903	0.928	0.931	0.905	0.887	0.056	0	0.831	0.246	0.579	0.798	26680	5761
grin2a_P28PFC-WT3	5399	87241	2848	471018687	0.958	0.379	0.937	0.913	0.952	0.932	0.904	0.887	0.054	0	0.833	0.24	0.588	0.814	26783	7000

### Sheet: PFC_12weeks
	Estimated Number of Cells	Mean Reads per Cell	Median Genes per Cell	Number of Reads	Valid Barcodes	Sequencing Saturation	Q30 Bases in Barcode	Q30 Bases in RNA Read	Q30 Bases in Sample Index	Q30 Bases in UMI	Reads Mapped to Genome	Reads Mapped Confidently to Genome	Reads Mapped Confidently to Intergenic Regions	Reads Mapped Confidently to Intronic Regions	Reads Mapped Confidently to Exonic Regions	Reads Mapped Confidently to Transcriptome	Reads Mapped Antisense to Gene	Fraction Reads in Cells	Total Genes Detected	Median UMI Counts per Cell
grin2a_12wPFC-HT1	2224	125053	3219	278119212	0.946	0.498	0.963	0.938	0.925	0.96	0.916	0.898	0.06	0	0.838	0.22	0.613	0.821	26132	7263
grin2a_12wPFC-HT2	5715	71994	2375	411449273	0.946	0.392	0.964	0.94	0.951	0.96	0.919	0.902	0.056	0	0.846	0.217	0.624	0.863	26740	5055
grin2a_12wPFC-HT3	6017	63769	3146	383698603	0.946	0.323	0.963	0.943	0.925	0.96	0.918	0.9	0.056	0	0.844	0.228	0.611	0.859	26578	7126
grin2a_12wPFC-HT4	4779	81157	2921	387850054	0.95	0.317	0.955	0.935	0.941	0.95	0.848	0.826	0.054	0	0.772	0.173	0.595	0.752	26415	6508
grin2a_12wPFC-HT5	7195	34987	1701	251733539	0.95	0.235	0.953	0.929	0.956	0.948	0.854	0.834	0.051	0	0.783	0.161	0.618	0.79	25826	3046
grin2a_12wPFC-KO1	4191	103089	4003	432047632	0.946	0.378	0.965	0.941	0.96	0.961	0.916	0.897	0.059	0	0.837	0.22	0.612	0.805	26692	10115
grin2a_12wPFC-KO2	5946	65568	3290	389870656	0.946	0.317	0.964	0.939	0.956	0.96	0.916	0.898	0.057	0	0.842	0.23	0.607	0.83	26674	7474
grin2a_12wPFC-KO3	6944	60980	3108	423446356	0.942	0.301	0.964	0.931	0.935	0.961	0.91	0.892	0.057	0	0.835	0.228	0.602	0.872	26785	7007
grin2a_12wPFC-KO4	6862	48154	2470	330436362	0.947	0.302	0.964	0.941	0.899	0.961	0.912	0.894	0.057	0	0.838	0.241	0.592	0.86	26533	5025
grin2a_12wPFC-KO5	6780	54958	2606	372615826	0.941	0.318	0.955	0.935	0.962	0.95	0.891	0.874	0.054	0	0.82	0.215	0.6	0.814	26504	5610
grin2a_12wPFC-WT1	6774	57705	3205	390895263	0.946	0.325	0.963	0.938	0.953	0.96	0.917	0.897	0.06	0	0.837	0.271	0.561	0.779	26716	7118
grin2a_12wPFC-WT2	9306	35927	1644	334341123	0.945	0.25	0.963	0.941	0.963	0.959	0.915	0.897	0.062	0	0.835	0.214	0.617	0.84	26575	2925
grin2a_12wPFC-WT3	5314	63088	2976	335250734	0.946	0.315	0.963	0.943	0.96	0.959	0.921	0.903	0.057	0	0.847	0.209	0.633	0.85	26354	6306
grin2a_12wPFC-WT4	6275	82647	3301	518613702	0.948	0.365	0.955	0.937	0.927	0.95	0.893	0.874	0.057	0	0.817	0.219	0.594	0.809	26838	7813

### Sheet: SSC_12weeks
	Estimated Number of Cells	Mean Reads per Cell	Median Genes per Cell	Number of Reads	Valid Barcodes	Sequencing Saturation	Q30 Bases in Barcode	Q30 Bases in RNA Read	Q30 Bases in Sample Index	Q30 Bases in UMI	Reads Mapped to Genome	Reads Mapped Confidently to Genome	Reads Mapped Confidently to Intergenic Regions	Reads Mapped Confidently to Intronic Regions	Reads Mapped Confidently to Exonic Regions	Reads Mapped Confidently to Transcriptome	Reads Mapped Antisense to Gene	Fraction Reads in Cells	Total Genes Detected	Median UMI Counts per Cell
grin2a_12wSSC-HT1	11104	31001	2363	344245666	0.959	0.221	0.936	0.909	0.924	0.931	0.874	0.854	0.053	0	0.8	0.274	0.521	0.838	26342	4951
grin2a_12wSSC-HT2	24899	16878	856	420254621	0.953	0.234	0.936	0.907	0.937	0.931	0.87	0.85	0.053	0	0.797	0.274	0.517	0.84	26583	1222
grin2a_12wSSC-HT3	8147	36742	1948	299338336	0.962	0.183	0.935	0.898	0.943	0.928	0.758	0.738	0.059	0	0.679	0.171	0.504	0.812	26161	3819
grin2a_12wSSC-HT4	9168	33658	1918	308576678	0.963	0.182	0.936	0.904	0.937	0.931	0.767	0.746	0.059	0	0.687	0.174	0.51	0.826	26128	3601
grin2a_12wSSC-KO1	10376	31397	2470	325778536	0.959	0.214	0.934	0.9	0.937	0.929	0.87	0.849	0.054	0	0.795	0.282	0.508	0.864	26373	5300
grin2a_12wSSC-KO2	9434	31568	2249	297816267	0.96	0.2	0.936	0.906	0.88	0.931	0.849	0.829	0.056	0	0.773	0.245	0.524	0.852	26385	4631
grin2a_12wSSC-KO3	8584	34526	2028	296379041	0.961	0.196	0.934	0.901	0.946	0.928	0.796	0.776	0.059	0	0.717	0.184	0.53	0.821	26147	3832
grin2a_12wSSC-KO4	7734	34006	2418	263002971	0.959	0.229	0.937	0.904	0.922	0.932	0.854	0.833	0.055	0	0.778	0.278	0.495	0.865	26115	5230
grin2a_12wSSC-WT1	8677	37635	2439	326561755	0.958	0.224	0.936	0.914	0.906	0.93	0.868	0.846	0.061	0	0.785	0.242	0.539	0.836	26378	5373
grin2a_12wSSC-WT2	8977	31077	2219	278979121	0.961	0.198	0.942	0.906	0.846	0.938	0.876	0.855	0.057	0	0.799	0.252	0.542	0.826	26280	4698
grin2a_12wSSC-WT3	13367	20456	831	273436022	0.958	0.176	0.935	0.893	0.947	0.928	0.773	0.754	0.056	0	0.698	0.17	0.525	0.771	25873	1245
grin2a_12wSSC-WT4	6147	50768	2286	312071383	0.962	0.209	0.932	0.9	0.919	0.926	0.754	0.735	0.053	0	0.682	0.159	0.52	0.8	26069	4706

### Sheet: ST_12weeks
	Estimated Number of Cells	Mean Reads per Cell	Median Genes per Cell	Number of Reads	Valid Barcodes	Sequencing Saturation	Q30 Bases in Barcode	Q30 Bases in RNA Read	Q30 Bases in Sample Index	Q30 Bases in UMI	Reads Mapped to Genome	Reads Mapped Confidently to Genome	Reads Mapped Confidently to Intergenic Regions	Reads Mapped Confidently to Intronic Regions	Reads Mapped Confidently to Exonic Regions	Reads Mapped Confidently to Transcriptome	Reads Mapped Antisense to Gene	Fraction Reads in Cells	Total Genes Detected	Median UMI Counts per Cell
grin2a_12wST-HT1	8229	32828	1877	270141928	0.942	0.381	0.981	0.963	0.958	0.979	0.84	0.82	0.058	0	0.762	0.305	0.452	0.791	25530	3637
grin2a_12wST-HT2	7979	28731	1896	229245052	0.943	0.398	0.979	0.955	0.98	0.978	0.801	0.78	0.056	0	0.725	0.345	0.374	0.746	25234	3910
grin2a_12wST-HT3	12662	32538	1894	411998216	0.955	0.377	0.978	0.961	0.954	0.977	0.833	0.812	0.058	0	0.753	0.252	0.497	0.762	26026	3542
grin2a_12wST-HT4	10339	28826	1661	298032141	0.962	0.358	0.976	0.953	0.981	0.976	0.818	0.797	0.057	0	0.741	0.217	0.519	0.805	25665	3052
grin2a_12wST-KO1	5720	51453	2064	294313665	0.942	0.401	0.978	0.955	0.968	0.977	0.767	0.746	0.054	0	0.693	0.25	0.439	0.785	25584	4238
grin2a_12wST-KO2	9493	41831	2195	397106036	0.945	0.411	0.982	0.962	0.971	0.98	0.825	0.804	0.058	0	0.746	0.319	0.422	0.781	26144	4689
grin2a_12wST-KO3	16542	27346	1673	452361360	0.945	0.428	0.979	0.963	0.98	0.978	0.863	0.843	0.057	0	0.786	0.292	0.489	0.866	26144	3069
grin2a_12wST-KO4	9346	35943	1981	335926523	0.965	0.368	0.981	0.958	0.983	0.979	0.778	0.756	0.058	0	0.698	0.257	0.436	0.751	25795	3963
grin2a_12wST-WT1	7928	39287	1640	311470983	0.938	0.379	0.979	0.956	0.963	0.978	0.798	0.777	0.055	0	0.722	0.262	0.456	0.715	25836	3010
grin2a_12wST-WT2	7018	42489	2030	298193037	0.945	0.406	0.977	0.955	0.967	0.976	0.794	0.774	0.055	0	0.719	0.288	0.427	0.768	25814	4115
grin2a_12wST-WT3	8018	36887	1966	295765474	0.961	0.357	0.978	0.957	0.968	0.977	0.792	0.771	0.055	0	0.716	0.219	0.493	0.779	25657	3695
grin2a_12wST-WT4	8907	37270	1982	331969474	0.961	0.356	0.98	0.958	0.979	0.979	0.809	0.789	0.058	0	0.732	0.216	0.512	0.797	25704	3814

### Sheet: TH_12weeks
	Estimated Number of Cells	Mean Reads per Cell	Median Genes per Cell	Number of Reads	Valid Barcodes	Sequencing Saturation	Q30 Bases in Barcode	Q30 Bases in RNA Read	Q30 Bases in Sample Index	Q30 Bases in UMI	Reads Mapped to Genome	Reads Mapped Confidently to Genome	Reads Mapped Confidently to Intergenic Regions	Reads Mapped Confidently to Intronic Regions	Reads Mapped Confidently to Exonic Regions	Reads Mapped Confidently to Transcriptome	Reads Mapped Antisense to Gene	Fraction Reads in Cells	Total Genes Detected	Median UMI Counts per Cell
grin2a_12wTH-HT1	8229	49385	2412	406393477	0.963	0.399	0.966	0.944	0.888	0.962	0.842	0.817	0.051	0	0.767	0.312	0.449	0.729	26214	4559
grin2a_12wTH-HT2	6889	59113	2083	407231772	0.962	0.412	0.964	0.944	0.954	0.959	0.846	0.822	0.051	0	0.771	0.296	0.469	0.736	26209	3952
grin2a_12wTH-HT3	9430	35430	1788	334111905	0.961	0.325	0.965	0.941	0.942	0.96	0.83	0.808	0.054	0	0.753	0.258	0.491	0.794	26332	3141
grin2a_12wTH-HT4	9025	47503	1984	428722176	0.962	0.353	0.964	0.944	0.95	0.959	0.825	0.801	0.054	0	0.748	0.256	0.487	0.747	26536	3463
grin2a_12wTH-KO1	7884	45480	1813	358566643	0.963	0.396	0.965	0.942	0.966	0.96	0.848	0.823	0.05	0	0.774	0.319	0.449	0.759	26039	3255
grin2a_12wTH-KO2	6443	54165	2267	348990830	0.96	0.426	0.966	0.945	0.962	0.962	0.852	0.828	0.053	0	0.775	0.318	0.452	0.761	26324	4251
grin2a_12wTH-KO3	8713	37602	1743	327631765	0.962	0.317	0.965	0.943	0.956	0.961	0.826	0.803	0.051	0	0.752	0.272	0.475	0.762	26212	2991
grin2a_12wTH-KO4	9275	32967	1551	305768993	0.962	0.305	0.965	0.94	0.935	0.961	0.802	0.779	0.051	0	0.727	0.254	0.469	0.733	26048	2565
grin2a_12wTH-WT1	7381	53233	1954	392919032	0.962	0.465	0.964	0.947	0.943	0.96	0.84	0.815	0.055	0	0.76	0.335	0.42	0.736	26308	3529
grin2a_12wTH-WT2	5104	79125	2545	403858952	0.96	0.46	0.964	0.946	0.974	0.959	0.843	0.82	0.052	0	0.768	0.274	0.489	0.699	26178	5210
grin2a_12wTH-WT3	7562	52357	1908	395930222	0.96	0.356	0.964	0.941	0.967	0.959	0.807	0.784	0.052	0	0.733	0.248	0.48	0.728	26208	3426
