## Supplemental tables for "Brain region-specific changes in neurons and glia and dysregulation of dopamine signaling in *Grin2a* mutant mice": S36.xlsx

### Sheet: DEPs in hippocampal synapses
Grin2a+/-			Grin2a-/-
Gene_symbol	Log2FC	pvalue	Gene_symbol	Log2FC	pvalue
Abca8a	0.257033	0.0419923	Abca8a	0.3643	0.0188891
Abcb9	-0.218	0.00335918	Abi3	0.7581	0.00692248
Abi3	0.8081	0.0104582	Acadsb	0.2647	0.0119027
Acad12	0.228067	0.0143719	Afmid	0.3697	0.00059086
Acadsb	0.201567	0.0397684	Ahnak	0.2523	0.00757062
Adgra1	0.253967	0.0133765	Amdhd2	0.3173	0.0146499
Afmid	0.368333	0.000531871	Amer2	-0.2167	0.0083058
Ahcy	-0.254367	0.0431943	Anxa2	0.4081	0.00180371
Ahnak	0.290733	0.00163708	Anxa3	0.2375	0.0357615
Alpl	0.8071	0.000136709	Anxa4	0.3323	0.00096449
Amdhd2	0.383733	0.00122764	Apob	1.8779	0.000387657
Antxr1	0.248133	0.00790389	Arc	-0.2059	0.0484866
Anxa2	0.326233	0.000223388	Arf2	-0.4057	0.043899
Anxa4	0.242733	0.0232292	Arhgap10	0.2503	0.00427298
Apob	1.7879	0.00120375	Arhgef10l	0.2251	0.0263328
Arhgap10	0.218467	0.0176089	Arhgef6	-0.3415	0.00150915
Arhgef6	-0.327533	0.000977016	Asb13	0.3177	0.0399506
Arl2	-0.287133	0.0279058	Atg5	-0.2497	0.00608326
Asic1	0.235433	0.0417364	Atp10d	-0.2735	0.0364153
Atf6b	-0.273567	0.0105132	Atp5s	0.3513	0.00108177
Atg5	-0.227767	0.00523955	Atpif1	0.2169	0.0494417
Atp2b4	0.220567	0.0472337	Atrn	0.2145	0.0128782
Atp5s	0.318967	0.0016357	Atxn1l	-0.2227	0.00206271
Atp6ap1	-0.201467	0.0176781	Bin3	0.2869	0.035272
Atpif1	0.279267	0.00828019	Brsk2	0.2019	0.0340765
Atrn	0.229533	0.00701608	Cald1	0.2881	0.00513202
B4gat1	-0.360333	0.0100351	Card11	0.2477	0.0100338
Bag3	0.209167	0.00848062	Ccar2	0.2947	0.00747757
Basp1	0.267767	0.0419066	Ccdc112	0.3353	0.0408339
Bckdk	0.251767	0.0245252	Ccdc158	0.2007	0.0165515
Bin3	0.311867	0.0203341	Ccdc191	0.4321	0.0172448
Brsk2	0.244333	0.00894552	Ccdc61	0.4501	0.00159714
Cacng7	-0.299767	0.0218576	Cdc42ep1	0.3397	0.000697526
Cald1	0.273967	0.00284369	Cdh8	-0.2209	0.0227307
Card11	0.227233	0.0185325	Cdv3	0.7991	1.67843e-05
Casc3	0.233	0.000413796	Cfap69	0.4127	0.0195377
Catsperg1	0.329333	0.0173268	Cggbp1	0.2731	0.00425966
Ccdc112	0.3822	0.0399956	Chrna4	0.5809	0.00397565
Ccdc136	0.241633	0.0373815	Cirbp	0.2655	0.0104653
Ccdc138	0.392367	0.0260285	Clic4	0.2645	0.0114804
Ccdc191	0.436833	0.00913785	Clpx	0.9047	0.00255469
Ccdc61	0.380133	0.00451954	Cnih2	-0.2907	0.0106383
Cdc123	-0.273767	0.00378618	Col16a1	0.3221	0.0184831
Cdc34b	-0.240667	0.0198915	Col24a1	-0.3757	0.0274408
Cdh7	0.3125	0.0131141	Col6a5	1.0221	0.00109825
Cdv3	0.729567	0.000356279	Cox7b	0.3965	0.00828081
Celf3	-0.2395	0.000974649	Cpne7	-0.2287	0.00685111
Cep162	0.229367	0.00831038	Crocc2	0.7973	0.00611812
Cggbp1	0.310233	0.00513507	Csmd2	-0.2087	0.00331712
Chrna4	0.579467	0.00261973	Csnk2a1	-0.2539	0.00171213
Cirbp	0.304733	0.00293087	Csnk2a2	-0.2233	0.00381471
Cit	0.212333	0.0414856	Cstb	0.2731	0.00966287
Clcn6	-0.225167	0.036626	Cyfip1	-0.2477	0.0110217
Clpx	0.921933	0.00308469	D10Jhu81e	0.4813	0.00231855
Cmas	0.2414	0.0224597	Ddx17	0.3011	0.0304878
Cnih2	-0.2875	0.00489634	Dgkb	-0.2379	0.0159155
Cobll1	0.275433	0.0138067	Dnajb3	0.2987	0.00384032
Col6a5	0.994867	0.000349706	Dus2	0.3787	0.0106055
Col6a6	0.580567	0.0230172	Dyrk3	0.4019	0.0427692
Corin	0.3027	0.00238675	Eci1	0.2057	0.00698711
Coro6	0.266267	0.0142589	Eif2b2	0.2103	0.0437559
Cox7b	0.2817	0.0376718	Elfn2	-0.2027	0.00333238
Cpne1	0.337567	0.0125469	Ell2	-0.2983	0.00320814
Cpt1a	0.252267	0.0076456	Elmod1	-0.2147	0.0059881
Crocc2	0.727133	0.00712577	Eloa	0.2867	0.00512881
Cyc1	-0.237567	0.0330965	Ep300	0.4223	0.00383049
D10Jhu81e	0.283033	0.015912	Epdr1	0.2283	0.0120545
D17h6s53e	0.2023	0.00312958	Fam50b	0.3369	0.0446569
Dchs1	0.4668	0.0309269	Fam57b	0.5925	0.00348844
Ddx20	0.200467	0.0332328	Fam98b	0.2299	0.00870708
Decr1	0.206933	0.0177375	Fbxo2	-0.2221	0.0414823
Dgkb	-0.290567	0.028623	Flna	0.2693	0.0071434
Dgkz	0.372167	0.0108383	Flnb	0.2125	0.0145311
Dnajb3	0.2818	0.00222106	Fzd3	0.2323	0.00101126
Dnajb9	0.2972	0.0030208	Gap43	0.2723	0.0171877
Dnajc1	0.2668	0.00279619	Gemin7	0.3963	0.0261705
Dock5	0.272333	0.00514164	Ggcx	0.2377	0.0109803
Dok4	-0.2165	0.0165366	Gjb6	0.3255	0.019187
Dus2	0.401067	0.0146721	Glra1	0.4833	0.0175465
Dyrk3	0.4666	0.0152112	Glra2	0.2465	0.0482153
Ei24	0.227333	0.0279154	Gm20671	0.4077	0.0442897
Eif3a	0.223967	0.0119303	Gmpr	0.2311	0.0431576
Eif5b	0.259667	0.000198067	Gpatch2	-0.2375	0.00551759
Ell2	-0.202233	0.00469182	Gpr37l1	0.5187	0.000498402
Eloa	0.299733	0.0026015	Grasp	-0.3063	0.000432979
Entpd5	0.278733	0.0042349	Grin1	-0.4249	1.45236e-05
Ewsr1	0.242667	0.0166771	Grin2a	-2.7105	6.07286e-08
Ezr	0.352567	0.00789847	Grin2c	1.1247	0.0321529
Fam120b	0.250567	0.0305954	Grin2d	0.2367	0.0325943
Fam50b	0.431533	0.00577581	Grin3a	-0.2085	0.0175379
Fam57b	0.5581	0.00261018	Grk5	0.2869	0.0197991
Fchsd2	0.5886	0.00123874	Gsn	0.2377	0.00332387
Fhad1	0.231133	0.0381126	Gvin1	0.2489	0.016651
Flna	0.383567	0.000278033	Hace1	-0.2167	0.00921519
Flnb	0.261533	0.00116581	Hagh	0.2037	0.0253635
Fn1	0.264167	0.0123149	Hba-a1	0.6271	0.0476686
Galnt2	0.212233	0.0112835	Hist1h1b	-0.6297	0.019903
Gemin7	0.386267	0.0339927	Hnrnpa0	0.2627	0.0116056
Ggcx	0.204533	0.0416278	Hnrnpul1	0.4041	0.00726729
Glra1	0.3349	0.00768397	Homer1	-0.2005	0.0136192
Gm11639	0.2044	0.0101296	Homer2	-0.2019	0.0137088
Gm20671	0.392367	0.0313546	Homer3	-0.3669	0.000788994
Gpr37l1	0.357167	0.000270648	Hook2	0.3821	0.00984153
Grin2a	-0.8656	1.01171e-06	Hsbp1	0.3841	0.00689176
Grin3a	-0.258233	0.00893092	Hsf2bp	-0.2427	0.017272
Grk5	0.2672	0.0274697	Hspb1	0.2399	0.0204175
Gsn	0.216767	0.0316688	Ice1	0.3323	0.0387504
Gvin1	0.2515	0.014424	Iglon5	0.2099	0.0165902
Hace1	-0.223667	0.00814577	Igsf21	0.2043	0.0119806
Herc4	-0.2028	0.00591511	Il11ra2	-0.3803	0.000369345
Hist1h1b	-0.477667	0.0302761	Ilf2	0.2543	0.0425436
Hnrnpa0	0.271733	0.04295	Inpp5a	0.2557	0.00806925
Hnrnpul1	0.382467	0.00486844	Ipo11	-0.2041	0.00778502
Hsbp1	0.568833	0.000107698	Iqgap1	0.2371	0.00107609
Ice1	0.378733	0.027871	Iqgap2	-0.2855	0.00357081
Il11ra2	-0.228133	0.00427344	Irs4	0.8067	0.0388754
Ilf2	0.242967	0.0316775	Itgb1	0.2059	0.0353703
Iqgap1	0.286633	0.00181381	Itgb4	0.5963	0.00403677
Iqgap2	-0.2228	0.00422554	K230010J24Rik	0.5059	0.000598458
Irf2bpl	0.2889	0.0442148	Kansl1	0.2937	0.00412749
Irs4	0.8946	0.027849	Kcna3	-0.3361	0.000208568
Itgb4	0.662333	0.00175001	Kcnip2	-0.2183	0.00505788
K230010J24Rik	0.569367	0.000113583	Kcnj10	0.4195	0.00889365
Kank2	0.2202	0.0149989	Khdrbs1	0.2485	0.0269994
Kansl1	0.303233	0.00924986	Khsrp	0.3449	0.00150295
Kcnip4	-0.4132	0.00733556	Klhl20	-0.2351	0.0115444
Kctd4	-0.2292	0.023582	Kmt2a	0.3181	0.0300034
Kif2b	0.250933	0.0211921	Lman1	0.3877	0.0251187
Lgmn	0.345133	0.000483581	Lpgat1	0.2887	0.00725632
Lman1	0.3034	0.00391553	Lrrfip2	0.2089	0.00530114
Lmf2	0.228033	0.0193499	Lsamp	0.2705	0.0466481
Lpgat1	0.224667	0.0128312	Lss	0.4527	0.0190342
Lrfn5	-0.2832	0.00997571	Ly6h	0.6473	0.00213528
Lsp1	0.347167	0.0028377	Mageh1	0.4597	0.0055588
Luc7l3	1.2133	0.0257872	Mbp	0.3289	0.035001
Ly6h	0.585433	0.0118622	Med27	0.5051	0.0119726
Mageh1	0.4735	0.00165397	Mest	0.3653	0.00497289
2022-03-05	-0.205233	0.0113029	Mettl7a1	0.7257	0.00378474
Mbp	0.3243	0.0142567	Moxd1	0.2981	0.0135764
Med27	0.607833	0.00484773	Mrpl14	0.3367	0.00410803
Mest	0.521633	0.000442763	Mrpl30	0.2151	0.0155662
Mettl7a1	0.693533	0.00427846	Myh11	0.6325	0.00373823
Mgst3	-0.269533	0.0427465	Myh6	0.4781	0.00175521
Mobp	0.2341	0.0469639	Myo15b	-0.3289	0.00034551
Mpv17	0.266867	0.0150274	Myo1e	0.3059	0.00869272
Mrpl14	0.318733	0.0365787	N4bp2	0.7699	0.0118839
Mrpl30	0.316933	0.00251042	N4bp2l2	0.3985	0.0184822
Mrps18b	0.244	0.029567	Ncbp1	0.3365	0.0058157
Msh4	0.3489	0.0368697	Nde1	0.2655	0.00148934
Msn	0.246567	0.00949978	Nipsnap3a	0.2041	0.00724431
Myh11	0.658233	0.000382215	Nme1	0.3937	0.0272552
Myh6	0.450833	0.00318835	Nono	0.4999	0.00233093
Myl6	0.231133	0.0222523	Nsg2	-0.2331	0.0126972
Myo1e	0.320767	0.000813991	Ntm	0.3403	0.00478151
Myo7a	0.435033	0.00128748	Ogt	-0.2499	0.013788
N4bp2	0.845867	0.00221956	Opcml	0.3437	0.0224123
N4bp2l2	0.465133	0.00291136	Otud7b	0.2753	0.00304327
Ncbp1	0.3292	0.000960488	Pcdhga4	-0.2333	0.00496811
Ncdn	-0.2164	0.00135751	Pex11a	0.2123	0.042489
Nde1	0.367233	0.00982017	Phldb2	0.3453	0.00755485
Nexn	0.270233	0.00772478	Phlpp1	0.3623	0.0312281
Nipsnap3a	0.2419	0.000587941	Pigu	0.2591	0.00685591
Noct	-0.239767	0.0223512	Pkp2	-0.2017	0.00742811
Nono	0.373467	0.020075	Plcb4	0.5107	0.0423693
Nova1	0.205133	0.0160588	Plekhh3	0.3027	0.00660554
Ntm	0.2098	0.0352536	Plpp4	-0.2649	0.0104852
Ogfod3	0.3401	0.00180116	Polr1b	0.4093	0.00758018
Opcml	0.2033	0.0429171	Ppa2	0.3835	0.0136954
Osbpl10	0.246367	0.0258948	Ppfibp2	0.2079	0.0361338
Ostc	0.250367	0.0499731	Ppm1k	0.3949	0.000907036
Pak4	0.223467	0.0352298	Prag1	-0.2077	0.00789373
Pawr	0.330233	0.00567209	Prdx3	0.2983	0.0176558
Pcdha12	-0.217867	0.0477698	Prkag2	-0.2479	0.0045375
Pcdhga4	-0.289333	0.00612442	Prkcd	0.5311	0.0321097
Phlda1	-0.278567	0.00907906	Prrt1	-0.2143	0.0201472
Phldb2	0.303767	0.00630683	Psme3	0.4633	0.00032514
Phlpp1	0.4846	0.0123316	Pspc1	0.5731	0.00209402
Phrf1	0.2859	0.0162177	Ptpn9	-0.2149	0.00563991
Plpp4	-0.2108	0.0171626	Ptrh2	0.2551	0.0012697
Podxl2	-0.3052	0.0363388	Rac3	0.2471	0.00787657
Polr1b	0.451667	0.0135971	Ranbp3	0.3149	0.00642949
Ppa2	0.4175	0.00826986	Rasal3	0.2325	0.0410797
Ppif	0.220567	0.0257648	Raver1	0.2793	8.65116e-05
Ppih	0.241133	0.0340345	Rbm14	0.3721	0.00544448
Ppp1r18	0.2161	0.00615159	Rbm28	0.2365	0.00445131
Prkab2	-0.215667	0.0319831	Rbmx	0.2893	0.0379354
Prkag2	-0.270733	0.00306488	Rell2	0.2161	0.0108528
Prkcd	0.250767	0.0195327	Rhob	0.2587	0.0222095
Prr3	0.219467	0.0307203	Rhog	0.4023	0.00555568
Psma5	-0.218067	0.00512346	Rnf216	-0.2085	0.00302133
Pspc1	0.3997	0.0189223	Rnf34	-0.2341	0.000915926
Rab4b	-0.293367	0.0343075	Rpgr	0.3839	0.00139066
Ranbp3	0.3101	0.00666343	Rpl37	0.3897	0.0440064
Rap2c	-0.220867	0.0061676	Rps6ka3	0.2381	0.0359651
Rasal3	0.335033	0.0404919	Rras	0.3639	0.00261897
Raver1	0.273167	0.00120614	Rrp1	-0.2567	0.0367433
Rbm14	0.278433	0.0487886	Rrs1	0.2031	0.0211025
Rbm3	0.292067	0.00282048	Rspry1	-0.2341	0.00397524
Rbmx	0.387267	0.00437969	RtcA	0.3157	0.0465467
Rbmxl1	0.2654	0.0330063	Sars	0.2445	0.0264875
Rdh13	0.293333	0.0205149	Scd3	0.7113	0.000754248
Retreg3	0.310033	0.0466984	Scn1a	0.2377	0.00948181
Rgs11	0.267767	0.0107968	Sdr39u1	0.2915	0.0446093
Rgs20	0.2152	0.00317576	Sec62	0.2665	0.00730308
Rhob	0.256033	0.00201321	Selenos	0.3113	0.00010888
Rhog	0.341967	0.00641659	Sema7a	0.2805	0.00199588
Rpgr	0.404033	0.000136897	Serpina1a	0.5285	0.00824445
Rpl12	0.2333	0.00335975	Serpinb3c	-0.3407	0.000971351
Rpl24	0.341167	0.00388891	Serpinh1	0.2037	0.0133941
Rpl37	0.443033	0.0170492	Set	0.2325	0.00324687
Rps29	0.238733	0.0181966	Sf3b6	0.2981	0.0458806
Rras	0.300667	0.00195717	Sfpq	0.5413	0.0038467
Rrs1	0.226067	0.0197748	Shank1	-0.2145	0.00315708
Safb	0.3331	0.0121432	Shank3	-0.2731	0.0105107
Scd3	0.653867	0.000576271	Sipa1l3	-0.2617	0.00353721
Sec62	0.301067	0.00200873	Sirpa	0.3023	0.0410982
Selenos	0.3216	0.000706333	Skint10	0.2529	0.0176934
Serf2	0.263033	0.0110321	Skiv2l	0.2249	0.0376729
Serpina1a	0.2734	0.0469871	Slc12a4	0.2275	0.0128712
Sf3b6	0.293133	0.0308599	Slc29a4	-0.2013	0.00308002
Sfpq	0.3685	0.0407811	Slc30a10	0.2321	0.00831404
Slc20a2	0.2216	0.00967071	Slc9a3r2	0.2387	0.0109703
Slc25a11	0.212867	0.0313173	Slc9a3r2	0.2387	0.0109703
Slc25a12	-0.208233	0.0181633	Smap	0.6163	0.000625507
Slc9a3r2	0.342733	0.000243555	Smarca4	0.2091	0.00687225
Slc9a3r2	0.342733	0.000243555	Spata31d1d	0.5207	0.00341702
Slirp	0.238367	0.0331322	Srp19	0.3787	0.0295609
Smap	0.556867	0.00121672	Srsf10	0.2703	0.0491983
Spata31d1d	0.565467	0.00521154	Stard3	0.3521	0.000825121
Srp19	0.394267	0.00887367	Stard9	0.2511	0.0227583
Ssr3	0.347067	0.00131227	Stk33	-0.3413	0.0102326
Stag1	0.249333	0.0263031	Strn3	-0.2119	0.0292461
Stard3	0.358267	0.000845807	Stx4	0.2351	0.0218952
Surf1	0.409533	0.00779614	Svip	0.4735	0.000634167
Svip	0.260433	0.00194225	Syt17	-0.2225	0.035082
Syt17	-0.209533	0.0209419	Tagln2	0.2025	0.0393628
Tagln2	0.2137	0.00823401	Tbce	0.2393	0.0217184
Tbce	0.2717	0.00655844	Tcof1	0.2869	0.0128079
Timm21	0.336467	0.00233251	Tia1	-0.2231	0.0088151
Tmed4	0.482867	0.000467116	Timm50	0.2237	0.0483177
Tmed9	0.427033	0.00101892	Tkfc	0.5681	0.017669
Tmem11	0.2138	0.0265346	Tm9sf2	0.4051	0.0114949
Tmem62	0.3318	0.00907911	Tmed4	0.5161	0.00483681
Tmx1	0.3708	0.000327538	Tmed9	0.4265	0.00770285
Tnfaip8l3	-0.2099	0.00110002	Tmem11	0.3161	0.00872315
Tpd52l2	-0.243533	0.00175033	Tmem178b	-0.2067	0.0157913
Tpm4	0.332633	0.00404398	Tmem62	0.3605	0.0224076
Trav5-4	-0.5005	0.0299504	Tmx1	0.3925	0.000156768
Trim25	0.282767	0.00674247	Tnks1bp1	-0.2309	0.0315088
Trim28	0.23	0.042738	Tnpo1	-0.2155	0.00205049
Trpc1	-0.2646	0.000309375	Tnpo2	-0.2471	0.00841931
Trpc4	-0.242167	0.00186176	Tpm1	0.2157	0.0146367
Trpm6	0.3544	0.0481853	Tpm4	0.3781	0.00271854
Trpt1	0.8729	0.00536886	Tppp3	0.2269	0.0135708
Ttc19	-0.221833	0.0249591	Trav5-4	-0.3073	0.0277469
Ttc9c	-0.2602	0.000104584	Trim25	0.2207	0.0193638
Tubal3	-0.369667	0.0064253	Trim28	0.2907	0.00399024
Tubgcp5	0.2532	0.0115837	Trmt10c	-0.2651	0.0192678
U2af2	0.341733	0.00302291	Trpc1	-0.3113	0.00112568
Uaca	0.675	0.0143037	Trpc4	-0.3269	0.000198782
Uba52	0.266733	0.042964	Trpc5	-0.2397	0.00354715
Uba7	0.250833	0.0286619	Trpt1	0.7745	0.00698718
Ube3c	-0.2833	0.0206407	Tuba1a	0.3515	0.017093
Ugt1a6b	0.3463	0.00149238	Tubal3	-0.3403	0.00478398
Uqcc1	0.297767	0.00195716	Tubb5	0.2265	0.0402064
Uqcr10	-0.3993	0.0473772	Uaca	0.5563	0.0173972
Uqcrq	-0.207933	0.0450765	Ugt1a6b	0.3013	9.93405e-05
Usp43	0.2296	0.00913203	Uqcc1	0.2145	0.0242585
Usp45	0.2652	0.00226216	Uqcr11	0.3995	0.00576017
Usp49	0.252267	0.0377348	Vmp1	0.8213	0.00796113
Utrn	0.229733	0.023558	Vwde	0.5087	0.00788864
Vim	0.2816	0.0152605	Washc1	0.2049	0.0454775
Vmp1	0.8565	0.0132214	Wdr35	0.2307	0.0435201
Vwde	0.543867	0.00585876	Wrnip1	0.2853	0.00988164
Wbp11	0.2902	0.0264498	Xpo7	-0.2363	0.0041432
Wdr41	-0.251433	0.00276366	Zap70	-0.2763	0.00794927
Wdr45	-0.308867	0.0371384	Zfp318	0.5161	0.00362217
Xpo7	-0.215167	0.0178342	Zfp36l3	0.2503	0.0175428
Zap70	-0.335933	0.00115262	Zfp655	0.2149	0.00826531
Zc2hc1a	-0.2395	0.00422889	Znf687	0.5001	0.00355418
Zdhhc2	0.378267	0.0197475	Znf706	0.2305	0.0259037
Zfp185	0.346467	0.00229604
Zfp318	0.563667	0.00245463
Zfp36l3	0.2255	0.0312597
Zfp655	0.233767	0.0424798
Zfp936	0.3467	0.0477803
Zfr2	0.266267	0.0103537
Znf622	0.442067	0.00164289
Znf687	0.566867	0.00561209
Znhit2	0.258467	0.021589
