## Supplemental tables for "Brain region-specific changes in neurons and glia and dysregulation of dopamine signaling in *Grin2a* mutant mice": S37.xlsx

### Sheet: Significant GO terms_proteomics
Grin2a+/-				Grin2a-/-
GO_pathway	pval	padj	NES	GO_pathway	pval	padj	NES
GO_RNA_BINDING	2.10288e-32	1.995e-28	2.34346	GO_POSTSYNAPSE	3.70238e-21	3.51245e-17	-2.27414
GO_RIBONUCLEOPROTEIN_COMPLEX	1.56865e-22	7.44089e-19	2.51965	GO_SYNAPSE_ORGANIZATION	9.16464e-21	4.34725e-17	-2.50181
GO_PEPTIDE_BIOSYNTHETIC_PROCESS	2.2757e-18	7.19651e-15	2.34629	GO_NEURON_TO_NEURON_SYNAPSE	9.62616e-20	3.04411e-16	-2.46088
GO_RIBOSOME	1.54737e-17	3.66996e-14	2.7448	GO_SYNAPSE	1.88013e-18	4.45919e-15	-1.93538
GO_AMIDE_BIOSYNTHETIC_PROCESS	2.34493e-17	4.44926e-14	2.27034	GO_NEURON_PROJECTION	4.12256e-17	7.82214e-14	-1.92203
GO_MRNA_METABOLIC_PROCESS	2.97065e-17	4.6971e-14	2.24608	GO_DENDRITIC_TREE	3.34033e-16	5.28162e-13	-2.17477
GO_RIBOSOMAL_SUBUNIT	1.01618e-16	1.37722e-13	2.77311	GO_SYNAPTIC_SIGNALING	2.87155e-15	3.89177e-12	-2.11473
GO_TRANSLATIONAL_INITIATION	8.31483e-16	9.86035e-13	2.64329	GO_CELL_CELL_SIGNALING	9.88738e-15	1.17252e-11	-1.85769
GO_STRUCTURAL_CONSTITUENT_OF_RIBOSOME	1.14343e-15	1.2053e-12	2.771	GO_GLUTAMATERGIC_SYNAPSE	1.27783e-13	1.34698e-10	-2.19908
GO_CELLULAR_AMIDE_METABOLIC_PROCESS	1.43509e-15	1.36147e-12	2.09778	GO_SOMATODENDRITIC_COMPARTMENT	2.51892e-13	2.3897e-10	-1.94453
GO_PEPTIDE_METABOLIC_PROCESS	6.29358e-15	5.42793e-12	2.15137	GO_CELL_JUNCTION_ORGANIZATION	3.73747e-13	3.2234e-10	-2.03785
GO_CYTOSOLIC_RIBOSOME	8.41951e-15	6.65632e-12	2.74677	GO_REGULATION_OF_SYNAPSE_STRUCTURE_OR_ACTIVITY	2.61846e-12	2.07011e-09	-2.36694
GO_INTRINSIC_COMPONENT_OF_PLASMA_MEMBRANE	9.28598e-15	6.77663e-12	-2.02644	GO_NEURON_DEVELOPMENT	3.95563e-12	2.6805e-09	-1.84067
GO_COTRANSLATIONAL_PROTEIN_TARGETING_TO_MEMBRANE	1.30643e-14	8.85294e-12	2.74861	GO_REGULATION_OF_CATION_CHANNEL_ACTIVITY	3.87266e-12	2.6805e-09	-2.5471
GO_INTRINSIC_COMPONENT_OF_POSTSYNAPTIC_MEMBRANE	6.51083e-14	4.11788e-11	-2.75762	GO_DENDRITE_DEVELOPMENT	5.57494e-12	3.52596e-09	-2.32432
GO_PROTEIN_LOCALIZATION_TO_ENDOPLASMIC_RETICULUM	1.28875e-13	7.64149e-11	2.59808	GO_REGULATION_OF_ION_TRANSMEMBRANE_TRANSPORT	6.89845e-12	4.09035e-09	-2.17205
GO_RNA_SPLICING	1.3915e-13	7.76539e-11	2.37337	GO_NEURON_SPINE	8.00356e-12	4.46646e-09	-2.40304
GO_RNA_PROCESSING	6.62282e-13	3.49059e-10	2.16516	GO_DENDRITE_MORPHOGENESIS	8.78055e-12	4.62784e-09	-2.47536
GO_MITOCHONDRIAL_MATRIX	8.57506e-13	4.28166e-10	2.30001	GO_MITOCHONDRIAL_MATRIX	9.29416e-12	4.64072e-09	2.24029
GO_ESTABLISHMENT_OF_PROTEIN_LOCALIZATION_TO_ENDOPLASMIC_RETICULUM	1.5285e-12	7.25044e-10	2.62247	GO_SYNAPSE_ASSEMBLY	2.10237e-11	9.9726e-09	-2.40577
GO_STRUCTURAL_MOLECULE_ACTIVITY	2.63882e-12	1.19212e-09	2.18302	GO_REGULATION_OF_TRANS_SYNAPTIC_SIGNALING	3.29411e-11	1.48815e-08	-2.09334
GO_MRNA_PROCESSING	3.89834e-12	1.68107e-09	2.26211	GO_REGULATION_OF_CATION_TRANSMEMBRANE_TRANSPORT	7.10071e-11	3.06202e-08	-2.23192
GO_ORGANONITROGEN_COMPOUND_BIOSYNTHETIC_PROCESS	1.04114e-11	4.2945e-09	1.82453	GO_REGULATION_OF_NERVOUS_SYSTEM_DEVELOPMENT	1.03759e-10	4.27984e-08	-1.8903
GO_POSTSYNAPTIC_MEMBRANE	2.81446e-11	1.11253e-08	-2.24993	GO_REGULATION_OF_GLUTAMATE_RECEPTOR_SIGNALING_PATHWAY	1.37881e-10	5.45032e-08	-2.61336
GO_MRNA_BINDING	3.1651e-11	1.20109e-08	2.25388	GO_CATION_CHANNEL_COMPLEX	1.45439e-10	5.51911e-08	-2.34494
GO_NUCLEAR_TRANSCRIBED_MRNA_CATABOLIC_PROCESS_NONSENSE_MEDIATED_DECAY	4.91491e-11	1.79338e-08	2.49213	GO_POSTSYNAPSE_ORGANIZATION	1.77867e-10	6.4901e-08	-2.25395
GO_ORGANIC_ACID_CATABOLIC_PROCESS	1.00839e-10	3.54318e-08	2.35048	GO_INTRINSIC_COMPONENT_OF_PLASMA_MEMBRANE	2.89648e-10	9.81391e-08	-1.82653
GO_POSTSYNAPTIC_SPECIALIZATION_MEMBRANE	1.58903e-10	5.38398e-08	-2.49334	GO_REGULATION_OF_NEUROTRANSMITTER_RECEPTOR_ACTIVITY	2.83247e-10	9.81391e-08	-2.58885
GO_INTRINSIC_COMPONENT_OF_SYNAPTIC_MEMBRANE	2.49585e-10	8.16487e-08	-2.36547	GO_POSTSYNAPTIC_MEMBRANE	4.45691e-10	1.40942e-07	-2.1552
GO_RNA_SPLICING_VIA_TRANSESTERIFICATION_REACTIONS	2.98593e-10	9.44249e-08	2.25604	GO_REGULATION_OF_TRANSPORTER_ACTIVITY	4.37133e-10	1.40942e-07	-2.2538
GO_VIRAL_GENE_EXPRESSION	3.7876e-10	1.15913e-07	2.33454	GO_GLUTAMATE_RECEPTOR_SIGNALING_PATHWAY	4.95916e-10	1.51766e-07	-2.4785
GO_POSTSYNAPSE	5.31329e-10	1.57523e-07	-1.78942	GO_NEURON_DIFFERENTIATION	6.74399e-10	1.995e-07	-1.71758
GO_SYNAPTIC_MEMBRANE	5.95714e-10	1.71259e-07	-2.01578	GO_SYNAPTIC_MEMBRANE	6.93949e-10	1.995e-07	-2.0026
GO_LARGE_RIBOSOMAL_SUBUNIT	8.63576e-10	2.36089e-07	2.52681	GO_REGULATION_OF_ION_TRANSPORT	8.86572e-10	2.4738e-07	-1.96337
GO_PRESYNAPSE	8.95879e-10	2.36089e-07	-1.90313	GO_REGULATION_OF_TRANSMEMBRANE_TRANSPORT	9.90586e-10	2.68505e-07	-1.97788
GO_CATION_CHANNEL_COMPLEX	8.90087e-10	2.36089e-07	-2.29812	GO_POSTSYNAPTIC_DENSITY_MEMBRANE	1.09848e-09	2.89481e-07	-2.38216
GO_POSTSYNAPTIC_DENSITY_MEMBRANE	1.02559e-09	2.62967e-07	-2.47063	GO_TRANSPORTER_COMPLEX	2.91845e-09	7.48306e-07	-2.11518
GO_ION_TRANSPORT	1.95438e-09	4.87927e-07	-1.67283	GO_POSTSYNAPTIC_SPECIALIZATION_MEMBRANE	3.00349e-09	7.49844e-07	-2.33551
GO_NUCLEOLUS	2.16512e-09	5.2668e-07	1.9779	GO_REGULATION_OF_SYNAPTIC_PLASTICITY	3.73126e-09	9.07652e-07	-2.1726
GO_TRANSPORTER_COMPLEX	2.80498e-09	6.6527e-07	-2.13024	GO_NEUROGENESIS	4.65907e-09	1.10501e-06	-1.62086
GO_CATION_TRANSPORT	3.03861e-09	7.03105e-07	-1.7599	GO_RNA_BINDING	5.94786e-09	1.37628e-06	1.6398
GO_MEMBRANE_PROTEIN_COMPLEX	3.76628e-09	8.5073e-07	-1.68925	GO_ORGANIC_ACID_CATABOLIC_PROCESS	8.8374e-09	1.9962e-06	2.21578
GO_MACROAUTOPHAGY	5.01406e-09	1.10624e-06	-2.07732	GO_CATION_TRANSPORT	9.41658e-09	2.07756e-06	-1.74747
GO_INTRINSIC_COMPONENT_OF_POSTSYNAPTIC_SPECIALIZATION_MEMBRANE	7.34957e-09	1.55598e-06	-2.49771	GO_REGULATION_OF_SIGNALING_RECEPTOR_ACTIVITY	1.04106e-08	2.24466e-06	-2.35334
GO_INTRINSIC_COMPONENT_OF_POSTSYNAPTIC_DENSITY_MEMBRANE	7.38055e-09	1.55598e-06	-2.51995	GO_SMALL_MOLECULE_CATABOLIC_PROCESS	1.4746e-08	3.10878e-06	2.04125
GO_SPLICEOSOMAL_COMPLEX	8.08841e-09	1.63265e-06	2.34592	GO_CELL_PART_MORPHOGENESIS	3.61981e-08	7.00839e-06	-1.77102
GO_NUCLEAR_TRANSCRIBED_MRNA_CATABOLIC_PROCESS	8.01066e-09	1.63265e-06	2.21448	GO_REGULATION_OF_NEURON_PROJECTION_DEVELOPMENT	3.49285e-08	7.00839e-06	-1.87015
GO_NEURON_TO_NEURON_SYNAPSE	9.89556e-09	1.95582e-06	-1.89387	GO_REGULATION_OF_DENDRITE_DEVELOPMENT	3.58942e-08	7.00839e-06	-2.19681
GO_SYNAPSE	1.15536e-08	2.19218e-06	-1.55131	GO_DENDRITIC_SPINE_DEVELOPMENT	3.48359e-08	7.00839e-06	-2.30851
GO_VOLTAGE_GATED_ION_CHANNEL_ACTIVITY	1.15319e-08	2.19218e-06	-2.33828	GO_CELL_MORPHOGENESIS_INVOLVED_IN_NEURON_DIFFERENTIATION	3.71478e-08	7.04843e-06	-1.81293
GO_CYTOSOLIC_LARGE_RIBOSOMAL_SUBUNIT	1.35544e-08	2.52139e-06	2.46739	GO_INTRINSIC_COMPONENT_OF_POSTSYNAPTIC_MEMBRANE	4.34483e-08	8.08223e-06	-2.27321
GO_INORGANIC_ION_TRANSMEMBRANE_TRANSPORT	1.73291e-08	3.16155e-06	-1.793	GO_SMALL_GTPASE_BINDING	5.38006e-08	9.8155e-06	-1.88437
GO_RNA_CATABOLIC_PROCESS	1.83621e-08	3.28681e-06	2.01331	GO_REGULATION_OF_SYNAPSE_ASSEMBLY	1.02989e-07	1.84216e-05	-2.28411
GO_METAL_ION_TRANSPORT	2.16997e-08	3.81231e-06	-1.79971	GO_REGULATION_OF_DENDRITE_MORPHOGENESIS	1.04856e-07	1.84216e-05	-2.30245
GO_REGULATION_OF_ION_TRANSPORT	2.59481e-08	4.47582e-06	-1.81353	GO_REGULATION_OF_CELL_PROJECTION_ORGANIZATION	1.26946e-07	2.1897e-05	-1.71934
GO_REGULATION_OF_ION_TRANSMEMBRANE_TRANSPORT	2.76444e-08	4.68326e-06	-1.93375	GO_DENDRITIC_SPINE_MORPHOGENESIS	1.69265e-07	2.86753e-05	-2.36362
GO_VOLTAGE_GATED_CATION_CHANNEL_ACTIVITY	2.87328e-08	4.78225e-06	-2.36399	GO_GTPASE_BINDING	1.82265e-07	3.0336e-05	-1.78321
GO_PROTEIN_TARGETING_TO_MEMBRANE	3.13156e-08	5.03545e-06	2.17555	GO_CATION_TRANSMEMBRANE_TRANSPORT	1.90022e-07	3.10817e-05	-1.73373
GO_CATION_TRANSMEMBRANE_TRANSPORT	3.08368e-08	5.03545e-06	-1.77746	GO_PROTEIN_KINASE_ACTIVITY	2.40493e-07	3.86705e-05	-1.84302
GO_NEURON_PROJECTION	3.38383e-08	5.35041e-06	-1.52256	GO_ORGANIC_ACID_METABOLIC_PROCESS	2.9729e-07	4.63788e-05	1.71524
GO_ION_TRANSMEMBRANE_TRANSPORT	8.74049e-08	1.35936e-05	-1.65849	GO_REGULATION_OF_NMDA_RECEPTOR_ACTIVITY	2.98209e-07	4.63788e-05	-2.40531
GO_RIBONUCLEOPROTEIN_COMPLEX_BIOGENESIS	9.92903e-08	1.5193e-05	2.05498	GO_PHOSPHATASE_COMPLEX	3.1114e-07	4.76094e-05	-2.36189
GO_FATTY_ACID_CATABOLIC_PROCESS	1.45806e-07	2.12809e-05	2.24669	GO_INTRINSIC_COMPONENT_OF_POSTSYNAPTIC_DENSITY_MEMBRANE	4.31768e-07	6.50187e-05	-2.29454
GO_ORGANIC_CYCLIC_COMPOUND_CATABOLIC_PROCESS	1.43639e-07	2.12809e-05	1.85734	GO_CELL_PROJECTION_ORGANIZATION	4.47578e-07	6.63464e-05	-1.52985
GO_PROTEIN_KINASE_ACTIVITY	1.417e-07	2.12809e-05	-1.81477	GO_REGULATION_OF_DENDRITIC_SPINE_DEVELOPMENT	5.6769e-07	8.28565e-05	-2.27485
GO_REGULATION_OF_SYNAPSE_STRUCTURE_OR_ACTIVITY	1.50827e-07	2.16803e-05	-1.98	GO_MRNA_PROCESSING	5.93271e-07	8.52782e-05	1.90405
GO_PASSIVE_TRANSMEMBRANE_TRANSPORTER_ACTIVITY	1.6233e-07	2.29855e-05	-1.96064	GO_POSITIVE_REGULATION_OF_NERVOUS_SYSTEM_DEVELOPMENT	6.24143e-07	8.83768e-05	-1.77812
GO_CATION_TRANSMEMBRANE_TRANSPORTER_ACTIVITY	1.77027e-07	2.46978e-05	-1.87069	GO_RECEPTOR_COMPLEX	7.05955e-07	9.84911e-05	-1.94198
GO_MONOCARBOXYLIC_ACID_CATABOLIC_PROCESS	1.97113e-07	2.71016e-05	2.22613	GO_CELLULAR_COMPONENT_MORPHOGENESIS	9.15687e-07	0.0001259	-1.62663
GO_ACTIN_FILAMENT_BINDING	2.05472e-07	2.78474e-05	2.0835	GO_RNA_PROCESSING	9.37693e-07	0.000127084	1.78952
GO_FATTY_ACID_BETA_OXIDATION	2.20117e-07	2.9412e-05	2.30416	GO_REGULATION_OF_NEURON_DIFFERENTIATION	1.0162e-06	0.000135785	-1.70307
GO_KINASE_ACTIVITY	2.33608e-07	3.07811e-05	-1.72637	GO_INTRINSIC_COMPONENT_OF_POSTSYNAPTIC_SPECIALIZATION_MEMBRANE	1.08631e-06	0.000141175	-2.22092
GO_SMALL_MOLECULE_CATABOLIC_PROCESS	2.46638e-07	3.20529e-05	1.98168	GO_NEUROTRANSMITTER_RECEPTOR_COMPLEX	1.07889e-06	0.000141175	-2.29383
GO_ACTIN_CYTOSKELETON	2.54225e-07	3.25887e-05	1.83988	GO_POSITIVE_REGULATION_OF_SYNAPSE_ASSEMBLY	1.18588e-06	0.000152033	-2.28649
GO_GLUTAMATERGIC_SYNAPSE	2.57631e-07	3.25887e-05	-1.77346	GO_ION_TRANSPORT	1.27287e-06	0.000161009	-1.57329
GO_CATION_CHANNEL_ACTIVITY	2.91417e-07	3.63772e-05	-2.05846	GO_OXIDOREDUCTASE_ACTIVITY	1.29794e-06	0.000162021	1.77079
GO_PROTEIN_TARGETING	3.60381e-07	4.44017e-05	1.84344	GO_PROTEIN_SERINE_THREONINE_KINASE_ACTIVITY	1.46617e-06	0.000180644	-1.80928
GO_TRANSPORTER_ACTIVITY	3.74564e-07	4.55576e-05	-1.67453	GO_NEURON_PROJECTION_ORGANIZATION	1.58434e-06	0.0001927	-2.15344
GO_SYNAPSE_ORGANIZATION	4.25477e-07	5.10949e-05	-1.75054	GO_AXON	1.89932e-06	0.000228087	-1.66939
GO_RIBONUCLEOPROTEIN_COMPLEX_SUBUNIT_ORGANIZATION	5.11736e-07	6.06855e-05	2.06129	GO_RNA_SPLICING	2.24693e-06	0.000258779	1.88303
GO_CYTOPLASMIC_TRANSLATION	5.26813e-07	6.17022e-05	2.18601	GO_ION_TRANSMEMBRANE_TRANSPORT	2.2368e-06	0.000258779	-1.59199
GO_GATED_CHANNEL_ACTIVITY	5.66122e-07	6.54975e-05	-2.02183	GO_REGULATION_OF_CELL_DEVELOPMENT	2.18376e-06	0.000258779	-1.61275
GO_ACTIN_BINDING	6.5006e-07	7.43027e-05	1.81745	GO_VOLTAGE_GATED_CATION_CHANNEL_ACTIVITY	2.26401e-06	0.000258779	-2.16956
GO_CELLULAR_LIPID_CATABOLIC_PROCESS	7.27179e-07	8.2128e-05	2.04446	GO_ANCHORED_COMPONENT_OF_MEMBRANE	2.35848e-06	0.000266367	2.18154
GO_SMALL_RIBOSOMAL_SUBUNIT	7.66169e-07	8.55134e-05	2.27329	GO_PRESYNAPSE	2.52306e-06	0.000281603	-1.66396
GO_REGULATION_OF_TRANSMEMBRANE_TRANSPORT	8.06317e-07	8.89481e-05	-1.76318	GO_REGULATION_OF_DENDRITIC_SPINE_MORPHOGENESIS	2.70591e-06	0.000298499	-2.26419
GO_CELL_SUBSTRATE_JUNCTION	8.27227e-07	8.97556e-05	1.78402	GO_PEPTIDE_BINDING	2.81923e-06	0.000307426	-2.06642
GO_SYNAPSE_ASSEMBLY	8.32559e-07	8.97556e-05	-2.09202	GO_PLASMA_MEMBRANE_PROTEIN_COMPLEX	3.90027e-06	0.000420476	-1.7459
GO_OXIDOREDUCTASE_ACTIVITY_ACTING_ON_THE_CH_CH_GROUP_OF_DONORS	8.64449e-07	9.21464e-05	2.29984	GO_INTRINSIC_COMPONENT_OF_SYNAPTIC_MEMBRANE	3.99891e-06	0.000426265	-1.94995
GO_MONOVALENT_INORGANIC_CATION_TRANSPORT	9.26725e-07	9.76871e-05	-1.82895	GO_REGULATION_OF_MEMBRANE_POTENTIAL	4.04461e-06	0.000426347	-1.77895
GO_NEURON_DEVELOPMENT	9.79153e-07	0.000102079	-1.52663	GO_REGULATION_OF_CALCIUM_ION_TRANSPORT	4.84842e-06	0.000505462	-2.05071
GO_CELL_CELL_SIGNALING	1.16384e-06	0.000120014	-1.47724	GO_REGULATION_OF_POSTSYNAPSE_ORGANIZATION	5.15782e-06	0.000526154	-2.03894
GO_ION_TRANSMEMBRANE_TRANSPORTER_ACTIVITY	1.20555e-06	0.000122979	-1.71928	GO_CALCIUM_CHANNEL_COMPLEX	5.10537e-06	0.000526154	-2.19732
GO_PROTEIN_AUTOPHOSPHORYLATION	1.34029e-06	0.000135269	-2.03729	GO_METAL_ION_TRANSPORT	5.3033e-06	0.000529604	-1.65747
GO_METAL_ION_TRANSMEMBRANE_TRANSPORTER_ACTIVITY	1.59201e-06	0.000158983	-1.86435	GO_POSITIVE_REGULATION_OF_SYNAPTIC_TRANSMISSION	5.28218e-06	0.000529604	-1.98276
GO_TRANSPORT_VESICLE	1.70018e-06	0.000167986	-1.84608	GO_MRNA_METABOLIC_PROCESS	5.38716e-06	0.000532374	1.64993
GO_REGULATION_OF_MACROAUTOPHAGY	1.71758e-06	0.000167986	-2.03571	GO_CELL_MORPHOGENESIS_INVOLVED_IN_DIFFERENTIATION	6.79874e-06	0.000651512	-1.60459
GO_CELLULAR_NITROGEN_COMPOUND_CATABOLIC_PROCESS	1.75092e-06	0.0001695	1.81476	GO_CATION_CHANNEL_ACTIVITY	6.7145e-06	0.000651512	-1.90596
GO_PLASMA_MEMBRANE_PROTEIN_COMPLEX	1.88783e-06	0.000180907	-1.74263	GO_PROTEIN_LOCALIZATION_TO_SYNAPSE	6.76422e-06	0.000651512	-2.07567
GO_DENDRITIC_TREE	2.74494e-06	0.000260413	-1.60499	GO_CELL_MORPHOGENESIS	7.35029e-06	0.000697322	-1.54362
GO_REGULATION_OF_CATION_TRANSMEMBRANE_TRANSPORT	2.79704e-06	0.000262728	-1.88462	GO_CELLULAR_AMINO_ACID_METABOLIC_PROCESS	7.69587e-06	0.000716839	1.86428
GO_CYTOSOLIC_SMALL_RIBOSOMAL_SUBUNIT	3.31936e-06	0.000305736	2.25152	GO_REGULATION_OF_TRANSPORT	7.70714e-06	0.000716839	-1.45411
GO_NEURON_DIFFERENTIATION	3.31588e-06	0.000305736	-1.45224	GO_PROTEIN_AUTOPHOSPHORYLATION	8.0513e-06	0.00074158	-1.90552
GO_REGULATION_OF_SYNAPSE_ASSEMBLY	3.51411e-06	0.000320561	-2.14972	GO_PHOSPHATASE_REGULATOR_ACTIVITY	8.32873e-06	0.000759757	-2.157
GO_TRANSFERASE_ACTIVITY_TRANSFERRING_PHOSPHORUS_CONTAINING_GROUPS	4.34282e-06	0.000392384	-1.61515	GO_VOLTAGE_GATED_ION_CHANNEL_ACTIVITY	9.29842e-06	0.000840134	-1.9744
GO_REGULATION_OF_NERVOUS_SYSTEM_DEVELOPMENT	4.62442e-06	0.000413885	-1.57421	GO_KINASE_ACTIVITY	9.40568e-06	0.000841809	-1.64408
GO_SYNAPTIC_SIGNALING	5.22292e-06	0.000463082	-1.57135	GO_REGULATION_OF_METAL_ION_TRANSPORT	9.79623e-06	0.000868568	-1.79563
GO_CADHERIN_BINDING	5.78121e-06	0.000507837	1.72609	GO_PEPTIDYL_SERINE_DEPHOSPHORYLATION	1.0525e-05	0.00092454	-2.17668
GO_RIBOSOMAL_LARGE_SUBUNIT_BIOGENESIS	6.75892e-06	0.000582926	2.22669	GO_REGULATION_OF_SYSTEM_PROCESS	1.22532e-05	0.00105608	-1.70386
GO_REGULATION_OF_CATION_CHANNEL_ACTIVITY	6.74563e-06	0.000582926	-2.0019	GO_DIVALENT_INORGANIC_CATION_TRANSPORT	1.23564e-05	0.00105608	-1.78928
GO_ENDOSOME	6.90096e-06	0.000589814	-1.55393	GO_SYNAPTIC_TRANSMISSION_GLUTAMATERGIC	1.22844e-05	0.00105608	-2.07279
GO_PROCESS_UTILIZING_AUTOPHAGIC_MECHANISM	7.70104e-06	0.00065232	-1.67803	GO_MITOCHONDRION	1.25778e-05	0.00106541	1.46238
GO_RECEPTOR_COMPLEX	7.80302e-06	0.000655108	-1.85859	GO_CELL_JUNCTION_ASSEMBLY	1.32364e-05	0.00111127	-1.70581
GO_REGULATION_OF_TRANSPORT	8.61922e-06	0.000717285	-1.42008	GO_REGULATION_OF_AMPA_RECEPTOR_ACTIVITY	1.42628e-05	0.00118694	-2.17635
GO_NEUROGENESIS	1.005e-05	0.000829081	-1.40615	GO_STRUCTURAL_CONSTITUENT_OF_RIBOSOME	1.46774e-05	0.00121082	1.98924
GO_REGULATION_OF_MEMBRANE_POTENTIAL	1.09693e-05	0.000897116	-1.73319	GO_REGULATION_OF_PHOSPHATASE_ACTIVITY	1.50973e-05	0.00123472	-1.98118
GO_RIBOSOME_BIOGENESIS	1.19016e-05	0.000965051	1.98253	GO_PROTEIN_LOCALIZATION_TO_CELL_JUNCTION	1.6592e-05	0.00134537	-1.97428
GO_SINGLE_STRANDED_RNA_BINDING	1.25026e-05	0.00100519	2.13586	GO_PLASMA_MEMBRANE_REGION	1.68937e-05	0.00135822	-1.49208
GO_EUKARYOTIC_TRANSLATION_INITIATION_FACTOR_3_COMPLEX	1.2704e-05	0.0010128	2.16195	GO_POSITIVE_REGULATION_OF_EXCITATORY_POSTSYNAPTIC_POTENTIAL	2.00068e-05	0.001595	-2.21124
GO_PLASMA_MEMBRANE_REGION	1.32448e-05	0.00104711	-1.47528	GO_MEMORY	2.53736e-05	0.00200599	-2.05997
GO_LIPID_OXIDATION	1.39226e-05	0.0010916	2.04932	GO_LEARNING	2.57098e-05	0.00201578	-1.94735
GO_TRANSMEMBRANE_TRANSPORT	1.47591e-05	0.0011477	-1.44358	GO_CELLULAR_LIPID_CATABOLIC_PROCESS	2.67144e-05	0.00207737	1.87103
GO_S100_PROTEIN_BINDING	1.52711e-05	0.00117786	2.05159	GO_OXIDATION_REDUCTION_PROCESS	2.88565e-05	0.00222571	1.59544
GO_REGULATION_OF_PHOSPHORUS_METABOLIC_PROCESS	1.55522e-05	0.00118987	-1.43549	GO_PRESYNAPSE_ORGANIZATION	3.05242e-05	0.00233535	-2.11727
GO_STORE_OPERATED_CALCIUM_CHANNEL_ACTIVITY	1.58509e-05	0.00120302	-1.96645	GO_RHO_GTPASE_BINDING	3.19231e-05	0.00242284	-1.83143
GO_REGULATION_OF_RNA_SPLICING	1.71777e-05	0.00129337	2.01239	GO_DEPHOSPHORYLATION	3.24962e-05	0.00244676	-1.65629
GO_POTASSIUM_ION_TRANSPORT	1.73396e-05	0.00129528	-1.90646	GO_REGULATION_OF_PHOSPHORUS_METABOLIC_PROCESS	3.38344e-05	0.00252746	-1.43977
GO_VOLTAGE_GATED_POTASSIUM_CHANNEL_ACTIVITY	1.76783e-05	0.00131026	-2.18095	GO_RIBOSOMAL_SUBUNIT	3.45592e-05	0.00255725	1.93283
GO_NUCLEOCYTOPLASMIC_CARRIER_ACTIVITY	1.93882e-05	0.00142586	-2.26471	GO_HYDROLASE_ACTIVITY_ACTING_ON_ACID_ANHYDRIDES	3.47724e-05	0.00255725	1.55225
GO_LIPID_CATABOLIC_PROCESS	2.10726e-05	0.00153781	1.88079	GO_RNA_SPLICING_VIA_TRANSESTERIFICATION_REACTIONS	3.78658e-05	0.00276333	1.79982
GO_NCRNA_METABOLIC_PROCESS	2.13015e-05	0.00154265	1.8938	GO_METAL_ION_TRANSMEMBRANE_TRANSPORTER_ACTIVITY	3.89251e-05	0.00281895	-1.76612
GO_TRANSLATION_PREINITIATION_COMPLEX	2.25429e-05	0.00161052	2.1729	GO_AMYLOID_BETA_BINDING	4.02666e-05	0.00289401	-2.09065
GO_MRNA_3_UTR_BINDING	2.25782e-05	0.00161052	2.06683	GO_CALCIUM_ION_TRANSMEMBRANE_TRANSPORT	5.21134e-05	0.00371729	-1.77208
GO_EXOCYTIC_VESICLE	2.41301e-05	0.00170837	-1.79238	GO_INTRASPECIES_INTERACTION_BETWEEN_ORGANISMS	5.52884e-05	0.00391433	-2.08671
GO_REGULATION_OF_TRANSPORTER_ACTIVITY	3.15903e-05	0.00221998	-1.79766	GO_REGULATION_OF_HYDROLASE_ACTIVITY	5.67904e-05	0.00399089	-1.47803
GO_SOMATODENDRITIC_COMPARTMENT	3.19285e-05	0.00222724	-1.4591	GO_CALCIUM_MEDIATED_SIGNALING	6.0739e-05	0.00423699	-1.88526
GO_RIBOSOMAL_LARGE_SUBUNIT_ASSEMBLY	3.40648e-05	0.00235892	2.0976	GO_MONOCARBOXYLIC_ACID_CATABOLIC_PROCESS	6.69743e-05	0.00460432	1.92938
GO_POST_EMBRYONIC_ANIMAL_ORGAN_DEVELOPMENT	3.54883e-05	0.00243969	1.89685	GO_REGULATION_OF_CELL_MORPHOGENESIS_INVOLVED_IN_DIFFERENTIATION	6.75917e-05	0.00460432	-1.6764
GO_PROTEIN_SERINE_THREONINE_KINASE_ACTIVITY	3.61758e-05	0.00246907	-1.66994	GO_PASSIVE_TRANSMEMBRANE_TRANSPORTER_ACTIVITY	6.71761e-05	0.00460432	-1.67928
GO_NEURON_PROJECTION_TERMINUS	3.9765e-05	0.00269465	-1.93318	GO_CELL_CELL_ADHESION_VIA_PLASMA_MEMBRANE_ADHESION_MOLECULES	6.79461e-05	0.00460432	-1.7415
GO_REGULATION_OF_MRNA_PROCESSING	4.1337e-05	0.0027813	1.97275	GO_SECOND_MESSENGER_MEDIATED_SIGNALING	7.4637e-05	0.00502185	-1.74703
GO_MYOSIN_COMPLEX	4.31457e-05	0.0028624	2.12507	GO_POSITIVE_REGULATION_OF_CALCIUM_ION_TRANSPORT	7.81731e-05	0.00522273	-2.04771
GO_REGULATION_OF_MRNA_METABOLIC_PROCESS	4.2877e-05	0.0028624	1.74743	GO_SPLICEOSOMAL_COMPLEX	8.53176e-05	0.0056602	1.90372
GO_REGULATION_OF_METAL_ION_TRANSPORT	4.3478e-05	0.00286442	-1.73034	GO_ACTIN_DEPENDENT_ATPASE_ACTIVITY	8.60781e-05	0.00567099	2.05121
GO_CELLULAR_AMINO_ACID_CATABOLIC_PROCESS	4.4889e-05	0.00293698	1.98233	GO_REGULATION_OF_CYTOSOLIC_CALCIUM_ION_CONCENTRATION	8.92812e-05	0.00584145	-1.82092
GO_ION_HOMEOSTASIS	4.78881e-05	0.00311174	-1.57618	GO_SYNAPTIC_MEMBRANE_ADHESION	9.40722e-05	0.00611276	-2.08408
GO_TRANSLATION_INITIATION_FACTOR_ACTIVITY	4.87661e-05	0.00314724	2.03898	GO_VIRION_BINDING	0.000102226	0.00659494	1.66387
GO_POTASSIUM_CHANNEL_ACTIVITY	5.00234e-05	0.00320657	-2.05699	GO_FOREBRAIN_NEURON_DIFFERENTIATION	0.000102883	0.00659494	-2.08047
GO_POLYSOMAL_RIBOSOME	5.26023e-05	0.00334925	2.13581	GO_REGULATION_OF_OXIDATIVE_STRESS_INDUCED_CELL_DEATH	0.00010828	0.00689432	2.01366
GO_POSITIVE_REGULATION_OF_PROTEIN_MODIFICATION_PROCESS	5.71439e-05	0.00361416	-1.48028	GO_RIBOSOME	0.000112169	0.00709429	1.78242
GO_REGULATION_OF_MRNA_SPLICING_VIA_SPLICEOSOME	5.80706e-05	0.00364845	1.96675	GO_EPHRIN_RECEPTOR_SIGNALING_PATHWAY	0.000122156	0.00767479	-1.95152
GO_SYNAPTIC_MEMBRANE_ADHESION	6.38483e-05	0.00398506	-2.14691	GO_NERVOUS_SYSTEM_PROCESS	0.00012396	0.00773689	-1.50893
GO_POTASSIUM_CHANNEL_COMPLEX	7.90693e-05	0.00490281	-2.03318	GO_TRANSFERASE_ACTIVITY_TRANSFERRING_PHOSPHORUS_CONTAINING_GROUPS	0.000126103	0.00781919	-1.52386
GO_TRANSMEMBRANE_RECEPTOR_PROTEIN_TYROSINE_KINASE_SIGNALING_PATHWAY	8.0551e-05	0.00496225	-1.54477	GO_NEURON_PROJECTION_TERMINUS	0.000129125	0.00795462	-1.84021
GO_MONOVALENT_INORGANIC_CATION_TRANSMEMBRANE_TRANSPORTER_ACTIVITY	8.242e-05	0.00504464	-1.80713	GO_PLASMA_MEMBRANE_SIGNALING_RECEPTOR_COMPLEX	0.000137198	0.00839743	-1.88296
GO_MITOCHONDRIAL_TRANSLATION	8.82014e-05	0.00534802	1.94912	GO_AMIDE_BIOSYNTHETIC_PROCESS	0.000140946	0.00857153	1.50734
GO_CYTOSKELETAL_PROTEIN_BINDING	8.89472e-05	0.00534802	1.48109	GO_MODULATION_OF_EXCITATORY_POSTSYNAPTIC_POTENTIAL	0.000148661	0.00898307	-2.02162
GO_NUCLEAR_IMPORT_SIGNAL_RECEPTOR_ACTIVITY	8.9068e-05	0.00534802	-2.15968	GO_REGULATION_OF_SMALL_GTPASE_MEDIATED_SIGNAL_TRANSDUCTION	0.000160317	0.00962609	-1.62945
GO_EUKARYOTIC_48S_PREINITIATION_COMPLEX	9.25191e-05	0.0054858	2.10135	GO_RIBONUCLEOPROTEIN_COMPLEX	0.00017134	0.0102233	1.57446
GO_NEGATIVE_T_CELL_SELECTION	9.24481e-05	0.0054858	-1.70487	GO_LARGE_RIBOSOMAL_SUBUNIT	0.000173649	0.0102837	1.93065
GO_NEURON_SPINE	9.40424e-05	0.00554149	-1.75914	GO_ORGANONITROGEN_COMPOUND_BIOSYNTHETIC_PROCESS	0.000174521	0.0102837	1.4236
GO_REGULATION_OF_TRANS_SYNAPTIC_SIGNALING	9.97039e-05	0.00583883	-1.55016	GO_KINASE_BINDING	0.000178453	0.0104505	-1.51302
GO_NUCLEOTIDE_ACTIVATED_PROTEIN_KINASE_COMPLEX	0.000103055	0.00599803	-1.97118	GO_REGULATION_OF_GTPASE_ACTIVITY	0.000181198	0.0105462	-1.55979
GO_POSITIVE_REGULATION_OF_ION_TRANSPORT	0.000105361	0.0060949	-1.80198	GO_SMALL_MOLECULE_BIOSYNTHETIC_PROCESS	0.000183919	0.0106393	1.55846
GO_REGULATION_OF_PROTEIN_MODIFICATION_PROCESS	0.000110286	0.0063411	-1.36938	GO_MYOBLAST_FUSION	0.000185809	0.0106835	-2.02117
GO_CELLULAR_ION_HOMEOSTASIS	0.00011391	0.00651005	-1.6176	GO_CELL_CELL_ADHESION	0.000190773	0.0106897	-1.51744
GO_PROTEIN_MODIFICATION_BY_SMALL_PROTEIN_CONJUGATION	0.000115352	0.00655294	-1.48795	GO_CATION_TRANSMEMBRANE_TRANSPORTER_ACTIVITY	0.000192628	0.0106897	-1.59313
GO_SARCOMERE_ORGANIZATION	0.000122783	0.00693358	2.034	GO_CYTOSOLIC_CALCIUM_ION_TRANSPORT	0.000187989	0.0106897	-1.86583
GO_CALCIUM_ION_IMPORT	0.00012599	0.00707257	-2.04716	GO_REGULATION_OF_PHOSPHOPROTEIN_PHOSPHATASE_ACTIVITY	0.000191802	0.0106897	-1.90723
GO_NCRNA_PROCESSING	0.000131636	0.00734604	1.84287	GO_REGULATION_OF_NEURONAL_SYNAPTIC_PLASTICITY	0.000192679	0.0106897	-1.94641
GO_CELL_ADHESION_MOLECULE_BINDING	0.000136509	0.0075318	1.54217	GO_POSITIVE_REGULATION_OF_PEPTIDYL_THREONINE_PHOSPHORYLATION	0.000190484	0.0106897	-2.0176
GO_PEPTIDYL_AMINO_ACID_MODIFICATION	0.000136552	0.0075318	-1.44276	GO_TRANSMEMBRANE_RECEPTOR_PROTEIN_TYROSINE_KINASE_SIGNALING_PATHWAY	0.000196717	0.0108503	-1.54207
GO_PRESYNAPSE_ORGANIZATION	0.000143532	0.00787102	-2.05393	GO_CELL_SURFACE_RECEPTOR_SIGNALING_PATHWAY_INVOLVED_IN_CELL_CELL_SIGNALING	0.000208644	0.0112849	-1.52274
GO_PROTEIN_MODIFICATION_BY_SMALL_PROTEIN_CONJUGATION_OR_REMOVAL	0.000147441	0.00803893	-1.44833	GO_SIGNAL_SEQUENCE_BINDING	0.000208447	0.0112849	-2.00074
GO_POLYSOME	0.000156717	0.00849585	1.99059	GO_NUCLEOCYTOPLASMIC_CARRIER_ACTIVITY	0.000209355	0.0112849	-2.01374
GO_WHOLE_MEMBRANE	0.000158178	0.00852631	-1.34786	GO_MODIFICATION_OF_SYNAPTIC_STRUCTURE	0.000206844	0.0112849	-2.05308
GO_MYOFIBRIL_ASSEMBLY	0.000177936	0.00953719	2.07851	GO_PEPTIDE_BIOSYNTHETIC_PROCESS	0.00021803	0.0116862	1.52007
GO_REGULATION_OF_TRANSFERASE_ACTIVITY	0.000183302	0.00976959	-1.47926	GO_COGNITION	0.000225438	0.0120153	-1.75044
GO_GTPASE_BINDING	0.000185874	0.00985133	-1.49465	GO_CELLULAR_AMINO_ACID_CATABOLIC_PROCESS	0.000230587	0.0122107	1.92424
GO_PEPTIDYL_SERINE_DEPHOSPHORYLATION	0.000191153	0.0100748	-2.0943	GO_ACTIVATION_OF_INNATE_IMMUNE_RESPONSE	0.000231769	0.0122107	1.8537
GO_MITOCHONDRIAL_GENE_EXPRESSION	0.000192511	0.0100903	1.89429	GO_RNA_SPLICING_VIA_ENDONUCLEOLYTIC_CLEAVAGE_AND_LIGATION	0.000232964	0.0122107	1.83695
GO_REGULATION_OF_CELLULAR_AMIDE_METABOLIC_PROCESS	0.000197356	0.0102874	1.62469	GO_LIPID_CATABOLIC_PROCESS	0.00024402	0.0127199	1.69667
GO_RNA_SPLICING_VIA_ENDONUCLEOLYTIC_CLEAVAGE_AND_LIGATION	0.000215568	0.0111754	1.85234	GO_REGULATION_OF_NERVOUS_SYSTEM_PROCESS	0.000246204	0.0127636	-1.84693
GO_REGULATION_OF_POSTSYNAPTIC_MEMBRANE_POTENTIAL	0.000220456	0.0113667	-1.84964	GO_FATTY_ACID_CATABOLIC_PROCESS	0.000249388	0.01281	1.85166
GO_UNCONVENTIONAL_MYOSIN_COMPLEX	0.000233136	0.0119555	1.94875	GO_NCRNA_METABOLIC_PROCESS	0.0002498	0.01281	1.73073
GO_SECOND_MESSENGER_MEDIATED_SIGNALING	0.000235259	0.0119782	-1.67608	GO_POSITIVE_REGULATION_OF_NERVOUS_SYSTEM_PROCESS	0.000260113	0.0132671	-1.97581
GO_REGULATION_OF_PRESYNAPSE_ORGANIZATION	0.000236105	0.0119782	-2.0582	GO_LONG_TERM_SYNAPTIC_POTENTIATION	0.00026389	0.0133878	-1.83818
GO_CULLIN_RING_UBIQUITIN_LIGASE_COMPLEX	0.000237957	0.0120079	-1.90171	GO_HETEROTRIMERIC_G_PROTEIN_COMPLEX	0.000269264	0.0135878	1.9821
GO_AXON	0.00024181	0.0121378	-1.44605	GO_STORE_OPERATED_CALCIUM_CHANNEL_ACTIVITY	0.000271156	0.0136109	-1.85104
GO_OXIDOREDUCTASE_ACTIVITY	0.000247788	0.0123725	1.5788	GO_AMIDE_BINDING	0.000278691	0.0139003	-1.72099
GO_GLUTAMATE_RECEPTOR_SIGNALING_PATHWAY	0.000249569	0.0123961	-1.86057	GO_NEGATIVE_REGULATION_OF_DENDRITE_DEVELOPMENT	0.000279852	0.0139003	-2.02224
GO_SMALL_GTPASE_BINDING	0.000257905	0.0127435	-1.56382	GO_CALCIUM_ION_TRANSMEMBRANE_TRANSPORTER_ACTIVITY	0.000284046	0.0140351	-1.87081
GO_MOTOR_ACTIVITY	0.000326324	0.0160406	1.86731	GO_PROTEIN_LOCALIZATION_TO_POSTSYNAPSE	0.000288202	0.0141667	-1.93834
GO_PROTEIN_POLYUBIQUITINATION	0.000335745	0.0164186	-1.71114	GO_CALCIUM_ION_BINDING	0.000293018	0.0143076	-1.56925
GO_RIBOSOME_ASSEMBLY	0.000344096	0.0167407	2.01998	GO_POSITIVE_REGULATION_OF_DENDRITIC_SPINE_DEVELOPMENT	0.000294084	0.0143076	-1.97503
GO_VIRAL_TRANSLATION	0.000366051	0.017718	1.98172	GO_CALCIUM_ION_TRANSMEMBRANE_IMPORT_INTO_CYTOSOL	0.000302044	0.0146199	-1.90373
GO_ANTIGEN_PROCESSING_AND_PRESENTATION_OF_ENDOGENOUS_ANTIGEN	0.000378151	0.0182107	-1.68544	GO_NEGATIVE_REGULATION_OF_PROTEIN_MODIFICATION_PROCESS	0.000304043	0.0146419	-1.54006
GO_FORMATION_OF_CYTOPLASMIC_TRANSLATION_INITIATION_COMPLEX	0.000388173	0.018599	2.01992	GO_REGULATION_OF_INTRACELLULAR_SIGNAL_TRANSDUCTION	0.000316706	0.0151747	-1.35818
GO_U2_TYPE_SPLICEOSOMAL_COMPLEX	0.000396465	0.0188083	1.96891	GO_POSITIVE_REGULATION_OF_DEVELOPMENTAL_PROCESS	0.000322059	0.0153536	-1.42011
GO_LOW_DENSITY_LIPOPROTEIN_PARTICLE	0.000399116	0.0188083	1.8298	GO_GTPASE_REGULATOR_ACTIVITY	0.00033565	0.0159216	-1.62891
GO_ENDOCYTOSIS	0.000400472	0.0188083	-1.45476	GO_PHOSPHATIDATE_PHOSPHATASE_ACTIVITY	0.00033957	0.0160274	-1.92168
GO_ENDOSOME_ORGANIZATION	0.000396538	0.0188083	-1.94337	GO_POSITIVE_REGULATION_OF_NEURON_DIFFERENTIATION	0.000342954	0.016107	-1.5661
GO_RRNA_BINDING	0.000417638	0.0194347	1.99153	GO_REGULATION_OF_CALCIUM_ION_TRANSMEMBRANE_TRANSPORT	0.000349711	0.0163434	-1.82048
GO_POSITIVE_REGULATION_OF_SYNAPSE_ASSEMBLY	0.000417907	0.0194347	-1.89243	GO_CULLIN_RING_UBIQUITIN_LIGASE_COMPLEX	0.000355203	0.0165187	-1.88787
GO_REGULATION_OF_PHOSPHATASE_ACTIVITY	0.000421759	0.0195182	-1.81328	GO_POSITIVE_REGULATION_OF_NEURON_PROJECTION_DEVELOPMENT	0.0003625	0.0167627	-1.60592
GO_POLY_PURINE_TRACT_BINDING	0.000440623	0.0202922	2.01056	GO_PROTEIN_PHOSPHATASE_TYPE_2A_COMPLEX	0.000363983	0.0167627	-2.00054
GO_PROTEIN_KINASE_COMPLEX	0.000446867	0.0204803	-1.97618	GO_PROTEIN_COMPLEX_INVOLVED_IN_CELL_ADHESION	0.000377989	0.0171915	1.84899
GO_MULTIVESICULAR_BODY_SORTING_PATHWAY	0.00045142	0.0205895	-2.04364	GO_REGULATION_OF_DEPHOSPHORYLATION	0.000378731	0.0171915	-1.76679
GO_NUCLEAR_SPECK	0.000461414	0.0209446	1.70689	GO_NUCLEAR_IMPORT_SIGNAL_RECEPTOR_ACTIVITY	0.000378151	0.0171915	-1.96788
GO_REGULATION_OF_PROTEIN_KINASE_ACTIVITY	0.000478687	0.0216253	-1.48715	GO_PROTEIN_K48_LINKED_UBIQUITINATION	0.000414015	0.0187036	-2.00199
GO_GLUTAMATE_RECEPTOR_ACTIVITY	0.000517166	0.0232529	-2.01421	GO_CALCIUM_ION_IMPORT	0.000422648	0.0190031	-1.96213
GO_POSITIVE_REGULATION_OF_TRANSFERASE_ACTIVITY	0.000523778	0.0234391	-1.53576	GO_T_CELL_RECEPTOR_COMPLEX	0.000449031	0.0200941	-1.85641
GO_AMMONIUM_ION_METABOLIC_PROCESS	0.000533346	0.0237552	-1.89802	GO_CORTICOSPINAL_TRACT_MORPHOGENESIS	0.000453034	0.0201781	-1.89816
GO_NUCLEAR_LOCALIZATION_SEQUENCE_BINDING	0.000554645	0.0245884	-2.04783	GO_PROTEIN_DEPHOSPHORYLATION	0.000462703	0.0205124	-1.64032
GO_ORGANELLE_INNER_MEMBRANE	0.00056983	0.0251441	1.553	GO_CALCIUM_ION_TRANSMEMBRANE_TRANSPORT_VIA_HIGH_VOLTAGE_GATED_CALCIUM_CHANNEL	0.00046912	0.0207002	-1.94644
GO_DOUBLE_STRANDED_RNA_BINDING	0.000588123	0.02579	1.89877	GO_HYDROGEN_PEROXIDE_CATABOLIC_PROCESS	0.000478458	0.0209177	1.93707
GO_LATE_ENDOSOME_TO_VACUOLE_TRANSPORT	0.000589906	0.02579	-2.00739	GO_NEGATIVE_REGULATION_OF_NEURON_PROJECTION_DEVELOPMENT	0.000476466	0.0209177	-1.73488
GO_REGULATION_OF_AUTOPHAGY	0.000598061	0.0260266	-1.60535	GO_NUCLEOSIDE_TRIPHOSPHATASE_REGULATOR_ACTIVITY	0.000483976	0.0210379	-1.55322
GO_CALCIUM_MEDIATED_SIGNALING	0.00061393	0.0265952	-1.78971	GO_GATED_CHANNEL_ACTIVITY	0.000485644	0.0210379	-1.68404
GO_POSITIVE_REGULATION_OF_MRNA_METABOLIC_PROCESS	0.000697558	0.0300054	1.86484	GO_REGULATION_OF_POSTSYNAPTIC_MEMBRANE_POTENTIAL	0.000507147	0.0218696	-1.75304
GO_REGULATION_OF_NEURON_PROJECTION_DEVELOPMENT	0.000698976	0.0300054	-1.41678	GO_POSITIVE_REGULATION_OF_CATALYTIC_ACTIVITY	0.000540894	0.0232193	-1.37504
GO_POTASSIUM_ION_TRANSMEMBRANE_TRANSPORTER_ACTIVITY	0.000702362	0.0300149	-1.78392	GO_REGULATION_OF_PROTEIN_MODIFICATION_PROCESS	0.000561391	0.0239906	-1.38364
GO_REGULATION_OF_VESICLE_MEDIATED_TRANSPORT	0.000710334	0.0302195	-1.44193	GO_MICROFILAMENT_MOTOR_ACTIVITY	0.000574238	0.0244296	1.93978
GO_NUCLEAR_BODY	0.000726665	0.0307762	1.5382	GO_REGULATION_OF_SYNAPSE_STRUCTURAL_PLASTICITY	0.000593875	0.0251522	-1.83923
GO_CELL_CELL_ADHESION_VIA_PLASMA_MEMBRANE_ADHESION_MOLECULES	0.000739752	0.0311912	-1.62067	GO_REGULATION_OF_CELL_MORPHOGENESIS	0.000617383	0.0260316	-1.50469
GO_AUTOPHAGOSOME	0.000769988	0.0323224	-1.82934	GO_VITAMIN_BINDING	0.0006246	0.0262194	1.89435
GO_MULTIVESICULAR_BODY_ORGANIZATION	0.000790766	0.0330484	-2.00096	GO_CELLULAR_AMIDE_METABOLIC_PROCESS	0.000646808	0.027032	1.42599
GO_FATTY_ACID_METABOLIC_PROCESS	0.000806228	0.0335469	1.62962	GO_POSITIVE_REGULATION_OF_MULTICELLULAR_ORGANISMAL_PROCESS	0.000660727	0.0274926	-1.38635
GO_EUKARYOTIC_TRANSLATION_INITIATION_FACTOR_3_COMPLEX_EIF3M	0.00081139	0.0336142	1.89114	GO_CYTOSOLIC_RIBOSOME	0.000663781	0.0274991	1.78296
GO_VESICLE_MEMBRANE	0.000826946	0.0341097	-1.40622	GO_POSITIVE_REGULATION_OF_ION_TRANSPORT	0.000666864	0.0275067	-1.64132
GO_REGULATION_OF_PROTEIN_SERINE_THREONINE_KINASE_ACTIVITY	0.00083937	0.0344723	-1.55663	GO_CHROMATIN_ASSEMBLY_OR_DISASSEMBLY	0.000681454	0.027881	1.89339
GO_TRANSFERASE_COMPLEX_TRANSFERRING_PHOSPHORUS_CONTAINING_GROUPS	0.000896638	0.0366655	-1.73459	GO_INORGANIC_ION_TRANSMEMBRANE_TRANSPORT	0.000681816	0.027881	-1.44373
GO_MITOCHONDRION	0.000913599	0.0371988	1.35851	GO_TRANSCRIPTION_REGULATOR_ACTIVITY	0.000685602	0.0279155	1.51446
GO_ACYL_COA_DEHYDROGENASE_ACTIVITY	0.000935366	0.0379223	1.91961	GO_POSTSYNAPTIC_SPECIALIZATION_ORGANIZATION	0.000689362	0.0279486	-1.94795
GO_NEGATIVE_REGULATION_OF_NUCLEOBASE_CONTAINING_COMPOUND_METABOLIC_PROCESS	0.000944499	0.0381296	1.48839	GO_PRESYNAPTIC_ACTIVE_ZONE_ORGANIZATION	0.000705088	0.0284646	-1.87815
GO_SUPRAMOLECULAR_COMPLEX	0.000966245	0.0381948	1.39049	GO_FOREBRAIN_GENERATION_OF_NEURONS	0.000741768	0.0296926	-1.93308
GO_GABA_ERGIC_SYNAPSE	0.000964244	0.0381948	-1.78915	GO_NUCLEAR_LOCALIZATION_SEQUENCE_BINDING	0.000739163	0.0296926	-1.95777
GO_REGULATION_OF_NEUROTRANSMITTER_RECEPTOR_ACTIVITY	0.000966044	0.0381948	-1.81056	GO_POSITIVE_REGULATION_OF_CELL_PROJECTION_ORGANIZATION	0.000754501	0.0300754	-1.49204
GO_TRANSITION_METAL_ION_TRANSPORT	0.000952341	0.0381948	-1.84785	GO_POSITIVE_REGULATION_OF_DENDRITE_DEVELOPMENT	0.00076116	0.0302139	-1.8379
GO_PROTEIN_K48_LINKED_UBIQUITINATION	0.000960734	0.0381948	-2.0123	GO_OXIDOREDUCTASE_ACTIVITY_ACTING_ON_THE_CH_CH_GROUP_OF_DONORS	0.000769382	0.0302869	1.88155
GO_POSTTRANSCRIPTIONAL_REGULATION_OF_GENE_EXPRESSION	0.000970893	0.0382193	1.47414	GO_VESICLE_MEDIATED_TRANSPORT_IN_SYNAPSE	0.000766748	0.0302869	-1.57659
GO_ENOYL_COA_HYDRATASE_ACTIVITY	0.00100965	0.0395808	1.8701	GO_DIVALENT_INORGANIC_CATION_TRANSMEMBRANE_TRANSPORTER_ACTIVITY	0.000777327	0.0304442	-1.77473
GO_TRANSFERASE_COMPLEX	0.00103833	0.0405378	-1.50334	GO_STORE_OPERATED_CALCIUM_ENTRY	0.000779798	0.0304442	-1.87478
GO_NEGATIVE_REGULATION_OF_MULTICELLULAR_ORGANISM_GROWTH	0.00106341	0.0411777	1.50175	GO_DISTAL_AXON	0.000783176	0.0304508	-1.53372
GO_GTPASE_REGULATOR_ACTIVITY	0.00106037	0.0411777	-1.52832	GO_POSITIVE_REGULATION_OF_INNATE_IMMUNE_RESPONSE	0.000787369	0.0304889	1.71234
GO_CELLULAR_COMPONENT_ASSEMBLY_INVOLVED_IN_MORPHOGENESIS	0.001077	0.0415347	1.82021	GO_SIGNALING_RECEPTOR_COMPLEX_ADAPTOR_ACTIVITY	0.000823567	0.0317609	-1.92495
GO_PHAGOPHORE_ASSEMBLY_SITE	0.00109201	0.0419427	-1.97154	GO_AXON_DEVELOPMENT	0.000844897	0.0324516	-1.4704
GO_ACTIN_DEPENDENT_ATPASE_ACTIVITY	0.00109684	0.0419584	1.94395	GO_REGULATION_OF_SYNAPTIC_TRANSMISSION_GLUTAMATERGIC	0.000854211	0.032677	-1.86939
GO_COLLAGEN_BINDING	0.00111309	0.042409	1.94256	GO_REGULATION_OF_RESPONSE_TO_OXIDATIVE_STRESS	0.000863567	0.0329022	1.81543
GO_POSITIVE_REGULATION_OF_PHOSPHORUS_METABOLIC_PROCESS	0.00112167	0.0425652	-1.40949	GO_SYNCYTIUM_FORMATION	0.000880403	0.0334095	-1.96081
GO_PROTEIN_LOCALIZATION_TO_PHAGOPHORE_ASSEMBLY_SITE	0.00114399	0.043239	-1.93886	GO_VOLTAGE_GATED_CALCIUM_CHANNEL_COMPLEX	0.000889084	0.0336045	-1.94699
GO_VACUOLAR_TRANSPORT	0.00115501	0.0434823	-1.65898	GO_FLAVONOID_GLUCURONIDATION	0.000927187	0.0346206	1.33049
GO_DENDRITE_DEVELOPMENT	0.00116724	0.0437693	-1.55974	GO_XENOBIOTIC_GLUCURONIDATION	0.000927187	0.0346206	1.33049
GO_SEQUENCE_SPECIFIC_DNA_BINDING	0.00117244	0.0437911	1.56553	GO_REGULATION_OF_CALCIUM_ION_TRANSPORT_INTO_CYTOSOL	0.000930564	0.0346206	-1.86153
GO_REGULATION_OF_POTASSIUM_ION_TRANSPORT	0.00119851	0.0445892	-1.78292	GO_ARF_PROTEIN_SIGNAL_TRANSDUCTION	0.000925761	0.0346206	-1.92282
GO_NEUROTRANSMITTER_RECEPTOR_COMPLEX	0.00122882	0.0455382	-1.79323	GO_PEPTIDASE_REGULATOR_ACTIVITY	0.000952331	0.0350185	1.80957
GO_DNA_SYNTHESIS_INVOLVED_IN_DNA_REPAIR	0.00124368	0.0459095	1.90833	GO_BEHAVIOR	0.000947782	0.0350185	-1.46554
GO_REGULATION_OF_PHOSPHORYLATION	0.00125354	0.0460944	-1.32055	GO_EXCITATORY_SYNAPSE	0.000950249	0.0350185	-1.84596
GO_CLATHRIN_BINDING	0.00126095	0.0461879	-1.83214	GO_PRESYNAPTIC_MEMBRANE	0.000962967	0.0352728	-1.67297
GO_HEART_PROCESS	0.00128957	0.0470544	-1.61081	GO_TRANSMEMBRANE_TRANSPORT	0.000967949	0.035319	-1.34762
GO_AMP_ACTIVATED_PROTEIN_KINASE_ACTIVITY	0.00131334	0.0477382	-1.92105	GO_FOREBRAIN_NEURON_DEVELOPMENT	0.000977078	0.0355155	-1.92634
GO_DELAYED_RECTIFIER_POTASSIUM_CHANNEL_ACTIVITY	0.00132883	0.0481169	-1.96252	GO_SCHAFFER_COLLATERAL_CA1_SYNAPSE	0.000984346	0.0356431	-1.75974
GO_REGULATION_OF_CYTOSOLIC_CALCIUM_ION_CONCENTRATION	0.00133963	0.0483234	-1.67733	GO_BETA_CATENIN_TCF_COMPLEX_ASSEMBLY	0.00100903	0.036398	1.80158
GO_CUL5_RING_UBIQUITIN_LIGASE_COMPLEX	0.00135865	0.0488239	-1.74075	GO_FATTY_ACID_BETA_OXIDATION	0.00105717	0.0379901	1.8315
GO_MANGANESE_ION_TRANSPORT	0.00136699	0.0489382	-1.84976	GO_REGULATION_OF_STORE_OPERATED_CALCIUM_ENTRY	0.00107664	0.0385436	-1.79627
GO_PROTEIN_TYROSINE_SERINE_THREONINE_PHOSPHATASE_ACTIVITY	0.00137387	0.0489997	-1.98545	GO_GLUTAMATE_RECEPTOR_ACTIVITY	0.00108775	0.0387952	-1.90055
GO_CENTRAL_NERVOUS_SYSTEM_NEURON_DEVELOPMENT	0.00139069	0.0494136	-1.88575	GO_POSITIVE_REGULATION_OF_MOLECULAR_FUNCTION	0.00109537	0.0389204	-1.30132
GO_CATALYTIC_ACTIVITY_ACTING_ON_A_TRNA	0.0014059	0.0497677	1.93231	GO_NCRNA_PROCESSING	0.00110797	0.0392214	1.69289
				GO_ENZYME_LINKED_RECEPTOR_PROTEIN_SIGNALING_PATHWAY	0.00111881	0.0394577	-1.41639
				GO_EXTRACELLULAR_MATRIX_ASSEMBLY	0.00114453	0.0399354	1.90875
				GO_CHEMICAL_SYNAPTIC_TRANSMISSION_POSTSYNAPTIC	0.00114498	0.0399354	-1.76084
				GO_CENTRAL_NERVOUS_SYSTEM_NEURON_DEVELOPMENT	0.00114186	0.0399354	-1.80409
				GO_POSITIVE_REGULATION_OF_CELL_JUNCTION_ASSEMBLY	0.0011643	0.0404606	-1.76337
				GO_MAINTENANCE_OF_SYNAPSE_STRUCTURE	0.00118283	0.0409543	-1.9303
				GO_REGULATION_OF_TRANSFERASE_ACTIVITY	0.001202	0.0414667	-1.41789
				GO_NEGATIVE_REGULATION_OF_DENDRITE_MORPHOGENESIS	0.00131628	0.0450813	-1.8863
				GO_REGULATION_OF_PRESYNAPSE_ORGANIZATION	0.00131422	0.0450813	-1.90581
				GO_FLAVIN_ADENINE_DINUCLEOTIDE_BINDING	0.0013519	0.0461349	1.7782
				GO_NEGATIVE_REGULATION_OF_ACUTE_INFLAMMATORY_RESPONSE	0.00136514	0.0464195	1.4968
				GO_PEPTIDYL_AMINO_ACID_MODIFICATION	0.00137656	0.0464748	-1.39629
				GO_ENZYME_REGULATOR_ACTIVITY	0.00137563	0.0464748	-1.3988
				GO_JNK_CASCADE	0.00138785	0.0466898	-1.68215
				GO_REGULATION_OF_AXONOGENESIS	0.00140353	0.0470506	-1.61695
				GO_REGULATION_OF_MODIFICATION_OF_SYNAPTIC_STRUCTURE	0.00140963	0.0470886	-1.88319
				GO_RIBONUCLEOPROTEIN_COMPLEX_BIOGENESIS	0.00141966	0.0472574	1.56354
				GO_EMBRYO_IMPLANTATION	0.00144228	0.0478422	1.85348
				GO_NEGATIVE_REGULATION_OF_ACUTE_INFLAMMATORY_RESPONSE_TO_ANTIGENIC_STIMULUS	0.00145962	0.0479148	1.33023
				GO_NEGATIVE_REGULATION_OF_MACROPHAGE_APOPTOTIC_PROCESS	0.00145962	0.0479148	1.33023
				GO_REGULATION_OF_STRESS_ACTIVATED_PROTEIN_KINASE_SIGNALING_CASCADE	0.00145378	0.0479148	-1.65709
				GO_CARDIAC_CONDUCTION	0.00150499	0.049234	-1.69487
				GO_RESPONSE_TO_FOLIC_ACID	0.00152574	0.0497411	1.49525
